# In situ profiling of plasma cell clonality with image-based single-cell transcriptomics

**DOI:** 10.1101/2025.05.09.653118

**Authors:** Evan Yang, Jose Aceves-Salvador, Carlos Castrillon, Uli S. Herrmann, Elliot H. Akama-Garren, Michael C. Carroll, Jeffrey R. Moffitt

## Abstract

Image-based single-cell transcriptomics can identify diverse cell types within intact tissues. However, in adaptive immunity, V(D)J recombination generates unique immune receptors within cells of the same type, leading to important functional variation that is not yet defined by these methods. Here we introduce B-cell-receptor multiplexed error robust fluorescence in situ hybridization (BCR-MERFISH), which distinguishes plasma cell clones based on V-gene usage in combination with transcriptome profiling. We demonstrate that BCR-MERFISH accurately identifies V-gene usage in cell culture and in mice with restricted or native plasma cell diversity. We then use BCR-MERFISH to reveal the microbiota-dependent changes in plasma cell abundance, clonal diversity, and public clonotype usage in the mouse gut and the non-uniform distribution of plasma cell clones along the mouse ileum. As tissue context is an essential modulator of plasma cell dynamics, we anticipate that BCR-MERFISH may offer new insights into a wide range of immunological questions.
