## Supplementary Tables for "In situ profiling of plasma cell clonality with image-based single-cell transcriptomics": Table S1.xlsx

### Sheet: VH
Node Name	Genes Included in Node	Barcode
IGHV2-3	IGHV2-3	0 0 1 0 0 1 0 0 0 0 0 1 0 1
IGHV2-7	IGHV2-7	1 0 1 1 0 0 1 0 0 0 0 0 0 0
IGHV2-9-1	IGHV2-9-1	0 1 0 0 0 0 1 1 0 0 1 0 0 0
IGHV3-1	IGHV3-1	0 0 0 0 0 0 1 0 1 1 0 1 0 0
IGHV3-3	IGHV3-3	0 1 0 0 1 1 0 1 0 0 0 0 0 0
IGHV3-4	IGHV3-4	1 0 1 0 1 0 0 1 0 0 0 0 0 0
IGHV3-5	IGHV3-5	1 0 0 1 0 0 0 0 1 1 0 0 0 0
IGHV3-6	IGHV3-6	1 0 0 0 0 0 0 1 0 1 0 1 0 0
IGHV3-7	IGHV3-7	1 1 0 0 0 1 0 0 0 0 1 0 0 0
IGHV3-8	IGHV3-8	0 1 0 1 0 0 1 0 0 0 0 1 0 0
IGHV3S7	IGHV3S7	1 0 0 0 0 0 1 1 0 0 0 0 0 1
IGHV4-1	IGHV4-1	0 0 0 1 0 0 0 0 1 0 1 0 1 0
IGHV4-2	IGHV4-2	0 0 0 1 1 0 0 0 0 1 0 0 1 0
IGHV5-1	IGHV5-1	1 0 0 0 0 1 0 1 0 0 0 0 1 0
IGHV5-21	IGHV5-21	0 0 1 1 0 0 0 0 0 1 0 0 0 1
IGHV6-3	IGHV6-3	0 0 0 1 1 0 0 1 1 0 0 0 0 0
IGHV6-4	IGHV6-4	0 0 0 0 0 0 0 1 0 0 0 1 1 1
IGHV6-5	IGHV6-5	1 0 1 0 0 0 0 0 0 1 0 0 1 0
IGHV6-6	IGHV6-6	1 0 0 1 0 0 0 0 0 0 0 1 1 0
IGHV6-7	IGHV6-7	0 0 1 1 0 0 0 0 1 0 0 1 0 0
IGHV7-1	IGHV7-1	0 0 0 1 0 0 1 0 1 0 0 0 0 1
IGHV7-2	IGHV7-2	0 1 0 0 1 0 1 0 0 0 0 0 1 0
IGHV7-3	IGHV7-3	0 0 1 0 1 0 0 0 0 1 0 1 0 0
IGHV7-4	IGHV7-4	0 0 1 1 0 1 0 0 0 0 1 0 0 0
IGHV8-10	IGHV8-10	1 0 0 0 0 0 0 0 1 0 0 1 0 1
IGHV8-14	IGHV8-14	0 1 1 1 1 0 0 0 0 0 0 0 0 0
IGHV8-2	IGHV8-2	0 0 0 0 0 1 0 0 1 1 0 0 1 0
IGHV8-4	IGHV8-4	0 0 0 1 0 0 0 1 0 0 1 1 0 0
IGHV8-7	IGHV8-7	0 1 1 0 0 1 0 0 0 1 0 0 0 0
IGHV8-8-1	IGHV8-8-1	0 1 0 0 0 0 0 1 1 0 0 0 0 1
IGHV9-1	IGHV9-1	0 0 1 0 1 0 0 0 1 0 1 0 0 0
IGHV9-2	IGHV9-2	1 0 0 0 1 0 0 0 0 0 0 0 1 1
IGHV9-3	IGHV9-3	0 0 0 0 0 1 0 1 1 0 0 1 0 0
IGHV9-4	IGHV9-4	1 0 0 1 0 0 0 0 0 0 1 0 0 1
IGHV1-27	IGHV1-27	0 1 0 1 0 0 0 0 0 0 0 0 1 1
IGHV5-15	IGHV5-15	0 0 1 0 0 0 0 1 1 1 0 0 0 0
IGHV5-16	IGHV5-16	1 0 1 0 0 1 0 0 1 0 0 0 0 0
IGHV1-11	IGHV1-11	0 0 0 0 0 0 1 0 0 1 0 0 1 1
IGHV5-2	IGHV5-2	0 0 1 0 1 0 1 0 0 0 0 0 0 1
IGHV5-A	IGHV5-14	0 0 1 0 1 1 0 0 0 0 0 0 1 0
	IGHV5S24
IGHV1-32	IGHV1-32	1 0 0 0 0 1 0 0 0 1 0 0 0 1
IGHV1-A	IGHV1-51	0 0 1 0 0 1 1 1 0 0 0 0 0 0
	IGHV1-60
IGHV1-B	IGHV1-16	0 0 1 1 0 0 0 1 0 0 0 0 1 0
	IGHV1-24
IGHV5-12	IGHV5-12	0 0 0 1 0 1 1 0 0 0 0 0 1 0
IGHV5-17	IGHV5-17	0 0 1 0 0 0 0 0 1 0 0 0 1 1
IGHV1-C	IGHV1-15	0 0 0 0 1 1 0 0 1 0 0 0 0 1
	IGHV1-23
IGHV1-D	IGHV1-4	0 0 0 0 1 0 0 1 0 1 0 0 0 1
	IGHV1-7
IGHV1-E	IGHV1-19	0 0 0 1 1 0 0 0 0 0 0 1 0 1
	IGHV1-35
IGHV2-A	IGHV2-5	0 0 0 1 0 1 0 1 0 0 0 0 0 1
	IGHV2-2
	IGHV2-4
IGHV8-A	IGHV8-6	0 0 0 0 1 1 0 0 0 0 1 1 0 0
	IGHV8-13
	IGHV8-9
IGHV14-A	IGHV14-4	0 0 0 0 0 0 0 0 0 1 1 1 1 0
	IGHV14-3
	IGHV14-1
	IGHV14-2
IGHV2-B	IGHV2-6	0 0 0 0 0 1 0 1 0 1 1 0 0 0
	IGHV2-9
IGHV5-B	IGHV5-9	1 0 0 0 0 1 1 0 0 0 0 1 0 0
	IGHV5-4
	IGHV5-6
IGHV8-B	IGHV8-11	1 1 0 0 0 0 1 0 0 1 0 0 0 0
	IGHV8-12
	IGHV8S9
	IGHV8-8
	IGHV8-5
IGHV1-F	IGHV1-80	1 0 1 0 0 0 0 0 0 0 1 1 0 0
	IGHV1-82
IGHV1-12	IGHV1-12	0 1 0 1 0 1 0 0 1 0 0 0 0 0
IGHV1-G	IGHV1-78	0 0 0 0 1 1 1 0 0 1 0 0 0 0
	IGHV1-70
	IGHV1-58
	IGHV1-54
	IGHV1-63
	IGHV1-81
	IGHV1-14
	IGHV1-56
	IGHV1-62-1
	IGHV1-64
	IGHV1S92
	IGHV1S67
	IGHV1S96
	IGHV1S5
	IGHV1-53
	IGHV1S87
	IGHV1S95
	IGHV1-62-3
	IGHV1-72
	IGHV1S65
	IGHV1S68
	IGHV1-55
	IGHV1-52
	IGHV1-61
	IGHV1-74
	IGHV1-59
	IGHV1-50
	IGHV1-69
	IGHV1-83
	IGHV1-76
	IGHV1-77
	IGHV1-66
	IGHV1-85
	IGHV1-75
	IGHV1-84
	IGHV1-28
	IGHV1-39
	IGHV1-31
	IGHV1-36
	IGHV1-21
	IGHV1S110
	IGHV1S101
	IGHV1-19
	IGHV1-43
	IGHV1S103
	IGHV1-42
	IGHV1-34
	IGHV1S107
	IGHV1-22
	IGHV1-26
	IGHV1S108
	IGHV1-18
	IGHV1S100
	IGHV1-25
	IGHV1-20
	IGHV1-37
IGHV1-46	IGHV1-46	0 0 0 0 0 0 1 1 1 0 0 0 1 0
IGHV1-47	IGHV1-47	0 1 0 0 0 1 1 0 0 0 0 0 0 1
IGHV1-48	IGHV1-48	0 1 1 0 0 0 0 1 0 0 0 1 0 0
IGHV1-49	IGHV1-49	1 0 0 0 0 0 1 0 0 0 1 0 1 0
IGHV1-5	IGHV1-5	0 0 0 1 0 1 0 0 0 1 0 1 0 0
IGHV1-13	IGHV1-13	0 1 0 0 0 1 0 0 0 0 0 1 1 0
IGHV1-62-2	IGHV1-62-2	0 0 0 0 1 0 1 1 0 0 0 1 0 0
IGHV1-67	IGHV1-67	1 1 1 0 0 0 0 0 0 0 0 0 0 1
IGHV1-79	IGHV1-79	0 0 0 0 0 0 1 0 0 0 1 1 0 1
IGHV1-8	IGHV1-8	0 0 1 0 0 0 1 0 0 0 0 1 1 0
IGHV1-17-1	IGHV1-17-1	0 1 1 0 0 0 0 0 0 0 1 0 1 0
IGHV1-9	IGHV1-9	0 0 0 0 1 0 0 0 1 0 0 1 1 0
IGHV10-1	IGHV10-1	1 1 0 1 0 0 0 1 0 0 0 0 0 0
IGHV10-3	IGHV10-3	1 0 0 0 1 0 1 0 1 0 0 0 0 0
IGHV11-1	IGHV11-1	0 1 0 0 1 0 0 0 0 0 1 0 0 1
IGHV11-2	IGHV11-2	0 1 0 1 0 0 0 0 0 1 1 0 0 0
IGHV12-1	IGHV12-1	0 0 1 0 0 0 0 1 0 0 1 0 0 1
IGHV12-2	IGHV12-2	0 0 0 0 0 0 0 0 1 1 1 0 0 1
IGHV12-3	IGHV12-3	0 0 0 0 0 1 1 0 1 0 1 0 0 0
IGHV13-1	IGHV13-1	0 1 0 0 0 0 0 0 1 0 1 1 0 0
IGHV13-2	IGHV13-2	0 0 0 1 1 0 1 0 0 0 1 0 0 0
IGHV15-2	IGHV15-2	0 1 0 0 0 0 0 1 0 1 0 0 1 0
IGHV16-1	IGHV16-1	1 0 0 1 1 1 0 0 0 0 0 0 0 0
VH-Blank-01		0 0 0 0 0 1 0 0 0 0 1 0 1 1
VH-Blank-02		1 0 0 0 1 0 0 0 0 1 1 0 0 0
VH-Blank-03		0 0 1 0 0 0 1 0 0 1 1 0 0 0
VH-Blank-04		1 0 0 0 0 0 0 1 1 0 1 0 0 0
VH-Blank-05		0 0 0 0 1 0 0 1 0 0 1 0 1 0
VH-Blank-06		0 1 0 0 1 0 0 0 1 1 0 0 0 0
VH-Blank-07		0 0 0 1 0 0 1 1 0 1 0 0 0 0
VH-Blank-08		1 1 0 0 0 0 0 0 1 0 0 0 1 0
VH-Blank-09		1 1 0 0 1 0 0 0 0 0 0 1 0 0
VH-Blank-10		0 1 1 0 0 0 1 0 1 0 0 0 0 0
VH-Blank-11		0 1 0 0 0 0 0 0 0 1 0 1 0 1

### Sheet: VKVL
Node Name	Genes Included in Node	Barcode
IGLV2	IGLV2	0 0 0 1 1 0 0 0 0 0 0 1 0 1
IGLV1	IGLV1	0 1 0 0 0 0 0 0 0 1 0 1 0 1
IGKV12-46	IGKV12-46	0 1 0 0 0 0 1 1 0 0 1 0 0 0
IGKV6-A	IGKV6-20	0 0 1 0 0 0 0 1 1 1 0 0 0 0
	IGKV6-29
IGKV12-47	IGKV12-47	1 0 0 1 1 1 0 0 0 0 0 0 0 0
IGKV8-A	IGKV8-19	0 1 0 0 1 0 1 0 0 0 0 0 1 0
	IGKV8-28
IGKV12-49	IGKV12-49	1 1 0 0 1 0 0 0 0 0 0 1 0 0
IGLV	IGLV5	0 1 0 0 0 0 0 1 0 1 0 0 1 0
	IGLV6
	IGLV7
	IGLV4
	IGLV8
IGKV6-B	IGKV6-17	0 0 0 0 0 0 0 0 1 1 1 0 0 1
	IGKV6-23
	IGKV6-25
IGKV12-89	IGKV12-89	0 0 0 0 1 0 0 1 0 0 1 0 1 0
IGKV4-A	IGKV4-53	0 1 0 1 0 1 0 0 1 0 0 0 0 0
	IGKV4-60
	IGKV4-63
	IGKV4-57
	IGKV4-62
	IGKV4-73
	IGKV4-57
	IGKV4-72
	IGKV4-74
	IGKV4-78
	IGKV4-79
	IGKV4-69
	IGKV4-55
	IGKV4-71
	IGKV4-59
	IGKV4-70
	IGKV4-61
	IGKV4-68
	IGKV4-77
	IGKV4-52
	IGKV4-54
IGKV13-50-1	IGKV13-50-1	0 0 0 0 0 0 0 1 0 0 0 1 1 1
IGKV13-57-2	IGKV13-57-2	0 1 0 0 1 0 0 0 1 1 0 0 0 0
IGKV13-76	IGKV13-76	0 0 1 0 0 0 1 0 0 0 0 1 1 0
IGKV13-77-1	IGKV13-77-1	0 1 0 0 1 1 0 1 0 0 0 0 0 0
IGKV13-82	IGKV13-82	1 0 0 1 0 0 0 0 0 0 1 0 0 1
IGKV13-84	IGKV13-84	0 0 0 0 1 0 0 0 1 0 0 1 1 0
IGKV1-110	IGKV1-110	0 0 0 1 0 1 0 0 0 1 0 1 0 0
IGKV13-85	IGKV13-85	0 0 0 0 0 1 1 0 1 0 1 0 0 0
IGKV14-126	IGKV14-126	0 1 0 0 0 0 0 0 1 0 1 1 0 0
IGKV14-130	IGKV14-130	0 0 1 0 1 0 0 0 0 1 0 1 0 0
IGKV14-87-2	IGKV14-87-2	1 0 1 1 0 0 1 0 0 0 0 0 0 0
IGKV15-97	IGKV15-97	0 0 0 0 0 0 1 0 1 1 0 1 0 0
IGKV17-121	IGKV17-121	1 0 0 0 1 0 0 0 0 0 0 0 1 1
IGKV17-127	IGKV17-127	0 1 1 0 0 1 0 0 0 1 0 0 0 0
IGKV19-93	IGKV19-93	1 0 0 0 0 0 1 0 0 0 1 0 1 0
IGKV2-116	IGKV2-116	0 1 0 1 0 0 0 0 0 0 0 0 1 1
IGKV20-101-2	IGKV20-101-2	1 1 1 0 0 0 0 0 0 0 0 0 0 1
IGKV1-131	IGKV1-131	1 0 0 1 0 0 0 0 0 0 0 1 1 0
IGKV3-25-1	IGKV3-25-1	1 0 0 1 0 0 0 0 1 1 0 0 0 0
IGKV3-4	IGKV3-4	0 0 0 0 0 1 0 0 0 0 1 0 1 1
IGKV3-7	IGKV3-7	0 1 1 0 0 0 0 1 0 0 0 1 0 0
IGKV3-8	IGKV3-8	0 0 0 0 0 0 1 0 0 1 0 0 1 1
IGKV3-9	IGKV3-9	0 0 0 0 0 1 0 1 0 1 1 0 0 0
IGKV4-50	IGKV4-50	1 0 1 0 0 0 0 0 0 0 1 1 0 0
IGKV1-132	IGKV1-132	1 0 0 0 0 0 1 1 0 0 0 0 0 1
IGKV4-56	IGKV4-56	0 0 1 1 0 0 0 0 0 1 0 0 0 1
IGKV1-88	IGKV1-88	0 1 0 0 0 1 0 0 0 0 0 1 1 0
IGKV4-75	IGKV4-75	0 0 0 0 0 0 0 0 0 1 1 1 1 0
IGKV4-80	IGKV4-80	0 0 0 0 0 0 1 1 1 0 0 0 1 0
IGKV11-106	IGKV11-106	0 0 0 1 0 0 1 1 0 1 0 0 0 0
IGKV4-81	IGKV4-81	1 0 0 0 0 1 1 0 0 0 0 1 0 0
IGKV4-83	IGKV4-83	0 0 0 1 1 0 1 0 0 0 1 0 0 0
IGKV4-90	IGKV4-90	1 0 1 0 0 1 0 0 1 0 0 0 0 0
IGKV4-91	IGKV4-91	0 0 0 1 0 0 1 0 1 0 0 0 0 1
IGKV4-92	IGKV4-92	0 0 1 1 0 0 0 0 1 0 0 1 0 0
IGKV5-37	IGKV5-37	0 1 1 1 1 0 0 0 0 0 0 0 0 0
IGKV5-39	IGKV5-39	0 1 0 0 1 0 0 0 0 0 1 0 0 1
IGKV5-45	IGKV5-45	0 0 0 0 0 0 1 0 0 0 1 1 0 1
IGKV6-14	IGKV6-14	0 0 0 1 0 1 1 0 0 0 0 0 1 0
IGKV6-15	IGKV6-15	0 0 1 1 0 1 0 0 0 0 1 0 0 0
IGKV12-104-2	IGKV12-104-2	0 0 1 0 0 0 0 0 1 0 0 0 1 1
IGKV6-15-1	IGKV6-15-1	1 0 0 0 1 0 0 0 0 1 1 0 0 0
IGKV6-32	IGKV6-32	0 0 0 0 1 0 0 1 0 1 0 0 0 1
IGKV8-16	IGKV8-16	0 0 0 1 0 0 0 0 1 0 1 0 1 0
IGKV8-18	IGKV8-18	0 0 0 0 1 0 1 1 0 0 0 1 0 0
IGKV12-38	IGKV12-38	0 0 0 1 1 0 0 0 0 1 0 0 1 0
IGKV8-21	IGKV8-21	1 1 0 1 0 0 0 1 0 0 0 0 0 0
IGKV8-23-1	IGKV8-23-1	1 0 0 0 0 0 0 1 0 1 0 1 0 0
IGKV8-24	IGKV8-24	0 1 0 0 0 1 1 0 0 0 0 0 0 1
IGKV8-26	IGKV8-26	1 0 1 0 0 0 0 0 0 1 0 0 1 0
IGKV8-27	IGKV8-27	0 1 0 1 0 0 1 0 0 0 0 1 0 0
IGKV9-119	IGKV9-119	1 1 0 0 0 1 0 0 0 0 1 0 0 0
IGKV9-120	IGKV9-120	1 1 0 0 0 0 0 0 1 0 0 0 1 0
IGKV9-120	IGKV9-120	0 1 1 0 0 0 1 0 1 0 0 0 0 0
IGKV12-40	IGKV12-40	0 1 0 0 0 0 0 1 1 0 0 0 0 1
IGLV3	IGLV3	0 0 1 0 0 0 0 1 0 0 1 0 0 1
IGKV12-41	IGKV12-41	1 0 1 0 1 0 0 1 0 0 0 0 0 0
VKVL-Blank-01		1 0 0 0 0 1 0 0 0 1 0 0 0 1
VKVL-Blank-02		0 0 0 0 0 1 0 1 1 0 0 1 0 0
VKVL-Blank-03		0 0 0 1 0 1 0 1 0 0 0 0 0 1
VKVL-Blank-04		1 0 0 0 1 0 1 0 1 0 0 0 0 0
VKVL-Blank-05		0 1 1 0 0 0 0 0 0 0 1 0 1 0
VKVL-Blank-06		0 0 1 0 0 1 0 0 0 0 0 1 0 1
VKVL-Blank-07		0 0 0 0 1 1 1 0 0 1 0 0 0 0
VKVL-Blank-08		0 0 1 0 1 0 1 0 0 0 0 0 0 1
VKVL-Blank-09		0 0 1 0 1 1 0 0 0 0 0 0 1 0
VKVL-Blank-10		0 0 1 0 1 0 0 0 1 0 1 0 0 0
VKVL-Blank-11		0 0 1 0 0 0 1 0 0 1 1 0 0 0
VKVL-Blank-12		0 0 0 1 0 0 0 1 0 0 1 1 0 0
VKVL-Blank-13		1 0 0 0 0 0 0 1 1 0 1 0 0 0
VKVL-Blank-14		0 0 0 0 0 1 0 0 1 1 0 0 1 0
VKVL-Blank-15		0 0 1 1 0 0 0 1 0 0 0 0 1 0
VKVL-Blank-16		1 1 0 0 0 0 1 0 0 1 0 0 0 0
VKVL-Blank-17		0 0 0 0 1 1 0 0 0 0 1 1 0 0
VKVL-Blank-18		0 1 0 1 0 0 0 0 0 1 1 0 0 0
VKVL-Blank-19		0 0 1 0 0 1 1 1 0 0 0 0 0 0
VKVL-Blank-20		0 0 0 1 1 0 0 1 1 0 0 0 0 0
VKVL-Blank-21		0 0 0 0 1 1 0 0 1 0 0 0 0 1
VKVL-Blank-22		1 0 0 0 0 1 0 1 0 0 0 0 1 0
VKVL-Blank-23		1 0 0 0 0 0 0 0 1 0 0 1 0 1

### Sheet: VH Collision
Name	Barcode
IGHV Collision1	0 1 0 1 0 0 1 0 0 1 0 0 2 2
IGHV Collision2	1 1 0 1 0 1 0 0 0 1 0 0 1 2
IGHV Collision3	0 1 1 1 0 1 1 1 0 0 0 0 1 1
IGHV Collision4	0 1 1 2 0 0 0 1 0 0 0 0 2 1
IGHV Collision5	0 1 0 1 1 1 0 0 1 0 0 0 1 2
IGHV Collision6	0 1 0 1 1 0 0 1 0 1 0 0 1 2
IGHV Collision7	0 1 0 2 1 0 0 0 0 0 0 1 1 2
IGHV Collision8	1 1 1 1 0 0 0 0 0 0 1 1 1 1
IGHV Collision9	0 2 0 2 0 1 0 0 1 0 0 0 1 1
IGHV Collision10	0 1 0 1 1 1 1 0 0 1 0 0 1 1
IGHV Collision11	0 1 0 1 0 0 1 1 1 0 0 0 2 1
IGHV Collision12	0 2 0 1 0 1 1 0 0 0 0 0 1 2
IGHV Collision13	0 2 1 1 0 0 0 1 0 0 0 1 1 1
IGHV Collision14	1 1 0 1 0 0 1 0 0 0 1 0 2 1
IGHV Collision15	0 1 0 2 0 1 0 0 0 1 0 1 1 1
IGHV Collision16	0 2 0 1 0 1 0 0 0 0 0 1 2 1
IGHV Collision17	0 1 0 1 1 0 1 1 0 0 0 1 1 1
IGHV Collision18	1 2 1 1 0 0 0 0 0 0 0 0 1 2
IGHV Collision19	0 1 0 1 0 0 1 0 0 0 1 1 1 2
IGHV Collision20	0 1 1 1 0 0 1 0 0 0 0 1 2 1
IGHV Collision21	0 2 1 1 0 0 0 0 0 0 1 0 2 1
IGHV Collision22	0 1 0 1 1 0 0 0 1 0 0 1 2 1
IGHV Collision23	1 0 0 0 0 1 1 0 0 2 0 0 1 2
IGHV Collision24	0 0 1 0 0 1 2 1 0 1 0 0 1 1
IGHV Collision25	0 0 1 1 0 0 1 1 0 1 0 0 2 1
IGHV Collision26	0 0 0 0 1 1 1 0 1 1 0 0 1 2
IGHV Collision27	0 0 0 0 1 0 1 1 0 2 0 0 1 2
IGHV Collision28	0 0 0 1 1 0 1 0 0 1 0 1 1 2
IGHV Collision29	1 0 1 0 0 0 1 0 0 1 1 1 1 1
IGHV Collision30	0 1 0 1 0 1 1 0 1 1 0 0 1 1
IGHV Collision31	0 0 0 0 1 1 2 0 0 2 0 0 1 1
IGHV Collision32	0 0 0 0 0 0 2 1 1 1 0 0 2 1
IGHV Collision33	0 1 0 0 0 1 2 0 0 1 0 0 1 2
IGHV Collision34	0 1 1 0 0 0 1 1 0 1 0 1 1 1
IGHV Collision35	1 0 0 0 0 0 2 0 0 1 1 0 2 1
IGHV Collision36	0 0 0 1 0 1 1 0 0 2 0 1 1 1
IGHV Collision37	0 1 0 0 0 1 1 0 0 1 0 1 2 1
IGHV Collision38	0 0 0 0 1 0 2 1 0 1 0 1 1 1
IGHV Collision39	1 1 1 0 0 0 1 0 0 1 0 0 1 2
IGHV Collision40	0 0 0 0 0 0 2 0 0 1 1 1 1 2
IGHV Collision41	0 0 1 0 0 0 2 0 0 1 0 1 2 1
IGHV Collision42	0 1 1 0 0 0 1 0 0 1 1 0 2 1
IGHV Collision43	0 0 0 0 1 0 1 0 1 1 0 1 2 1
IGHV Collision44	1 0 1 0 0 2 1 1 0 1 0 0 0 1
IGHV Collision45	1 0 1 1 0 1 0 1 0 1 0 0 1 1
IGHV Collision46	1 0 0 0 1 2 0 0 1 1 0 0 0 2
IGHV Collision47	1 0 0 0 1 1 0 1 0 2 0 0 0 2
IGHV Collision48	1 0 0 1 1 1 0 0 0 1 0 1 0 2
IGHV Collision49	2 0 1 0 0 1 0 0 0 1 1 1 0 1
IGHV Collision50	1 1 0 1 0 2 0 0 1 1 0 0 0 1
IGHV Collision51	1 0 0 0 1 2 1 0 0 2 0 0 0 1
IGHV Collision52	1 0 0 0 0 1 1 1 1 1 0 0 1 1
IGHV Collision53	1 1 0 0 0 2 1 0 0 1 0 0 0 2
IGHV Collision54	1 1 1 0 0 1 0 1 0 1 0 1 0 1
IGHV Collision55	2 0 0 0 0 1 1 0 0 1 1 0 1 1
IGHV Collision56	1 0 0 1 0 2 0 0 0 2 0 1 0 1
IGHV Collision57	1 1 0 0 0 2 0 0 0 1 0 1 1 1
IGHV Collision58	1 0 0 0 1 1 1 1 0 1 0 1 0 1
IGHV Collision59	2 1 1 0 0 1 0 0 0 1 0 0 0 2
IGHV Collision60	1 0 0 0 0 1 1 0 0 1 1 1 0 2
IGHV Collision61	1 0 1 0 0 1 1 0 0 1 0 1 1 1
IGHV Collision62	1 1 1 0 0 1 0 0 0 1 1 0 1 1
IGHV Collision63	1 0 0 0 1 1 0 0 1 1 0 1 1 1
IGHV Collision64	0 0 2 1 0 1 1 2 0 0 0 0 1 0
IGHV Collision65	0 0 1 0 1 2 1 1 1 0 0 0 0 1
IGHV Collision66	0 0 1 0 1 1 1 2 0 1 0 0 0 1
IGHV Collision67	0 0 1 1 1 1 1 1 0 0 0 1 0 1
IGHV Collision68	1 0 2 0 0 1 1 1 0 0 1 1 0 0
IGHV Collision69	0 1 1 1 0 2 1 1 1 0 0 0 0 0
IGHV Collision70	0 0 1 0 1 2 2 1 0 1 0 0 0 0
IGHV Collision71	0 0 1 0 0 1 2 2 1 0 0 0 1 0
IGHV Collision72	0 1 1 0 0 2 2 1 0 0 0 0 0 1
IGHV Collision73	0 1 2 0 0 1 1 2 0 0 0 1 0 0
IGHV Collision74	1 0 1 0 0 1 2 1 0 0 1 0 1 0
IGHV Collision75	0 0 1 1 0 2 1 1 0 1 0 1 0 0
IGHV Collision76	0 1 1 0 0 2 1 1 0 0 0 1 1 0
IGHV Collision77	0 0 1 0 1 1 2 2 0 0 0 1 0 0
IGHV Collision78	1 1 2 0 0 1 1 1 0 0 0 0 0 1
IGHV Collision79	0 0 1 0 0 1 2 1 0 0 1 1 0 1
IGHV Collision80	0 0 2 0 0 1 2 1 0 0 0 1 1 0
IGHV Collision81	0 1 2 0 0 1 1 1 0 0 1 0 1 0
IGHV Collision82	0 0 1 0 1 1 1 1 1 0 0 1 1 0
IGHV Collision83	0 0 1 1 1 1 0 1 1 0 0 0 1 1
IGHV Collision84	0 0 1 1 1 0 0 2 0 1 0 0 1 1
IGHV Collision85	0 0 1 2 1 0 0 1 0 0 0 1 1 1
IGHV Collision86	1 0 2 1 0 0 0 1 0 0 1 1 1 0
IGHV Collision87	0 1 1 2 0 1 0 1 1 0 0 0 1 0
IGHV Collision88	0 0 1 1 1 1 1 1 0 1 0 0 1 0
IGHV Collision89	0 0 1 1 0 0 1 2 1 0 0 0 2 0
IGHV Collision90	0 1 1 1 0 1 1 1 0 0 0 0 1 1
IGHV Collision91	0 1 2 1 0 0 0 2 0 0 0 1 1 0
IGHV Collision92	1 0 1 1 0 0 1 1 0 0 1 0 2 0
IGHV Collision93	0 0 1 2 0 1 0 1 0 1 0 1 1 0
IGHV Collision94	0 1 1 1 0 1 0 1 0 0 0 1 2 0
IGHV Collision95	0 0 1 1 1 0 1 2 0 0 0 1 1 0
IGHV Collision96	1 1 2 1 0 0 0 1 0 0 0 0 1 1
IGHV Collision97	0 0 1 1 0 0 1 1 0 0 1 1 1 1
IGHV Collision98	0 0 2 1 0 0 1 1 0 0 0 1 2 0
IGHV Collision99	0 1 2 1 0 0 0 1 0 0 1 0 2 0
IGHV Collision100	0 0 1 1 1 0 0 1 1 0 0 1 2 0
IGHV Collision101	0 0 0 0 2 1 0 1 1 1 0 0 0 2
IGHV Collision102	0 0 0 1 2 1 0 0 1 0 0 1 0 2
IGHV Collision103	1 0 1 0 1 1 0 0 1 0 1 1 0 1
IGHV Collision104	0 1 0 1 1 2 0 0 2 0 0 0 0 1
IGHV Collision105	0 0 0 0 2 2 1 0 1 1 0 0 0 1
IGHV Collision106	0 0 0 0 1 1 1 1 2 0 0 0 1 1
IGHV Collision107	0 1 0 0 1 2 1 0 1 0 0 0 0 2
IGHV Collision108	0 1 1 0 1 1 0 1 1 0 0 1 0 1
IGHV Collision109	1 0 0 0 1 1 1 0 1 0 1 0 1 1
IGHV Collision110	0 0 0 1 1 2 0 0 1 1 0 1 0 1
IGHV Collision111	0 1 0 0 1 2 0 0 1 0 0 1 1 1
IGHV Collision112	0 0 0 0 2 1 1 1 1 0 0 1 0 1
IGHV Collision113	1 1 1 0 1 1 0 0 1 0 0 0 0 2
IGHV Collision114	0 0 0 0 1 1 1 0 1 0 1 1 0 2
IGHV Collision115	0 0 1 0 1 1 1 0 1 0 0 1 1 1
IGHV Collision116	0 1 1 0 1 1 0 0 1 0 1 0 1 1
IGHV Collision117	0 0 0 0 2 1 0 0 2 0 0 1 1 1
IGHV Collision118	0 0 0 1 2 0 0 1 0 1 0 1 0 2
IGHV Collision119	1 0 1 0 1 0 0 1 0 1 1 1 0 1
IGHV Collision120	0 1 0 1 1 1 0 1 1 1 0 0 0 1
IGHV Collision121	0 0 0 0 2 1 1 1 0 2 0 0 0 1
IGHV Collision122	0 0 0 0 1 0 1 2 1 1 0 0 1 1
IGHV Collision123	0 1 0 0 1 1 1 1 0 1 0 0 0 2
IGHV Collision124	0 1 1 0 1 0 0 2 0 1 0 1 0 1
IGHV Collision125	1 0 0 0 1 0 1 1 0 1 1 0 1 1
IGHV Collision126	0 0 0 1 1 1 0 1 0 2 0 1 0 1
IGHV Collision127	0 1 0 0 1 1 0 1 0 1 0 1 1 1
IGHV Collision128	0 0 0 0 2 0 1 2 0 1 0 1 0 1
IGHV Collision129	1 1 1 0 1 0 0 1 0 1 0 0 0 2
IGHV Collision130	0 0 0 0 1 0 1 1 0 1 1 1 0 2
IGHV Collision131	0 0 1 0 1 0 1 1 0 1 0 1 1 1
IGHV Collision132	0 1 1 0 1 0 0 1 0 1 1 0 1 1
IGHV Collision133	0 0 0 0 2 0 0 1 1 1 0 1 1 1
IGHV Collision134	1 0 1 1 1 0 0 0 0 0 1 2 0 1
IGHV Collision135	0 1 0 2 1 1 0 0 1 0 0 1 0 1
IGHV Collision136	0 0 0 1 2 1 1 0 0 1 0 1 0 1
IGHV Collision137	0 0 0 1 1 0 1 1 1 0 0 1 1 1
IGHV Collision138	0 1 0 1 1 1 1 0 0 0 0 1 0 2
IGHV Collision139	0 1 1 1 1 0 0 1 0 0 0 2 0 1
IGHV Collision140	1 0 0 1 1 0 1 0 0 0 1 1 1 1
IGHV Collision141	0 0 0 2 1 1 0 0 0 1 0 2 0 1
IGHV Collision142	0 1 0 1 1 1 0 0 0 0 0 2 1 1
IGHV Collision143	0 0 0 1 2 0 1 1 0 0 0 2 0 1
IGHV Collision144	1 1 1 1 1 0 0 0 0 0 0 1 0 2
IGHV Collision145	0 0 0 1 1 0 1 0 0 0 1 2 0 2
IGHV Collision146	0 0 1 1 1 0 1 0 0 0 0 2 1 1
IGHV Collision147	0 1 1 1 1 0 0 0 0 0 1 1 1 1
IGHV Collision148	0 0 0 1 2 0 0 0 1 0 0 2 1 1
IGHV Collision149	1 1 1 1 0 1 0 0 1 0 1 1 0 0
IGHV Collision150	1 0 1 0 1 1 1 0 0 1 1 1 0 0
IGHV Collision151	1 0 1 0 0 0 1 1 1 0 1 1 1 0
IGHV Collision152	1 1 1 0 0 1 1 0 0 0 1 1 0 1
IGHV Collision153	1 1 2 0 0 0 0 1 0 0 1 2 0 0
IGHV Collision154	2 0 1 0 0 0 1 0 0 0 2 1 1 0
IGHV Collision155	1 0 1 1 0 1 0 0 0 1 1 2 0 0
IGHV Collision156	1 1 1 0 0 1 0 0 0 0 1 2 1 0
IGHV Collision157	1 0 1 0 1 0 1 1 0 0 1 2 0 0
IGHV Collision158	2 1 2 0 0 0 0 0 0 0 1 1 0 1
IGHV Collision159	1 0 1 0 0 0 1 0 0 0 2 2 0 1
IGHV Collision160	1 0 2 0 0 0 1 0 0 0 1 2 1 0
IGHV Collision161	1 1 2 0 0 0 0 0 0 0 2 1 1 0
IGHV Collision162	1 0 1 0 1 0 0 0 1 0 1 2 1 0
IGHV Collision163	0 1 0 1 1 2 1 0 1 1 0 0 0 0
IGHV Collision164	0 1 0 1 0 1 1 1 2 0 0 0 1 0
IGHV Collision165	0 2 0 1 0 2 1 0 1 0 0 0 0 1
IGHV Collision166	0 2 1 1 0 1 0 1 1 0 0 1 0 0
IGHV Collision167	1 1 0 1 0 1 1 0 1 0 1 0 1 0
IGHV Collision168	0 1 0 2 0 2 0 0 1 1 0 1 0 0
IGHV Collision169	0 2 0 1 0 2 0 0 1 0 0 1 1 0
IGHV Collision170	0 1 0 1 1 1 1 1 1 0 0 1 0 0
IGHV Collision171	1 2 1 1 0 1 0 0 1 0 0 0 0 1
IGHV Collision172	0 1 0 1 0 1 1 0 1 0 1 1 0 1
IGHV Collision173	0 1 1 1 0 1 1 0 1 0 0 1 1 0
IGHV Collision174	0 2 1 1 0 1 0 0 1 0 1 0 1 0
IGHV Collision175	0 1 0 1 1 1 0 0 2 0 0 1 1 0
IGHV Collision176	0 0 0 0 1 1 2 1 1 1 0 0 1 0
IGHV Collision177	0 1 0 0 1 2 2 0 0 1 0 0 0 1
IGHV Collision178	0 1 1 0 1 1 1 1 0 1 0 1 0 0
IGHV Collision179	1 0 0 0 1 1 2 0 0 1 1 0 1 0
IGHV Collision180	0 0 0 1 1 2 1 0 0 2 0 1 0 0
IGHV Collision181	0 1 0 0 1 2 1 0 0 1 0 1 1 0
IGHV Collision182	0 0 0 0 2 1 2 1 0 1 0 1 0 0
IGHV Collision183	1 1 1 0 1 1 1 0 0 1 0 0 0 1
IGHV Collision184	0 0 0 0 1 1 2 0 0 1 1 1 0 1
IGHV Collision185	0 0 1 0 1 1 2 0 0 1 0 1 1 0
IGHV Collision186	0 1 1 0 1 1 1 0 0 1 1 0 1 0
IGHV Collision187	0 0 0 0 2 1 1 0 1 1 0 1 1 0
IGHV Collision188	0 1 0 0 0 1 2 1 1 0 0 0 1 1
IGHV Collision189	0 1 1 0 0 0 1 2 1 0 0 1 1 0
IGHV Collision190	1 0 0 0 0 0 2 1 1 0 1 0 2 0
IGHV Collision191	0 0 0 1 0 1 1 1 1 1 0 1 1 0
IGHV Collision192	0 1 0 0 0 1 1 1 1 0 0 1 2 0
IGHV Collision193	0 0 0 0 1 0 2 2 1 0 0 1 1 0
IGHV Collision194	1 1 1 0 0 0 1 1 1 0 0 0 1 1
IGHV Collision195	0 0 0 0 0 0 2 1 1 0 1 1 1 1
IGHV Collision196	0 0 1 0 0 0 2 1 1 0 0 1 2 0
IGHV Collision197	0 1 1 0 0 0 1 1 1 0 1 0 2 0
IGHV Collision198	0 0 0 0 1 0 1 1 2 0 0 1 2 0
IGHV Collision199	0 2 1 0 0 1 1 1 0 0 0 1 0 1
IGHV Collision200	1 1 0 0 0 1 2 0 0 0 1 0 1 1
IGHV Collision201	0 1 0 1 0 2 1 0 0 1 0 1 0 1
IGHV Collision202	0 2 0 0 0 2 1 0 0 0 0 1 1 1
IGHV Collision203	0 1 0 0 1 1 2 1 0 0 0 1 0 1
IGHV Collision204	1 2 1 0 0 1 1 0 0 0 0 0 0 2
IGHV Collision205	0 1 0 0 0 1 2 0 0 0 1 1 0 2
IGHV Collision206	0 1 1 0 0 1 2 0 0 0 0 1 1 1
IGHV Collision207	0 2 1 0 0 1 1 0 0 0 1 0 1 1
IGHV Collision208	0 1 0 0 1 1 1 0 1 0 0 1 1 1
IGHV Collision209	1 1 1 0 0 0 1 1 0 0 1 1 1 0
IGHV Collision210	0 1 1 1 0 1 0 1 0 1 0 2 0 0
IGHV Collision211	0 2 1 0 0 1 0 1 0 0 0 2 1 0
IGHV Collision212	0 1 1 0 1 0 1 2 0 0 0 2 0 0
IGHV Collision213	1 2 2 0 0 0 0 1 0 0 0 1 0 1
IGHV Collision214	0 1 1 0 0 0 1 1 0 0 1 2 0 1
IGHV Collision215	0 1 2 0 0 0 1 1 0 0 0 2 1 0
IGHV Collision216	0 2 2 0 0 0 0 1 0 0 1 1 1 0
IGHV Collision217	0 1 1 0 1 0 0 1 1 0 0 2 1 0
IGHV Collision218	1 0 0 1 0 1 1 0 0 1 1 1 1 0
IGHV Collision219	1 1 0 0 0 1 1 0 0 0 1 1 2 0
IGHV Collision220	1 0 0 0 1 0 2 1 0 0 1 1 1 0
IGHV Collision221	2 1 1 0 0 0 1 0 0 0 1 0 1 1
IGHV Collision222	1 0 0 0 0 0 2 0 0 0 2 1 1 1
IGHV Collision223	1 0 1 0 0 0 2 0 0 0 1 1 2 0
IGHV Collision224	1 1 1 0 0 0 1 0 0 0 2 0 2 0
IGHV Collision225	1 0 0 0 1 0 1 0 1 0 1 1 2 0
IGHV Collision226	0 1 0 1 0 2 0 0 0 1 0 2 1 0
IGHV Collision227	0 0 0 1 1 1 1 1 0 1 0 2 0 0
IGHV Collision228	1 1 1 1 0 1 0 0 0 1 0 1 0 1
IGHV Collision229	0 0 0 1 0 1 1 0 0 1 1 2 0 1
IGHV Collision230	0 0 1 1 0 1 1 0 0 1 0 2 1 0
IGHV Collision231	0 1 1 1 0 1 0 0 0 1 1 1 1 0
IGHV Collision232	0 0 0 1 1 1 0 0 1 1 0 2 1 0
IGHV Collision233	0 1 0 0 1 1 1 1 0 0 0 2 1 0
IGHV Collision234	1 2 1 0 0 1 0 0 0 0 0 1 1 1
IGHV Collision235	0 1 0 0 0 1 1 0 0 0 1 2 1 1
IGHV Collision236	0 1 1 0 0 1 1 0 0 0 0 2 2 0
IGHV Collision237	0 2 1 0 0 1 0 0 0 0 1 1 2 0
IGHV Collision238	0 1 0 0 1 1 0 0 1 0 0 2 2 0
IGHV Collision239	1 1 1 0 1 0 1 1 0 0 0 1 0 1
IGHV Collision240	0 0 0 0 1 0 2 1 0 0 1 2 0 1
IGHV Collision241	0 0 1 0 1 0 2 1 0 0 0 2 1 0
IGHV Collision242	0 1 1 0 1 0 1 1 0 0 1 1 1 0
IGHV Collision243	0 0 0 0 2 0 1 1 1 0 0 2 1 0
IGHV Collision244	1 1 1 0 0 0 1 0 0 0 1 1 0 2
IGHV Collision245	1 1 2 0 0 0 1 0 0 0 0 1 1 1
IGHV Collision246	1 2 2 0 0 0 0 0 0 0 1 0 1 1
IGHV Collision247	1 1 1 0 1 0 0 0 1 0 0 1 1 1
IGHV Collision248	0 0 1 0 0 0 2 0 0 0 1 2 1 1
IGHV Collision249	0 1 1 0 0 0 1 0 0 0 2 1 1 1
IGHV Collision250	0 0 0 0 1 0 1 0 1 0 1 2 1 1
IGHV Collision251	0 1 2 0 0 0 1 0 0 0 1 1 2 0
IGHV Collision252	0 0 1 0 1 0 1 0 1 0 0 2 2 0
IGHV Collision253	0 1 1 0 1 0 0 0 1 0 1 1 2 0
IGHV Collision254	2 1 0 1 1 0 1 1 1 0 0 0 0 0
IGHV Collision255	0 2 0 1 1 0 0 0 0 1 2 0 0 1
IGHV Collision256	0 0 1 0 0 0 0 1 1 1 2 0 0 2
IGHV Collision257	0 0 1 0 0 1 1 1 1 0 2 0 0 1
IGHV Collision258	0 0 0 0 0 1 1 0 2 1 2 0 0 1
IGHV Collision259	0 1 0 1 1 0 1 0 1 0 2 1 0 0
IGHV Collision260	1 0 2 1 0 1 1 0 0 0 0 1 0 1
IGHV Collision261	0 1 1 0 0 1 1 1 0 0 1 1 0 1
IGHV Collision262	0 0 1 1 0 2 0 1 0 0 0 1 0 2
IGHV Collision263	0 0 1 0 0 2 0 1 0 1 1 1 0 1
IGHV Collision264	1 1 1 1 0 0 2 1 0 0 1 0 0 0
IGHV Collision265	1 0 1 2 0 1 1 1 0 0 0 0 0 1
IGHV Collision266	1 0 1 1 0 1 1 1 0 1 1 0 0 0
IGHV Collision267	0 1 0 1 0 1 1 2 0 0 1 0 0 1
IGHV Collision268	0 1 0 0 0 1 1 2 0 1 2 0 0 0
IGHV Collision269	0 0 0 1 0 2 0 2 0 1 1 0 0 1
IGHV Collision270	0 1 0 0 1 1 1 1 1 1 0 1 0 0
IGHV Collision271	1 0 1 0 1 0 1 1 1 1 0 1 0 0
IGHV Collision272	1 0 0 1 0 0 1 0 2 2 0 1 0 0
IGHV Collision273	1 0 0 0 0 0 1 1 1 2 0 2 0 0
IGHV Collision274	1 1 0 0 0 1 1 0 1 1 1 1 0 0
IGHV Collision275	0 1 0 1 0 0 2 0 1 1 0 2 0 0
IGHV Collision276	1 1 1 0 2 1 0 2 0 0 0 0 0 0
IGHV Collision277	1 1 0 1 1 1 0 1 1 1 0 0 0 0
IGHV Collision278	1 1 0 0 1 1 0 2 0 1 0 1 0 0
IGHV Collision279	1 2 0 0 1 2 0 1 0 0 1 0 0 0
IGHV Collision280	0 2 0 1 1 1 1 1 0 0 0 1 0 0
IGHV Collision281	2 0 1 1 1 0 0 1 1 1 0 0 0 0
IGHV Collision282	2 0 1 0 1 0 0 2 0 1 0 1 0 0
IGHV Collision283	2 1 1 0 1 1 0 1 0 0 1 0 0 0
IGHV Collision284	1 1 1 1 1 0 1 1 0 0 0 1 0 0
IGHV Collision285	2 0 0 1 0 0 0 1 1 2 0 1 0 0
IGHV Collision286	2 1 0 1 0 1 0 0 1 1 1 0 0 0
IGHV Collision287	1 1 0 2 0 0 1 0 1 1 0 1 0 0
IGHV Collision288	2 1 0 0 0 1 0 1 0 1 1 1 0 0
IGHV Collision289	1 1 0 1 0 0 1 1 0 1 0 2 0 0
IGHV Collision290	1 2 0 1 0 1 1 0 0 0 1 1 0 0
IGHV Collision291	0 0 0 2 1 0 0 0 1 1 1 0 2 0
IGHV Collision292	1 0 1 1 0 1 0 1 0 1 0 0 1 1
IGHV Collision293	1 0 1 0 0 1 0 2 1 1 0 0 1 0
IGHV Collision294	2 0 1 0 0 2 0 1 1 0 0 0 1 0
IGHV Collision295	1 0 1 0 1 1 1 1 0 0 0 0 1 1
IGHV Collision296	1 0 1 0 1 2 0 1 0 0 0 0 2 0
IGHV Collision297	1 0 0 1 0 2 1 1 0 0 0 0 2 0
IGHV Collision298	1 0 1 0 0 1 0 1 1 0 0 0 2 1
IGHV Collision299	2 0 0 0 0 2 1 1 0 0 0 1 1 0
IGHV Collision300	0 0 2 1 0 0 0 1 1 2 0 0 0 1
IGHV Collision301	1 0 2 1 0 1 0 0 1 1 0 0 0 1
IGHV Collision302	0 0 2 1 1 0 1 0 0 1 0 0 0 2
IGHV Collision303	0 0 2 1 1 1 0 0 0 1 0 0 1 1
IGHV Collision304	0 0 1 2 0 1 1 0 0 1 0 0 1 1
IGHV Collision305	0 0 2 1 0 0 0 0 1 1 0 0 1 2
IGHV Collision306	1 0 1 1 0 1 1 0 0 1 0 1 0 1
IGHV Collision307	1 0 2 0 0 1 0 1 2 1 0 0 0 0
IGHV Collision308	0 0 2 0 1 0 1 1 1 1 0 0 0 1
IGHV Collision309	0 0 2 0 1 1 0 1 1 1 0 0 1 0
IGHV Collision310	0 0 1 1 0 1 1 1 1 1 0 0 1 0
IGHV Collision311	0 0 2 0 0 0 0 1 2 1 0 0 1 1
IGHV Collision312	1 0 1 0 0 1 1 1 1 1 0 1 0 0
IGHV Collision313	1 0 2 0 1 1 1 0 1 0 0 0 0 1
IGHV Collision314	1 0 2 0 1 2 0 0 1 0 0 0 1 0
IGHV Collision315	1 0 1 1 0 2 1 0 1 0 0 0 1 0
IGHV Collision316	1 0 2 0 0 1 0 0 2 0 0 0 1 1
IGHV Collision317	2 0 1 0 0 2 1 0 1 0 0 1 0 0
IGHV Collision318	0 0 2 0 2 1 1 0 0 0 0 0 1 1
IGHV Collision319	0 0 1 1 1 1 2 0 0 0 0 0 1 1
IGHV Collision320	0 0 2 0 1 0 1 0 1 0 0 0 1 2
IGHV Collision321	1 0 1 0 1 1 2 0 0 0 0 1 0 1
IGHV Collision322	0 0 1 1 1 2 1 0 0 0 0 0 2 0
IGHV Collision323	0 0 2 0 1 1 0 0 1 0 0 0 2 1
IGHV Collision324	1 0 1 0 1 2 1 0 0 0 0 1 1 0
IGHV Collision325	0 0 1 1 0 1 1 0 1 0 0 0 2 1
IGHV Collision326	1 0 0 1 0 2 2 0 0 0 0 1 1 0
IGHV Collision327	1 0 1 0 0 1 1 0 1 0 0 1 1 1
IGHV Collision328	0 0 0 1 1 0 0 2 1 0 0 1 1 1
IGHV Collision329	1 0 1 1 1 0 0 1 1 1 0 0 1 0
IGHV Collision330	1 0 0 2 1 0 0 1 1 0 0 1 1 0
IGHV Collision331	0 0 1 2 1 0 0 1 2 0 0 1 0 0
IGHV Collision332	1 0 1 0 0 0 0 1 0 1 0 1 2 1
IGHV Collision333	1 0 0 1 0 0 0 1 0 0 0 2 2 1
IGHV Collision334	0 0 1 1 0 0 0 1 1 0 0 2 1 1
IGHV Collision335	2 0 1 1 0 0 0 0 0 1 0 1 2 0
IGHV Collision336	1 0 2 1 0 0 0 0 1 1 0 1 1 0
IGHV Collision337	1 0 1 2 0 0 0 0 1 0 0 2 1 0
IGHV Collision338	0 1 0 1 1 0 2 0 1 0 0 0 1 1
IGHV Collision339	0 0 1 1 1 0 1 0 1 1 0 1 0 1
IGHV Collision340	0 0 1 2 0 1 1 0 1 0 1 0 0 1
IGHV Collision341	0 1 1 0 2 0 1 0 0 1 0 1 1 0
IGHV Collision342	0 1 1 1 1 1 1 0 0 0 1 0 1 0
IGHV Collision343	0 0 2 1 1 1 0 0 0 1 1 1 0 0
IGHV Collision344	1 1 1 1 1 0 0 0 1 0 0 1 0 1
IGHV Collision345	1 0 0 0 0 1 0 0 2 1 0 1 1 1
IGHV Collision346	1 0 0 1 0 0 0 1 1 0 1 2 0 1
IGHV Collision347	1 1 1 0 0 1 0 0 1 1 0 1 0 1
IGHV Collision348	1 1 0 0 0 0 0 1 2 0 0 1 0 2
IGHV Collision349	1 0 0 0 1 1 0 0 1 0 1 2 0 1
IGHV Collision350	2 1 0 0 0 0 1 0 1 1 0 1 0 1
IGHV Collision351	0 1 1 1 1 1 0 0 1 1 0 0 1 0
IGHV Collision352	0 1 1 2 1 0 0 1 0 0 1 1 0 0
IGHV Collision353	0 2 2 1 1 1 0 0 0 1 0 0 0 0
IGHV Collision354	0 2 1 1 1 0 0 1 1 0 0 0 0 1
IGHV Collision355	0 1 1 1 2 1 0 0 0 0 1 1 0 0
IGHV Collision356	1 2 1 1 1 0 1 0 0 1 0 0 0 0
IGHV Collision357	0 0 0 1 0 1 0 1 1 1 1 1 1 0
IGHV Collision358	0 1 1 0 0 2 0 0 1 2 0 0 1 0
IGHV Collision359	0 1 0 0 0 1 0 1 2 1 0 0 1 1
IGHV Collision360	0 0 0 0 1 2 0 0 1 1 1 1 1 0
IGHV Collision361	1 1 0 0 0 1 1 0 1 2 0 0 1 0
IGHV Collision362	0 1 1 1 0 1 0 1 0 1 1 1 0 0
IGHV Collision363	0 1 0 1 0 0 0 2 1 0 1 1 0 1
IGHV Collision364	0 0 0 1 1 1 0 1 0 0 2 2 0 0
IGHV Collision365	1 1 0 1 0 0 1 1 0 1 1 1 0 0
IGHV Collision366	0 2 1 0 0 1 0 1 1 1 0 0 0 1
IGHV Collision367	0 1 1 0 1 2 0 0 0 1 1 1 0 0
IGHV Collision368	1 2 1 0 0 1 1 0 0 2 0 0 0 0
IGHV Collision369	0 1 0 0 1 1 0 1 1 0 1 1 0 1
IGHV Collision370	1 2 0 0 0 0 1 1 1 1 0 0 0 1
IGHV Collision371	1 1 0 0 1 1 1 0 0 1 1 1 0 0
IGHV Collision372	1 0 1 0 2 0 0 0 1 0 1 0 1 1
IGHV Collision373	0 0 1 0 1 1 0 1 2 0 1 1 0 0
IGHV Collision374	1 0 1 1 1 0 0 0 1 0 2 0 0 1
IGHV Collision375	1 0 0 0 1 1 0 1 1 0 0 1 1 1
IGHV Collision376	2 0 0 1 1 0 0 0 0 0 1 0 1 2
IGHV Collision377	1 0 0 1 0 1 0 1 1 0 1 1 0 1

### Sheet: VKVL Collision
Name	Barcode
IGKV Collision1	1 0 0 2 0 1 0 0 0 1 0 2 1 0
IGKV Collision2	1 0 0 1 0 1 1 1 0 1 0 1 0 1
IGKV Collision3	0 1 0 1 0 2 0 0 0 1 0 2 1 0
IGKV Collision4	2 0 0 1 0 0 1 1 0 0 0 1 1 1
IGKV Collision5	1 1 0 1 0 1 0 0 0 0 0 2 2 0
IGKV Collision6	1 1 0 0 0 1 1 1 0 0 0 1 1 1
IGKV Collision7	1 1 0 1 1 1 1 1 0 0 1 0 0 0
IGKV Collision8	1 2 0 0 1 0 1 1 0 0 1 1 0 0
IGKV Collision9	0 1 0 0 1 0 1 2 0 0 2 0 1 0
IGKV Collision10	0 1 1 0 0 0 1 1 1 0 1 0 1 1
IGKV Collision11	0 1 0 1 1 0 1 1 0 1 1 0 1 0
IGKV Collision12	0 2 0 0 0 0 1 2 1 0 1 0 0 1
IGKV Collision13	1 1 1 0 1 0 1 2 0 0 1 0 0 0
IGKV Collision14	2 1 0 1 2 1 0 0 0 0 0 1 0 0
IGKV Collision15	1 0 0 1 2 1 0 1 0 0 1 0 1 0
IGKV Collision16	1 0 1 1 1 1 0 0 1 0 0 0 1 1
IGKV Collision17	1 0 0 2 2 1 0 0 0 1 0 0 1 0
IGKV Collision18	1 1 0 1 1 1 0 1 1 0 0 0 0 1
IGKV Collision19	2 0 1 1 2 1 0 1 0 0 0 0 0 0
IGKV Collision20	1 1 0 0 2 0 0 1 0 0 1 1 1 0
IGKV Collision21	1 1 1 0 1 0 0 0 1 0 0 1 1 1
IGKV Collision22	1 1 0 1 2 0 0 0 0 1 0 1 1 0
IGKV Collision23	1 2 0 0 1 0 0 1 1 0 0 1 0 1
IGKV Collision24	2 1 1 0 2 0 0 1 0 0 0 1 0 0
IGKV Collision25	0 0 1 0 1 0 0 1 1 0 1 0 2 1
IGKV Collision26	0 0 0 1 2 0 0 1 0 1 1 0 2 0
IGKV Collision27	0 1 0 0 1 0 0 2 1 0 1 0 1 1
IGKV Collision28	1 0 1 0 2 0 0 2 0 0 1 0 1 0
IGKV Collision29	0 0 1 1 1 0 0 0 1 1 0 0 2 1
IGKV Collision30	0 1 1 0 0 0 0 1 2 0 0 0 1 2
IGKV Collision31	1 0 2 0 1 0 0 1 1 0 0 0 1 1
IGKV Collision32	0 1 0 1 1 0 0 1 1 1 0 0 1 1
IGKV Collision33	1 0 1 1 2 0 0 1 0 1 0 0 1 0
IGKV Collision34	1 1 1 0 1 0 0 2 1 0 0 0 0 1
IGKV Collision35	0 1 0 0 1 0 0 1 1 1 0 1 1 1
IGKV Collision36	0 0 1 0 0 0 1 1 0 0 0 2 2 1
IGKV Collision37	0 1 0 0 1 1 0 2 0 0 0 1 1 1
IGKV Collision38	1 0 0 1 0 0 0 1 0 0 1 1 1 2
IGKV Collision39	0 0 0 0 1 0 0 1 1 0 0 2 2 1
IGKV Collision40	0 0 0 0 0 1 1 1 1 0 1 1 1 1
IGKV Collision41	0 1 1 0 1 0 1 0 1 1 0 1 1 0
IGKV Collision42	0 2 0 0 2 1 0 1 1 1 0 0 0 0
IGKV Collision43	1 1 0 1 1 0 0 0 1 1 1 0 0 1
IGKV Collision44	0 1 0 0 2 0 0 0 2 1 0 1 1 0
IGKV Collision45	0 1 0 0 1 1 1 0 2 1 1 0 0 0
IGKV Collision46	0 1 1 0 1 1 1 1 0 0 0 1 1 0
IGKV Collision47	1 0 1 1 0 0 1 0 0 0 1 1 1 1
IGKV Collision48	0 0 1 0 1 0 1 0 1 0 0 2 2 0
IGKV Collision49	0 0 1 0 0 1 2 0 1 0 1 1 1 0
IGKV Collision50	1 1 0 1 1 1 0 1 0 0 1 0 0 1
IGKV Collision51	0 1 0 0 2 1 0 1 1 0 0 1 1 0
IGKV Collision52	0 1 0 0 1 2 1 1 1 0 1 0 0 0
IGKV Collision53	1 0 0 1 1 0 0 0 1 0 1 1 1 1
IGKV Collision54	1 0 0 1 0 1 1 0 1 0 2 0 0 1
IGKV Collision55	0 0 0 0 1 1 1 0 2 0 1 1 1 0
IGKV Collision56	0 1 1 0 1 0 0 0 1 1 1 2 0 0
IGKV Collision57	1 1 1 1 0 0 1 0 1 0 1 1 0 0
IGKV Collision58	1 0 2 1 1 0 1 0 0 1 0 1 0 0
IGKV Collision59	1 1 1 0 1 1 0 0 0 1 0 0 1 1
IGKV Collision60	1 0 0 1 0 1 0 0 1 1 1 0 1 1
IGKV Collision61	1 1 1 1 0 0 0 1 1 1 0 1 0 0
IGKV Collision62	1 0 0 1 0 0 1 0 1 2 0 0 1 1
IGKV Collision63	1 0 0 1 0 1 0 1 1 2 1 0 0 0
IGKV Collision64	0 1 1 0 0 1 0 1 0 0 1 1 1 1
IGKV Collision65	0 0 0 0 0 1 1 0 0 1 1 0 2 2
IGKV Collision66	0 0 0 0 0 2 0 1 0 1 2 0 1 1
IGKV Collision67	0 1 1 0 0 0 1 1 0 1 0 1 1 1
IGKV Collision68	0 1 1 0 0 1 0 2 0 1 1 1 0 0
IGKV Collision69	0 0 0 0 0 1 1 1 0 2 1 0 1 1
IGKV Collision70	1 1 1 1 0 1 0 0 1 0 1 1 0 0
IGKV Collision71	0 1 1 2 0 1 0 0 1 1 0 0 0 1
IGKV Collision72	0 1 0 1 0 1 0 0 1 1 1 1 1 0
IGKV Collision73	0 1 0 1 0 1 1 1 2 0 0 0 1 0
IGKV Collision74	1 1 0 1 0 2 1 0 1 0 0 1 0 0
IGKV Collision75	0 1 0 2 1 1 1 0 1 0 1 0 0 0
IGKV Collision76	1 1 1 1 0 2 0 0 2 0 0 0 0 0
IGKV Collision77	0 1 0 2 0 1 1 0 2 0 0 0 0 1
IGKV Collision78	0 1 1 2 0 1 0 0 2 0 0 1 0 0
IGKV Collision79	1 0 2 1 0 0 0 0 0 1 1 1 0 1
IGKV Collision80	1 0 1 0 0 0 0 0 0 1 2 2 1 0
IGKV Collision81	1 0 1 0 0 0 1 1 1 0 1 1 1 0
IGKV Collision82	2 0 1 0 0 1 1 0 0 0 1 2 0 0
IGKV Collision83	1 0 1 1 1 0 1 0 0 0 2 1 0 0
IGKV Collision84	2 0 2 0 0 1 0 0 1 0 1 1 0 0
IGKV Collision85	1 0 1 1 0 0 1 0 1 0 1 1 0 1
IGKV Collision86	1 0 2 1 0 0 0 0 1 0 1 2 0 0
IGKV Collision87	0 0 1 1 0 0 0 0 0 2 1 1 1 1
IGKV Collision88	0 0 1 1 0 0 1 1 1 1 0 0 1 1
IGKV Collision89	1 0 1 1 0 1 1 0 0 1 0 1 0 1
IGKV Collision90	0 0 1 2 1 0 1 0 0 1 1 0 0 1
IGKV Collision91	1 0 2 1 0 1 0 0 1 1 0 0 0 1
IGKV Collision92	0 0 1 2 0 0 1 0 1 1 0 0 0 2
IGKV Collision93	0 0 2 2 0 0 0 0 1 1 0 1 0 1
IGKV Collision94	0 0 0 0 0 0 1 1 1 1 1 1 2 0
IGKV Collision95	1 0 0 0 0 1 1 0 0 1 1 2 1 0
IGKV Collision96	0 0 0 1 1 0 1 0 0 1 2 1 1 0
IGKV Collision97	1 0 1 0 0 1 0 0 1 1 1 1 1 0
IGKV Collision98	0 0 0 1 0 0 1 0 1 1 1 1 1 1
IGKV Collision99	0 0 1 1 0 0 0 0 1 1 1 2 1 0
IGKV Collision100	1 0 0 0 0 1 2 1 1 0 0 1 1 0
IGKV Collision101	0 0 0 1 1 0 2 1 1 0 1 0 1 0
IGKV Collision102	1 0 1 0 0 1 1 1 2 0 0 0 1 0
IGKV Collision103	0 0 0 1 0 0 2 1 2 0 0 0 1 1
IGKV Collision104	0 0 1 1 0 0 1 1 2 0 0 1 1 0
IGKV Collision105	1 0 0 1 1 1 2 0 0 0 1 1 0 0
IGKV Collision106	2 0 1 0 0 2 1 0 1 0 0 1 0 0
IGKV Collision107	1 0 0 1 0 1 2 0 1 0 0 1 0 1
IGKV Collision108	1 0 1 1 0 1 1 0 1 0 0 2 0 0
IGKV Collision109	1 0 1 1 1 1 1 0 1 0 1 0 0 0
IGKV Collision110	0 0 0 2 1 0 2 0 1 0 1 0 0 1
IGKV Collision111	0 0 1 2 1 0 1 0 1 0 1 1 0 0
IGKV Collision112	1 0 1 1 0 1 1 0 2 0 0 0 0 1
IGKV Collision113	1 0 2 1 0 1 0 0 2 0 0 1 0 0
IGKV Collision114	0 0 1 2 0 0 1 0 2 0 0 1 0 1
IGKV Collision115	0 2 1 1 2 0 0 0 0 0 1 0 0 1
IGKV Collision116	0 1 1 1 1 0 1 0 0 0 1 1 0 1
IGKV Collision117	0 1 0 0 1 0 1 0 0 0 2 1 0 2
IGKV Collision118	0 0 1 0 0 0 0 1 2 2 1 0 0 1
IGKV Collision119	0 0 1 1 0 1 1 1 1 1 0 0 1 0
IGKV Collision120	0 0 2 1 0 1 0 1 1 1 1 0 0 0
IGKV Collision121	1 0 1 0 1 0 0 1 1 2 1 0 0 0
IGKV Collision122	0 0 1 0 1 0 0 2 1 2 0 0 0 1
IGKV Collision123	0 0 0 1 0 1 1 0 1 1 1 0 1 1
IGKV Collision124	0 0 1 1 0 1 0 0 1 1 2 0 0 1
IGKV Collision125	1 0 0 0 1 0 0 0 1 2 2 0 0 1
IGKV Collision126	0 0 0 0 1 0 0 1 1 2 1 0 0 2
IGKV Collision127	0 0 1 2 0 2 1 0 0 0 1 0 1 0
IGKV Collision128	1 0 0 1 1 1 1 0 0 1 1 0 1 0
IGKV Collision129	0 0 0 1 1 1 1 1 0 1 0 0 1 1
IGKV Collision130	1 0 1 1 1 1 0 0 0 1 2 0 0 0
IGKV Collision131	0 0 1 1 1 1 0 1 0 1 1 0 0 1
IGKV Collision132	1 0 0 0 2 0 0 1 0 2 1 0 0 1
IGKV Collision133	0 1 0 1 1 0 1 0 1 0 1 0 2 0
IGKV Collision134	0 1 0 0 2 0 2 1 0 0 0 1 1 0
IGKV Collision135	1 2 0 1 1 0 1 1 0 0 0 0 1 0
IGKV Collision136	1 1 0 0 1 0 1 1 0 1 0 1 1 0
IGKV Collision137	0 2 0 0 1 1 2 0 0 0 0 0 1 1
IGKV Collision138	1 1 1 0 1 0 1 0 0 1 0 0 2 0
IGKV Collision139	0 2 0 1 1 0 2 0 0 0 0 1 1 0
IGKV Collision140	0 0 0 1 1 0 1 1 1 0 1 1 1 0
IGKV Collision141	1 1 0 2 0 0 0 1 1 0 1 0 1 0
IGKV Collision142	1 0 0 1 0 0 0 1 1 1 1 1 1 0
IGKV Collision143	0 1 0 1 0 1 1 0 1 0 1 0 1 1
IGKV Collision144	1 0 1 1 0 0 0 0 1 1 1 0 2 0
IGKV Collision145	0 1 0 2 0 0 1 0 1 0 1 1 1 0
IGKV Collision146	1 1 0 1 1 0 1 2 0 0 0 1 0 0
IGKV Collision147	1 0 0 0 1 0 1 2 0 1 0 2 0 0
IGKV Collision148	0 1 0 0 1 1 2 1 0 0 0 1 0 1
IGKV Collision149	1 0 1 0 1 0 1 1 0 1 0 1 1 0
IGKV Collision150	0 1 0 1 1 0 2 1 0 0 0 2 0 0
IGKV Collision151	2 1 0 1 0 0 0 2 0 1 0 1 0 0
IGKV Collision152	1 2 0 1 0 1 1 1 0 0 0 0 0 1
IGKV Collision153	2 1 1 1 0 0 0 1 0 1 0 0 1 0
IGKV Collision154	1 2 0 2 0 0 1 1 0 0 0 1 0 0
IGKV Collision155	1 1 0 0 0 1 1 1 0 1 0 1 0 1
IGKV Collision156	2 0 1 0 0 0 0 1 0 2 0 1 1 0
IGKV Collision157	1 1 0 1 0 0 1 1 0 1 0 2 0 0
IGKV Collision158	1 1 1 0 0 1 1 0 0 1 0 0 1 1
IGKV Collision159	0 2 0 1 0 1 2 0 0 0 0 1 0 1
IGKV Collision160	1 1 1 1 0 0 1 0 0 1 0 1 1 0
IGKV Collision161	2 2 0 0 0 1 0 0 1 0 1 0 1 0
IGKV Collision162	1 2 1 0 0 1 1 0 1 0 1 0 0 0
IGKV Collision163	1 2 1 0 0 0 1 0 2 0 0 0 1 0
