## Supplementary Tables for "In situ profiling of plasma cell clonality with image-based single-cell transcriptomics": Table S3.xlsx

### Sheet: MERFISH Codebook
Name	ID	Barcode
Ache	ENSMUST00000150983	0 0 0 0 0 0 1 0 0 0 1 0 0 0 0 1 0 1 0 0 0 0 0 0 0 0
Ackr3	ENSMUST00000065587	0 1 0 0 0 0 0 0 0 0 0 1 0 0 0 1 0 0 0 0 0 0 0 0 1 0
Ackr4	ENSMUST00000076147	0 0 0 0 1 0 1 0 0 0 0 0 1 0 0 0 0 1 0 0 0 0 0 0 0 0
Acta2	ENSMUST00000039631	0 0 0 0 0 0 0 0 0 1 0 0 0 0 0 0 0 0 0 1 0 1 0 1 0 0
Acvr1	ENSMUST00000056376	0 0 0 0 0 0 0 1 1 0 0 0 0 0 1 0 0 1 0 0 0 0 0 0 0 0
Acvr1b	ENSMUST00000000544	0 1 1 0 0 1 0 0 0 0 0 0 0 0 0 0 0 1 0 0 0 0 0 0 0 0
Acvr1c	ENSMUST00000028178	0 0 0 0 0 0 1 0 0 0 0 0 0 0 1 0 0 0 0 1 0 0 0 1 0 0
Acvr2a	ENSMUST00000156681	0 0 0 0 0 1 0 0 1 0 0 0 0 1 0 0 0 0 0 1 0 0 0 0 0 0
Acvr2b	ENSMUST00000213389	0 0 0 0 0 0 0 0 0 0 0 0 0 0 0 0 0 0 1 0 0 1 1 0 0 1
Acvrl1	ENSMUST00000119063	0 0 0 0 0 1 0 0 1 1 0 0 0 0 0 0 0 0 0 0 0 1 0 0 0 0
Adgre1	ENSMUST00000086763	0 0 0 0 0 0 1 0 0 0 0 1 0 0 0 1 0 0 0 0 0 0 0 1 0 0
Adipoq	ENSMUST00000023593	1 0 0 1 0 0 0 0 0 1 0 0 0 0 0 0 0 0 0 0 0 0 0 0 0 1
Ahr	ENSMUST00000116436	0 0 0 0 0 1 0 0 0 0 0 0 0 0 0 0 0 0 1 0 0 1 0 1 0 0
Aicda	ENSMUST00000043301	0 0 0 0 0 0 0 0 0 0 0 0 0 0 1 1 0 0 0 0 1 0 1 0 0 0
Alcam	ENSMUST00000023312	0 0 0 0 0 1 0 0 1 0 0 0 0 0 1 0 0 0 0 0 1 0 0 0 0 0
Amh	ENSMUST00000036016	0 0 0 0 1 0 1 0 0 0 0 0 0 0 0 1 0 0 0 0 1 0 0 0 0 0
Ano1	ENSMUST00000121758	0 0 0 0 0 0 0 0 0 0 0 0 0 0 0 1 1 0 0 1 0 1 0 0 0 0
Apob	ENSMUST00000171239	1 1 0 0 0 0 0 0 0 1 0 0 0 0 0 0 0 0 1 0 0 0 0 0 0 0
Areg	ENSMUST00000031325	0 0 0 0 0 0 1 0 0 0 0 0 1 0 1 0 0 0 0 0 0 0 0 0 0 1
Ascl2	ENSMUST00000009392	1 0 1 0 0 0 0 0 0 0 0 1 0 0 0 0 0 1 0 0 0 0 0 0 0 0
Atoh1	ENSMUST00000101351	0 1 0 0 1 0 0 0 1 0 0 0 0 0 1 0 0 0 0 0 0 0 0 0 0 0
Avil	ENSMUST00000026500	0 0 0 0 0 0 0 0 0 1 0 1 0 0 1 0 0 0 0 0 0 0 0 0 1 0
Axin2	ENSMUST00000139682	0 0 1 0 0 0 0 1 0 0 0 0 0 0 0 0 0 1 1 0 0 0 0 0 0 0
Bcl10	ENSMUST00000029842	0 1 1 0 0 0 0 0 0 1 0 0 0 0 0 0 0 0 0 1 0 0 0 0 0 0
Bcl6	ENSMUST00000023151	1 0 1 0 0 0 0 0 0 0 0 0 0 1 0 0 0 0 0 0 0 0 0 0 1 0
Bmi1	ENSMUST00000028071	0 1 1 1 0 0 0 0 0 0 0 0 0 0 0 0 0 0 0 0 0 1 0 0 0 0
Bmp10	ENSMUST00000032125	0 0 0 0 0 0 0 0 0 1 0 1 0 0 0 0 0 0 1 0 0 0 0 1 0 0
Bmp15	ENSMUST00000024049	0 0 0 0 0 0 0 1 0 0 1 0 0 0 0 0 0 0 0 0 0 0 0 1 1 0
Bmp2	ENSMUST00000028836	1 1 0 0 0 0 0 0 1 0 0 0 0 0 0 0 0 1 0 0 0 0 0 0 0 0
Bmp3	ENSMUST00000031278	0 0 0 1 0 0 0 0 0 0 0 1 0 0 0 0 0 1 0 0 0 0 0 0 1 0
Bmp4	ENSMUST00000100676	0 0 0 0 0 0 0 0 0 0 0 1 0 0 0 0 1 1 1 0 0 0 0 0 0 0
Bmp5	ENSMUST00000012281	0 0 0 0 0 1 1 0 0 0 0 1 0 0 0 0 0 0 0 0 0 0 1 0 0 0
Bmp6	ENSMUST00000171970	0 0 1 0 0 0 0 0 0 1 0 0 0 0 0 0 1 0 0 0 1 0 0 0 0 0
Bmp7	ENSMUST00000009143	1 0 0 0 0 1 0 0 0 0 0 0 0 0 0 1 0 0 0 0 0 0 0 1 0 0
Bmp8a	ENSMUST00000102641	0 0 0 0 1 0 0 1 0 0 0 0 0 0 0 1 0 0 1 0 0 0 0 0 0 0
Bmp8b	ENSMUST00000151850	0 0 0 0 0 0 0 1 0 0 0 1 0 0 0 1 0 1 0 0 0 0 0 0 0 0
Bmpr1a	ENSMUST00000049005	0 0 0 1 0 0 0 0 1 0 1 0 0 0 0 0 0 0 0 1 0 0 0 0 0 0
Bmpr1b	ENSMUST00000131273	0 0 1 0 0 0 0 0 0 0 0 0 0 0 0 1 0 0 0 0 1 0 0 0 1 0
Bmpr2	ENSMUST00000087435	0 0 0 0 1 0 0 0 0 0 0 0 0 1 1 0 0 0 0 0 0 0 0 0 0 1
Btk	ENSMUST00000033617	0 0 1 0 1 0 0 0 0 0 0 0 0 0 0 0 0 0 0 0 0 1 1 0 0 0
C1qa	ENSMUST00000046285	1 0 0 0 0 0 0 0 0 0 0 1 0 0 0 0 0 0 0 1 0 0 0 0 1 0
C1qb	ENSMUST00000046384	0 0 0 1 0 1 0 0 0 0 0 0 0 0 0 0 0 0 0 1 0 1 0 0 0 0
C1qc	ENSMUST00000046332	0 0 0 0 0 0 0 0 0 0 0 0 0 0 0 0 1 1 0 0 0 1 0 0 0 1
C1ra	ENSMUST00000068593	0 0 0 0 1 0 0 1 0 0 0 0 0 0 1 0 0 0 0 1 0 0 0 0 0 0
C1rb	ENSMUST00000184647	0 0 0 0 0 0 0 0 1 0 0 0 0 0 0 0 0 1 1 1 0 0 0 0 0 0
C1s1	ENSMUST00000162443	1 0 0 0 0 0 0 0 0 0 0 0 0 0 1 0 0 1 1 0 0 0 0 0 0 0
C1s2	ENSMUST00000068797	0 0 0 0 0 1 0 0 0 0 0 0 1 0 0 0 0 0 0 1 0 0 0 1 0 0
C2	ENSMUST00000174279	1 0 0 0 1 1 1 0 0 0 0 0 0 0 0 0 0 0 0 0 0 0 0 0 0 0
C3	ENSMUST00000024988	0 0 0 0 0 0 0 0 1 0 0 0 0 1 0 0 0 1 0 0 0 0 0 0 1 0
C3ar1	ENSMUST00000042081	0 0 0 0 0 0 0 0 0 0 0 0 0 0 1 0 0 0 1 1 1 0 0 0 0 0
C4a	ENSMUST00000159669	0 0 0 0 0 0 1 0 0 0 0 0 0 0 1 1 0 0 1 0 0 0 0 0 0 0
C4b	ENSMUST00000173669	0 0 0 1 0 0 0 0 1 0 0 0 0 0 0 0 0 1 0 0 1 0 0 0 0 0
C5ar1	ENSMUST00000209442	0 0 0 0 0 0 0 0 1 0 0 1 1 0 0 0 0 0 1 0 0 0 0 0 0 0
C6	ENSMUST00000161997	0 0 0 0 0 1 0 0 0 0 1 0 0 0 0 0 0 1 1 0 0 0 0 0 0 0
C7	ENSMUST00000110689	0 0 0 0 0 0 0 0 0 0 0 1 0 1 0 0 1 0 0 0 0 0 0 0 1 0
C8a	ENSMUST00000152146	0 1 0 0 0 0 0 0 0 0 1 0 0 0 0 0 0 0 0 0 0 0 1 0 1 0
C8b	ENSMUST00000123892	0 0 0 0 0 1 1 0 0 0 0 0 1 0 0 1 0 0 0 0 0 0 0 0 0 0
C8g	ENSMUST00000015227	0 0 0 0 0 0 1 1 1 0 1 0 0 0 0 0 0 0 0 0 0 0 0 0 0 0
C9	ENSMUST00000022749	0 0 1 0 0 0 0 0 1 0 0 0 0 0 0 0 0 0 0 1 0 0 1 0 0 0
Calcb	ENSMUST00000182816	0 0 0 0 1 0 0 0 0 0 0 0 0 1 0 0 0 0 0 0 0 0 1 0 1 0
Casp3	ENSMUST00000211115	0 0 0 0 0 0 1 0 0 0 0 1 1 0 0 0 0 0 0 1 0 0 0 0 0 0
Cav1	ENSMUST00000115454	0 0 0 1 0 0 0 0 0 1 0 0 1 0 0 0 0 0 0 0 0 1 0 0 0 0
Ccl1	ENSMUST00000108189	0 0 0 0 0 0 0 0 0 1 0 0 0 0 0 0 0 1 0 1 0 0 0 0 0 1
Ccl11	ENSMUST00000000342	0 0 1 0 0 0 1 0 0 0 0 1 0 0 0 0 0 0 1 0 0 0 0 0 0 0
Ccl12	ENSMUST00000000194	0 0 0 1 0 0 0 0 0 1 0 0 0 0 1 0 0 0 0 1 0 0 0 0 0 0
Ccl17	ENSMUST00000034232	0 0 1 1 0 0 0 0 0 0 0 0 0 0 0 0 0 0 1 0 1 0 0 0 0 0
Ccl19	ENSMUST00000134240	0 1 0 0 0 1 0 0 0 0 0 0 1 0 0 0 1 0 0 0 0 0 0 0 0 0
Ccl2	ENSMUST00000000193	0 1 1 0 0 0 0 0 0 0 0 0 1 0 1 0 0 0 0 0 0 0 0 0 0 0
Ccl20	ENSMUST00000186832	0 0 0 1 0 0 0 0 0 0 0 0 0 0 0 0 0 1 1 0 0 1 0 0 0 0
Ccl21a	ENSMUST00000095114	0 1 0 0 1 0 0 0 0 0 0 0 0 1 0 0 0 0 0 1 0 0 0 0 0 0
Ccl22	ENSMUST00000034231	0 0 0 0 0 0 0 0 0 0 0 0 1 0 0 0 0 0 0 1 0 0 1 0 0 1
Ccl24	ENSMUST00000004936	1 0 0 1 1 0 0 0 0 0 0 0 0 0 0 0 0 0 0 0 0 0 1 0 0 0
Ccl25	ENSMUST00000024004	1 1 0 0 0 1 0 0 0 0 0 0 0 0 0 0 0 0 0 0 0 1 0 0 0 0
Ccl26	ENSMUST00000094226	0 0 0 0 0 0 0 1 0 1 0 0 0 0 0 0 0 0 1 0 0 0 0 0 0 1
Ccl27a	ENSMUST00000108035	0 0 0 0 0 0 0 0 0 0 0 0 0 0 0 1 0 1 1 0 0 0 0 0 1 0
Ccl27b	ENSMUST00000177785	0 0 0 0 1 0 0 0 0 0 1 0 0 0 1 0 0 0 1 0 0 0 0 0 0 0
Ccl28	ENSMUST00000099241	0 1 0 0 0 0 1 0 0 0 0 0 1 0 0 0 0 0 1 0 0 0 0 0 0 0
Ccl3	ENSMUST00000001008	0 0 0 0 0 0 0 0 0 0 0 1 0 0 1 1 0 0 0 1 0 0 0 0 0 0
Ccl4	ENSMUST00000019074	0 0 0 0 1 0 0 0 0 0 0 0 0 0 0 0 0 0 1 0 1 0 1 0 0 0
Ccl5	ENSMUST00000035938	1 0 0 0 0 0 0 0 1 0 0 0 0 0 0 0 0 0 0 0 1 0 0 0 0 1
Ccl6	ENSMUST00000138145	0 0 0 0 0 0 1 0 0 0 1 0 1 0 0 0 0 0 0 0 0 0 1 0 0 0
Ccl7	ENSMUST00000021011	0 0 0 0 0 0 0 0 0 0 0 1 0 0 1 0 0 0 0 0 0 0 1 0 0 1
Ccl9	ENSMUST00000019266	0 0 0 0 0 0 1 0 0 0 1 0 0 0 0 0 0 0 1 0 1 0 0 0 0 0
Ccnb1	ENSMUST00000091295	0 0 1 0 0 0 0 0 0 0 0 0 0 0 0 0 1 0 0 0 0 0 0 0 1 1
Ccnl2	ENSMUST00000136370	0 0 0 0 0 0 0 1 0 0 1 0 0 0 0 0 0 1 0 0 0 0 1 0 0 0
Ccr1	ENSMUST00000026911	0 0 0 1 0 0 0 1 0 0 0 0 0 0 0 0 0 0 1 0 0 0 0 0 1 0
Ccr10	ENSMUST00000062759	1 0 1 1 0 0 0 1 0 0 0 0 0 0 0 0 0 0 0 0 0 0 0 0 0 0
Ccr1l1	ENSMUST00000071404	0 0 0 0 0 1 0 0 0 0 0 1 0 0 0 0 0 0 0 0 0 1 0 0 1 0
Ccr2	ENSMUST00000165984	0 0 0 0 0 0 0 0 1 0 0 0 0 0 1 0 0 0 0 0 0 0 1 0 1 0
Ccr3	ENSMUST00000039171	0 0 0 0 0 1 0 0 0 0 0 1 0 0 0 0 1 0 0 0 0 0 0 0 0 1
Ccr4	ENSMUST00000054414	0 0 0 0 0 1 1 0 1 0 0 0 0 0 0 0 0 0 0 0 0 0 0 1 0 0
Ccr5	ENSMUST00000171579	0 0 0 1 0 0 0 1 0 0 0 0 0 0 0 0 0 0 0 1 0 0 1 0 0 0
Ccr6	ENSMUST00000167956	0 0 0 0 0 0 0 0 0 1 0 0 0 1 0 0 0 0 0 0 1 0 1 0 0 0
Ccr7	ENSMUST00000103134	0 0 1 0 0 0 1 0 0 0 0 0 1 0 0 0 0 0 0 0 0 0 0 1 0 0
Ccr8	ENSMUST00000048777	0 0 0 0 0 0 1 1 0 0 0 0 0 0 0 0 0 0 1 0 0 0 0 1 0 0
Ccr9	ENSMUST00000168910	0 0 0 1 0 0 0 0 0 0 1 0 0 0 0 1 0 0 0 0 0 1 0 0 0 0
Cd14	ENSMUST00000061829	1 0 0 0 0 0 0 0 0 0 0 0 1 0 0 0 0 0 1 0 1 0 0 0 0 0
Cd163	ENSMUST00000032234	0 1 0 0 0 0 0 0 1 0 0 0 0 0 0 0 0 0 0 0 1 0 1 0 0 0
Cd19	ENSMUST00000032968	0 0 0 0 0 0 0 0 0 1 0 0 1 0 0 0 0 0 0 0 1 0 0 1 0 0
Cd1d1	ENSMUST00000063869	0 0 0 1 1 0 0 0 0 0 0 1 0 0 0 0 1 0 0 0 0 0 0 0 0 0
Cd200	ENSMUST00000163230	1 0 0 0 0 0 0 0 0 0 0 0 1 0 1 0 0 0 0 0 0 0 1 0 0 0
Cd200r1	ENSMUST00000057488	1 0 1 0 0 0 0 0 0 1 0 0 0 0 0 1 0 0 0 0 0 0 0 0 0 0
Cd200r3	ENSMUST00000166731	0 1 1 0 0 0 0 0 0 0 0 0 0 0 0 0 0 0 0 0 1 0 0 1 0 0
Cd209a	ENSMUST00000012847	0 0 0 0 1 0 1 0 0 0 0 1 0 0 0 0 0 0 0 0 0 1 0 0 0 0
Cd209b	ENSMUST00000188386	0 0 0 1 0 0 0 1 0 0 0 0 0 0 0 0 1 0 0 0 0 1 0 0 0 0
Cd209c	ENSMUST00000044060	0 0 0 0 0 0 0 0 0 1 0 1 1 0 0 0 0 0 0 0 0 0 1 0 0 0
Cd209d	ENSMUST00000011445	0 0 1 0 0 0 0 0 1 0 0 1 0 0 0 0 0 0 0 0 0 0 0 1 0 0
Cd209e	ENSMUST00000033888	0 1 0 0 0 0 0 1 0 0 0 0 0 0 1 0 0 0 0 0 0 0 0 0 0 1
Cd209f	ENSMUST00000156276	0 0 1 0 0 0 0 0 1 0 0 0 1 0 0 0 0 1 0 0 0 0 0 0 0 0
Cd209g	ENSMUST00000207281	0 0 0 0 0 0 0 0 0 1 0 0 0 0 0 0 0 0 1 1 0 0 1 0 0 0
Cd22	ENSMUST00000019248	0 0 0 0 0 1 0 0 0 0 1 0 0 0 0 0 1 0 0 0 1 0 0 0 0 0
Cd226	ENSMUST00000236452	0 1 0 1 0 0 0 0 0 0 0 0 0 0 0 0 0 0 1 0 0 0 1 0 0 0
Cd248	ENSMUST00000070630	0 0 0 0 0 0 0 0 0 0 0 0 0 1 0 0 0 0 1 0 0 0 0 0 1 1
Cd24a	ENSMUST00000058714	1 0 0 0 0 0 1 0 0 0 0 0 0 0 0 0 0 1 0 1 0 0 0 0 0 0
Cd27	ENSMUST00000032486	1 0 0 0 0 0 1 0 0 0 0 1 0 0 0 0 0 0 0 0 0 0 0 0 0 1
Cd274	ENSMUST00000016640	0 0 0 0 1 0 0 0 0 0 0 0 1 0 0 0 0 0 1 0 0 1 0 0 0 0
Cd28	ENSMUST00000027165	0 0 0 0 0 0 0 0 0 1 1 0 0 0 1 0 0 0 0 0 1 0 0 0 0 0
Cd302	ENSMUST00000028356	0 0 1 0 0 1 1 0 0 0 0 0 0 0 1 0 0 0 0 0 0 0 0 0 0 0
Cd34	ENSMUST00000016638	0 0 0 1 0 0 0 0 1 0 0 0 0 0 0 1 0 0 1 0 0 0 0 0 0 0
Cd36	ENSMUST00000169095	0 0 0 0 0 1 0 1 0 0 1 0 0 0 0 0 0 0 0 1 0 0 0 0 0 0
Cd38	ENSMUST00000030964	0 0 0 0 0 0 0 0 1 0 0 0 1 0 0 0 1 0 0 0 0 1 0 0 0 0
Cd3e	ENSMUST00000102832	1 1 0 0 0 0 0 0 0 0 0 1 0 0 0 0 0 0 0 0 0 0 0 1 0 0
Cd4	ENSMUST00000024044	0 0 0 1 0 0 0 0 0 0 0 0 0 0 1 0 0 1 0 0 0 0 0 0 0 1
Cd40	ENSMUST00000073707	0 0 0 0 0 0 0 0 0 1 1 0 0 0 0 0 0 0 1 0 0 0 0 0 1 0
Cd40lg	ENSMUST00000033466	0 0 0 0 0 0 0 1 1 0 0 1 0 0 0 0 0 0 0 1 0 0 0 0 0 0
Cd44	ENSMUST00000111194	0 0 0 1 0 0 0 1 0 0 0 1 0 0 1 0 0 0 0 0 0 0 0 0 0 0
Cd5	ENSMUST00000025571	0 0 0 1 0 0 0 0 0 0 0 0 1 0 0 0 0 0 0 0 0 0 0 1 0 1
Cd5l	ENSMUST00000015998	0 0 1 0 0 0 0 0 0 0 0 0 0 0 0 0 0 0 0 0 1 0 1 0 0 1
Cd6	ENSMUST00000025572	0 0 0 0 0 0 0 0 0 0 0 1 0 1 0 0 0 1 0 1 0 0 0 0 0 0
Cd68	ENSMUST00000018918	1 0 0 0 0 1 0 0 0 0 0 0 0 1 0 0 0 0 0 0 1 0 0 0 0 0
Cd69	ENSMUST00000032259	0 0 0 1 0 0 1 0 0 0 0 0 1 0 0 0 0 0 0 0 0 0 0 0 1 0
Cd70	ENSMUST00000019633	0 0 0 0 0 0 0 0 0 1 0 0 0 0 1 0 1 0 0 0 0 0 0 0 0 1
Cd72	ENSMUST00000107925	0 0 0 0 0 0 0 1 0 0 0 0 0 1 0 0 1 1 0 0 0 0 0 0 0 0
Cd79a	ENSMUST00000003469	0 0 0 1 0 0 0 0 0 0 0 1 0 0 0 0 0 0 0 0 0 1 0 1 0 0
Cd80	ENSMUST00000232409	0 0 0 0 0 0 0 0 1 0 0 0 0 1 1 0 0 0 0 0 0 0 0 1 0 0
Cd81	ENSMUST00000037941	0 0 1 1 0 0 0 0 0 0 0 0 0 0 0 0 0 0 0 1 0 0 0 0 0 1
Cd83	ENSMUST00000221359	1 0 0 0 0 1 0 0 0 1 0 0 0 0 0 0 0 0 0 1 0 0 0 0 0 0
Cd86	ENSMUST00000145506	0 1 0 0 0 0 0 0 0 0 0 0 0 0 1 0 1 0 0 0 0 0 0 1 0 0
Cd8a	ENSMUST00000172321	0 0 0 0 0 1 0 0 1 0 0 0 0 0 0 1 0 0 0 0 0 0 1 0 0 0
Cd9	ENSMUST00000032492	0 0 0 0 1 0 0 0 0 0 1 1 0 1 0 0 0 0 0 0 0 0 0 0 0 0
Cdh11	ENSMUST00000210425	0 0 0 0 1 0 0 0 0 1 0 0 0 0 0 0 0 0 0 0 1 0 0 0 1 0
Cdh13	ENSMUST00000117160	0 0 0 0 0 0 0 0 0 0 0 1 1 0 1 0 1 0 0 0 0 0 0 0 0 0
Cdh2	ENSMUST00000152779	1 1 1 0 0 0 0 0 0 0 0 0 0 0 0 0 1 0 0 0 0 0 0 0 0 0
Cdh5	ENSMUST00000034339	1 0 0 1 0 0 0 0 0 0 0 0 0 0 0 0 0 0 0 1 0 0 0 1 0 0
Cdx2	ENSMUST00000031650	0 1 0 0 0 0 0 1 0 0 0 0 1 0 0 0 0 0 0 0 0 0 1 0 0 0
Cercam	ENSMUST00000047521	0 0 1 0 0 0 1 1 0 1 0 0 0 0 0 0 0 0 0 0 0 0 0 0 0 0
Cfh	ENSMUST00000111976	0 0 0 1 0 0 0 0 0 0 0 0 0 1 0 0 0 0 0 0 1 0 0 0 1 0
Cfi	ENSMUST00000200206	0 0 0 1 0 0 0 0 0 0 0 0 0 0 1 0 0 0 0 0 0 0 1 1 0 0
Chat	ENSMUST00000227675	0 0 0 0 0 0 0 1 0 0 0 0 0 0 0 1 1 0 0 0 0 0 0 0 1 0
Clcf1	ENSMUST00000046506	0 1 0 0 0 0 1 0 0 0 1 0 0 0 1 0 0 0 0 0 0 0 0 0 0 0
Clec10a	ENSMUST00000153959	0 0 0 1 0 1 0 0 0 0 0 0 0 0 0 0 0 0 1 0 0 0 0 0 0 1
Clec1b	ENSMUST00000112079	0 0 0 0 1 0 1 0 0 0 1 0 0 0 0 0 0 0 0 0 0 0 0 0 1 0
Clec4b1	ENSMUST00000078559	0 0 0 1 0 0 0 1 1 0 0 0 0 0 0 0 0 0 0 0 0 0 0 0 0 1
Clec4b2	ENSMUST00000088455	0 0 0 0 1 0 0 0 0 0 1 0 0 0 0 0 1 0 0 0 0 0 1 0 0 0
Clec4d	ENSMUST00000204826	1 0 0 0 0 0 0 0 1 0 0 0 0 0 0 0 0 0 1 0 0 0 1 0 0 0
Clec4n	ENSMUST00000024118	0 0 0 0 0 0 0 0 0 0 0 1 0 0 0 0 0 0 1 0 0 0 1 0 1 0
Clec7a	ENSMUST00000195589	0 0 0 0 0 0 0 0 1 1 0 0 0 1 0 0 0 0 0 0 0 0 0 0 0 1
Clu	ENSMUST00000022616	0 0 1 0 0 0 0 1 0 0 0 1 0 0 0 0 0 0 0 0 0 1 0 0 0 0
Cma1	ENSMUST00000022834	0 0 0 0 0 0 0 0 1 0 0 0 1 0 1 1 0 0 0 0 0 0 0 0 0 0
Cntf	ENSMUST00000112933	0 0 0 1 0 0 0 0 0 0 0 1 0 1 0 0 0 0 0 0 0 0 0 0 0 1
Cntfr	ENSMUST00000102962	0 0 0 1 0 0 0 0 0 0 0 0 0 0 0 0 1 0 0 0 1 0 1 0 0 0
Cr1l	ENSMUST00000075451	0 0 0 0 0 1 0 0 0 0 0 0 0 0 1 0 0 0 0 1 0 0 0 0 0 1
Cr2	ENSMUST00000082321	0 0 1 0 0 0 1 0 1 0 0 0 0 0 0 1 0 0 0 0 0 0 0 0 0 0
Crlf2	ENSMUST00000200284	0 0 1 0 0 0 0 0 0 0 0 1 0 1 0 1 0 0 0 0 0 0 0 0 0 0
Csf1	ENSMUST00000118593	0 0 0 0 0 0 0 0 1 0 0 1 0 1 0 0 0 0 0 0 0 0 1 0 0 0
Csf1r	ENSMUST00000115268	1 0 0 0 0 0 0 1 0 0 0 0 0 0 1 0 0 0 0 0 0 0 0 1 0 0
Csf2	ENSMUST00000019060	0 0 0 0 0 0 0 0 1 0 0 0 0 0 0 0 0 0 0 1 1 1 0 0 0 0
Csf2ra	ENSMUST00000235172	0 1 0 0 0 1 0 0 0 0 0 0 0 1 0 0 0 0 0 0 0 0 0 0 1 0
Csf2rb	ENSMUST00000096355	0 0 1 0 0 0 0 0 0 0 0 0 0 0 0 1 0 1 0 0 0 0 1 0 0 0
Csf2rb2	ENSMUST00000096356	0 0 0 1 0 1 0 0 0 0 0 0 1 0 1 0 0 0 0 0 0 0 0 0 0 0
Csf3r	ENSMUST00000030673	0 0 0 0 0 0 1 0 0 0 0 0 0 0 1 0 0 0 0 0 0 1 0 0 1 0
Cspg4	ENSMUST00000215666	0 0 0 0 0 0 0 0 0 0 1 0 0 0 1 0 1 1 0 0 0 0 0 0 0 0
Ctf1	ENSMUST00000047393	0 0 0 0 0 0 0 0 0 0 1 0 0 1 0 0 0 0 1 1 0 0 0 0 0 0
Ctf2	ENSMUST00000206038	0 0 0 0 1 0 1 0 0 0 0 0 0 0 1 0 0 0 0 0 0 0 1 0 0 0
Ctla4	ENSMUST00000027164	0 1 0 0 0 0 0 0 0 0 0 0 0 0 1 0 0 0 0 1 0 0 0 0 1 0
Cx3cl1	ENSMUST00000034230	0 0 0 0 0 0 0 0 0 0 0 0 0 1 0 0 0 0 0 0 0 1 0 1 1 0
Cx3cr1	ENSMUST00000064165	0 0 0 0 0 1 0 0 1 0 1 0 1 0 0 0 0 0 0 0 0 0 0 0 0 0
Cxcl1	ENSMUST00000031327	1 0 1 0 0 1 0 0 1 0 0 0 0 0 0 0 0 0 0 0 0 0 0 0 0 0
Cxcl10	ENSMUST00000038816	0 1 0 1 1 0 0 0 0 0 0 0 0 0 0 0 0 0 0 0 0 0 0 0 0 1
Cxcl11	ENSMUST00000077820	1 0 0 0 0 0 0 0 0 0 0 0 1 0 0 1 0 0 0 1 0 0 0 0 0 0
Cxcl12	ENSMUST00000112866	0 0 0 0 0 0 0 0 0 0 0 0 0 1 0 1 0 0 0 0 0 0 1 0 0 1
Cxcl13	ENSMUST00000023840	0 0 0 0 0 0 1 0 0 1 0 0 0 0 0 1 0 0 0 0 0 0 1 0 0 0
Cxcl14	ENSMUST00000224801	0 0 0 0 0 0 0 1 0 0 1 1 0 0 0 0 0 0 1 0 0 0 0 0 0 0
Cxcl17	ENSMUST00000074040	1 0 0 0 0 1 0 0 0 0 1 0 0 0 1 0 0 0 0 0 0 0 0 0 0 0
Cxcl2	ENSMUST00000075433	0 0 0 0 0 0 1 0 0 1 0 0 0 0 0 0 0 1 0 0 0 1 0 0 0 0
Cxcl3	ENSMUST00000201840	0 0 1 0 0 0 0 1 0 0 0 0 1 1 0 0 0 0 0 0 0 0 0 0 0 0
Cxcl5	ENSMUST00000202380	0 0 0 0 0 0 0 1 0 0 0 0 0 0 0 0 1 0 0 1 0 0 0 0 0 1
Cxcl9	ENSMUST00000113093	0 0 0 0 0 0 0 0 0 0 0 0 1 0 0 0 0 0 0 1 0 1 0 0 1 0
Cxcr1	ENSMUST00000053389	0 0 1 0 1 0 0 0 0 0 0 0 1 0 0 0 0 0 0 1 0 0 0 0 0 0
Cxcr2	ENSMUST00000106899	0 0 0 0 1 0 0 0 1 0 0 0 0 0 0 1 0 1 0 0 0 0 0 0 0 0
Cxcr3	ENSMUST00000056614	0 0 0 1 0 0 0 0 0 0 0 0 1 1 0 0 0 0 0 1 0 0 0 0 0 0
Cxcr4	ENSMUST00000052172	0 0 1 0 1 0 0 1 0 0 0 0 0 0 0 0 0 0 0 0 0 0 0 0 0 1
Cxcr5	ENSMUST00000062215	0 0 0 0 0 0 0 0 0 0 0 1 0 0 0 0 0 1 0 0 1 0 0 0 0 1
Cxcr6	ENSMUST00000216072	0 0 0 1 0 0 0 1 0 0 0 0 1 0 0 0 0 1 0 0 0 0 0 0 0 0
Dclk1	ENSMUST00000199585	0 0 0 0 1 0 0 0 0 1 0 1 0 0 0 0 0 1 0 0 0 0 0 0 0 0
Dll4	ENSMUST00000102517	0 0 0 0 0 0 0 0 0 0 0 0 0 1 0 0 0 0 0 1 1 0 0 0 0 1
Dntt	ENSMUST00000051806	1 0 0 0 0 0 0 0 0 0 1 1 0 0 0 0 0 0 0 0 0 0 1 0 0 0
Dpt	ENSMUST00000027861	0 0 0 0 0 1 0 0 0 0 0 0 0 0 0 0 1 0 0 0 0 0 1 1 0 0
Ebi3	ENSMUST00000003274	1 0 0 0 0 0 0 0 0 0 0 0 1 0 0 0 0 1 0 0 0 0 0 1 0 0
Eda	ENSMUST00000113781	0 0 1 0 1 0 0 0 0 0 0 1 0 0 1 0 0 0 0 0 0 0 0 0 0 0
Eda2r	ENSMUST00000126283	0 0 0 0 0 0 1 1 0 0 0 0 0 0 1 0 0 0 0 0 1 0 0 0 0 0
Edar	ENSMUST00000003312	0 0 1 0 0 0 0 0 0 0 0 0 0 0 0 1 0 0 0 0 0 0 0 1 0 1
Egr2	ENSMUST00000127820	0 0 0 0 0 1 0 0 0 0 0 0 1 0 0 0 0 1 0 0 0 1 0 0 0 0
Egr3	ENSMUST00000223747	0 0 0 0 0 0 0 0 0 0 1 0 0 0 0 1 0 0 0 0 0 0 0 0 1 1
Eomes	ENSMUST00000035020	1 0 1 0 0 0 0 0 0 0 0 0 0 0 0 0 0 0 1 1 0 0 0 0 0 0
Epo	ENSMUST00000111038	0 0 1 0 0 0 0 0 1 0 1 0 0 0 0 0 0 0 1 0 0 0 0 0 0 0
Epor	ENSMUST00000006397	0 0 0 1 0 0 0 0 0 0 0 0 0 0 0 0 0 0 0 0 0 0 1 0 1 1
Exo1	ENSMUST00000039725	0 1 0 0 0 1 1 0 0 0 0 0 0 0 0 0 0 0 0 0 1 0 0 0 0 0
Fap	ENSMUST00000172676	0 0 0 0 1 0 0 0 0 1 0 0 0 1 0 1 0 0 0 0 0 0 0 0 0 0
Fas	ENSMUST00000235232	0 0 0 0 0 1 0 1 1 0 0 0 0 0 0 0 1 0 0 0 0 0 0 0 0 0
Fasl	ENSMUST00000000834	0 0 1 1 0 0 0 0 0 0 0 0 0 0 0 0 1 0 0 0 0 0 0 1 0 0
Fcamr	ENSMUST00000112477	0 1 1 0 0 0 0 0 0 0 0 0 0 0 0 0 0 0 1 0 0 0 0 0 0 1
Fcer1a	ENSMUST00000049706	0 0 0 0 0 0 1 0 0 0 0 0 0 1 0 1 0 0 0 0 0 0 0 0 1 0
Fcer1g	ENSMUST00000079957	0 0 0 0 0 0 0 0 1 0 1 0 0 0 0 0 0 0 0 0 0 0 1 1 0 0
Fcer2a	ENSMUST00000005678	1 0 0 0 0 0 0 0 0 0 0 0 0 0 0 0 0 0 0 1 0 1 0 0 0 1
Fcgr1	ENSMUST00000029748	0 0 0 0 0 0 1 0 1 0 0 0 1 0 0 0 0 0 0 0 1 0 0 0 0 0
Fcgr2b	ENSMUST00000081103	0 0 0 0 0 1 0 0 0 0 0 0 1 0 0 0 0 0 0 0 1 0 1 0 0 0
Fcgr3	ENSMUST00000168817	0 0 0 0 1 0 0 0 0 0 0 0 0 0 0 1 0 0 0 0 0 1 0 0 1 0
Fcgr4	ENSMUST00000078825	0 0 0 0 0 0 0 0 0 1 0 0 0 0 0 0 0 1 0 0 0 0 1 1 0 0
Fcgrt	ENSMUST00000210642	0 0 0 0 0 0 0 0 0 0 0 0 0 0 0 1 0 1 0 0 0 1 0 1 0 0
Fcna	ENSMUST00000028307	0 0 0 0 0 0 0 0 1 0 0 0 0 0 1 0 0 0 1 0 0 0 0 0 0 1
Flt4	ENSMUST00000020617	1 0 0 1 0 0 0 0 0 0 0 0 0 0 0 0 0 0 0 0 0 1 0 0 1 0
Fosl2	ENSMUST00000031017	0 0 0 1 0 0 0 0 0 0 1 0 0 0 0 0 1 0 0 0 0 0 0 0 0 1
Foxc2	ENSMUST00000054691	0 0 0 0 0 0 0 1 0 0 0 0 0 0 0 0 0 0 1 0 1 1 0 0 0 0
Foxl1	ENSMUST00000181609	0 0 1 0 0 1 0 0 0 0 1 0 0 0 0 0 0 0 0 0 0 0 0 0 1 0
Foxo4	ENSMUST00000062000	0 0 0 0 0 0 1 0 0 1 0 0 0 0 0 0 1 0 0 0 0 0 0 0 1 0
Foxp3	ENSMUST00000045566	0 1 0 0 0 0 1 0 0 0 0 0 0 0 0 1 0 0 0 0 0 1 0 0 0 0
Fpr1	ENSMUST00000061516	0 0 0 1 0 0 0 0 0 0 0 0 0 0 0 0 1 0 0 1 0 0 0 0 1 0
Fscn1	ENSMUST00000198017	0 0 0 0 0 1 0 0 0 0 0 1 0 0 0 0 0 0 1 0 1 0 0 0 0 0
Gad1	ENSMUST00000140478	0 0 0 0 1 0 0 1 0 1 0 0 0 0 0 0 0 0 0 0 0 0 1 0 0 0
Gad2	ENSMUST00000028123	0 0 1 0 1 0 0 0 1 1 0 0 0 0 0 0 0 0 0 0 0 0 0 0 0 0
Gata3	ENSMUST00000102976	0 0 0 0 0 0 0 0 0 0 1 0 0 1 0 0 1 0 0 0 0 1 0 0 0 0
Gdf1	ENSMUST00000207684	0 0 0 0 0 0 1 0 0 1 0 0 0 0 0 0 0 0 0 0 1 0 0 0 0 1
Gdf10	ENSMUST00000168727	0 0 0 0 1 0 1 0 1 0 0 0 0 0 0 0 0 0 0 0 0 0 0 0 0 1
Gdf11	ENSMUST00000026408	0 0 0 0 0 0 0 1 0 0 0 1 0 0 0 0 1 0 0 0 0 0 0 1 0 0
Gdf15	ENSMUST00000003808	0 0 0 0 0 0 0 1 0 0 0 0 0 1 0 0 0 0 0 0 0 1 0 0 0 1
Gdf2	ENSMUST00000100720	0 0 1 0 0 0 0 0 0 0 0 0 0 0 1 0 0 1 0 0 1 0 0 0 0 0
Gdf3	ENSMUST00000032211	0 0 0 0 0 0 0 0 1 0 0 0 0 0 0 0 0 0 0 1 0 0 0 1 0 1
Gdf5	ENSMUST00000040162	0 0 0 0 0 0 1 0 0 0 0 0 0 0 0 0 1 0 0 0 1 1 0 0 0 0
Gdf6	ENSMUST00000057613	1 0 0 0 0 0 0 0 0 0 0 0 0 0 0 0 0 1 0 0 1 0 1 0 0 0
Gdf7	ENSMUST00000037313	0 0 0 1 0 0 0 0 0 1 0 0 0 1 0 0 1 0 0 0 0 0 0 0 0 0
Gdf9	ENSMUST00000018382	0 0 0 1 0 0 0 0 1 0 0 0 0 0 1 0 0 0 0 0 0 1 0 0 0 0
Gfap	ENSMUST00000067444	0 0 0 1 0 1 1 0 0 0 0 0 0 0 0 0 0 1 0 0 0 0 0 0 0 0
Gfra2	ENSMUST00000227633	0 0 0 0 0 1 0 1 0 0 0 0 0 0 0 0 0 0 0 0 0 0 1 0 1 0
Gfra3	ENSMUST00000025224	0 0 0 0 0 0 1 1 0 0 0 0 1 0 0 0 1 0 0 0 0 0 0 0 0 0
Gh	ENSMUST00000103071	0 0 0 1 0 0 0 0 0 0 0 0 1 0 0 0 1 0 1 0 0 0 0 0 0 0
Ghr	ENSMUST00000162993	0 0 0 1 0 0 0 1 0 0 0 0 0 0 0 0 0 0 0 0 1 0 0 1 0 0
Gli1	ENSMUST00000026474	0 0 1 0 0 0 0 0 0 0 0 0 1 0 0 1 1 0 0 0 0 0 0 0 0 0
Glycam1	ENSMUST00000023134	0 0 0 0 0 0 0 0 0 0 0 0 0 0 0 0 1 1 0 0 0 0 1 0 1 0
Gp2	ENSMUST00000207887	0 0 0 1 0 0 0 0 0 0 0 1 0 0 0 1 0 0 0 0 0 0 1 0 0 0
Gpr183	ENSMUST00000049872	0 0 1 0 0 0 0 0 0 1 0 0 1 0 0 0 0 0 1 0 0 0 0 0 0 0
Grem1	ENSMUST00000099575	0 0 0 1 0 0 0 0 0 0 0 0 0 1 1 0 0 0 1 0 0 0 0 0 0 0
Gstm3	ENSMUST00000004136	0 1 0 0 0 0 1 0 0 1 0 1 0 0 0 0 0 0 0 0 0 0 0 0 0 0
Gzma	ENSMUST00000023897	0 0 0 0 0 0 1 1 0 0 0 0 0 0 0 1 0 0 0 1 0 0 0 0 0 0
Gzmb	ENSMUST00000015581	0 1 0 0 0 0 0 0 0 0 0 0 0 1 1 0 0 1 0 0 0 0 0 0 0 0
Hand2	ENSMUST00000040104	1 0 0 0 0 0 0 0 0 0 0 0 1 0 0 0 1 0 0 0 0 0 0 0 0 1
Havcr1	ENSMUST00000047568	0 1 1 0 0 0 0 0 1 0 0 0 0 0 0 0 0 0 0 0 0 0 0 0 1 0
Havcr2	ENSMUST00000109229	1 1 0 0 0 0 0 1 0 0 0 0 0 0 0 0 0 0 0 0 1 0 0 0 0 0
Icam1	ENSMUST00000215003	0 0 0 0 1 0 0 0 0 0 1 0 0 0 0 0 0 1 0 0 0 0 0 1 0 0
Icam2	ENSMUST00000001055	1 0 0 0 0 0 0 0 0 0 0 0 0 1 0 0 0 1 0 0 0 1 0 0 0 0
Icos	ENSMUST00000102827	0 0 0 0 0 0 0 0 1 0 0 0 1 0 0 0 0 0 0 0 0 0 0 0 1 1
Icosl	ENSMUST00000219633	0 1 0 0 0 0 0 0 0 0 0 0 0 0 0 0 0 0 0 0 0 0 1 1 0 1
Ido1	ENSMUST00000033956	0 0 0 1 0 0 1 0 0 0 0 0 0 0 0 0 0 0 0 1 1 0 0 0 0 0
Ifna1	ENSMUST00000094972	0 0 0 0 0 0 0 0 1 0 0 1 0 0 0 1 0 0 0 0 0 0 0 0 0 1
Ifna11	ENSMUST00000170428	0 0 0 0 1 0 1 0 0 1 0 0 0 0 0 0 0 0 0 1 0 0 0 0 0 0
Ifna12	ENSMUST00000102806	0 0 0 0 1 0 0 0 0 1 0 0 1 0 0 0 1 0 0 0 0 0 0 0 0 0
Ifna13	ENSMUST00000105149	0 0 0 0 0 0 0 0 0 0 1 0 1 0 0 0 0 0 1 0 0 0 0 0 0 1
Ifna14	ENSMUST00000102808	0 0 0 0 0 1 0 0 1 0 0 0 0 0 0 0 0 1 0 0 0 0 0 0 0 1
Ifna15	ENSMUST00000102809	0 0 1 0 1 0 0 0 0 0 0 0 0 1 0 0 0 1 0 0 0 0 0 0 0 0
Ifna16	ENSMUST00000105148	1 0 0 1 0 0 0 0 0 0 0 0 0 1 0 1 0 0 0 0 0 0 0 0 0 0
Ifna2	ENSMUST00000105147	1 0 0 0 0 0 0 0 1 1 0 0 0 0 0 0 0 0 0 0 0 0 0 1 0 0
Ifna4	ENSMUST00000094973	0 0 0 0 0 0 0 0 0 0 0 0 1 1 0 0 1 0 0 0 0 0 1 0 0 0
Ifna5	ENSMUST00000102804	0 0 1 0 0 0 1 0 0 0 0 0 0 0 0 0 0 0 0 0 0 0 1 0 1 0
Ifna6	ENSMUST00000105146	0 0 1 1 0 0 0 0 0 0 0 0 0 0 1 1 0 0 0 0 0 0 0 0 0 0
Ifna7	ENSMUST00000105143	0 0 0 0 0 0 0 0 0 0 0 0 0 0 1 1 0 0 0 0 0 1 0 0 0 1
Ifna9	ENSMUST00000102807	0 0 0 0 0 0 0 1 1 1 0 0 0 0 0 0 0 0 0 0 0 0 0 0 1 0
Ifnab	ENSMUST00000071378	0 0 0 0 0 0 0 1 0 0 0 0 1 0 0 0 0 0 1 1 0 0 0 0 0 0
Ifnar1	ENSMUST00000145008	0 0 0 0 1 1 0 0 0 0 0 1 0 0 0 0 0 0 0 1 0 0 0 0 0 0
Ifnar2	ENSMUST00000117836	0 1 0 0 0 0 0 0 0 0 0 0 1 0 0 0 0 0 0 1 1 0 0 0 0 0
Ifnb1	ENSMUST00000055671	0 0 0 1 0 1 0 0 0 0 0 0 0 1 0 0 0 0 0 0 0 0 0 1 0 0
Ifne	ENSMUST00000056014	0 0 0 0 1 0 0 0 0 0 0 0 1 0 0 0 0 0 0 0 1 0 0 0 0 1
Ifng	ENSMUST00000068592	0 0 0 0 0 0 1 0 0 0 0 0 0 0 0 0 0 1 0 0 1 0 0 0 1 0
Ifngr1	ENSMUST00000164591	0 0 0 0 1 1 0 0 1 0 0 0 0 0 0 0 0 0 1 0 0 0 0 0 0 0
Ifngr2	ENSMUST00000130404	0 0 0 0 0 0 0 0 0 1 0 0 0 1 0 0 0 0 0 1 0 0 0 0 1 0
Ifnk	ENSMUST00000058595	0 0 0 0 0 0 0 0 1 0 0 0 0 0 0 1 0 0 0 1 0 0 0 0 1 0
Ifnl2	ENSMUST00000081684	0 0 0 0 1 0 1 0 0 0 0 0 0 0 0 0 1 0 0 0 0 0 0 1 0 0
Ifnl3	ENSMUST00000078364	0 0 0 0 0 0 1 0 0 0 0 0 0 0 0 0 1 0 1 0 0 0 1 0 0 0
Ifnlr1	ENSMUST00000074408	0 1 0 1 0 0 0 0 1 0 0 0 0 0 0 0 1 0 0 0 0 0 0 0 0 0
Ighd	ENSMUST00000194162	0 0 0 1 1 0 0 0 0 0 0 0 0 0 1 0 0 0 0 0 1 0 0 0 0 0
Igsf11	ENSMUST00000210186	0 1 0 0 1 0 0 0 0 0 0 0 0 0 0 0 1 0 0 0 0 0 0 0 1 0
Ikzf2	ENSMUST00000188919	0 0 0 0 0 0 1 0 0 0 0 1 0 0 1 0 0 1 0 0 0 0 0 0 0 0
Il10	ENSMUST00000016673	1 1 0 0 0 0 0 0 0 0 0 0 1 0 0 0 0 0 0 0 0 0 0 0 1 0
Il10ra	ENSMUST00000176808	0 0 0 1 0 0 1 0 0 0 0 0 0 0 0 0 0 0 0 0 0 1 1 0 0 0
Il10rb	ENSMUST00000023691	1 0 0 0 1 0 0 0 0 1 0 0 0 0 1 0 0 0 0 0 0 0 0 0 0 0
Il11	ENSMUST00000094892	0 0 1 0 1 1 0 0 0 0 0 0 0 0 0 0 0 0 0 0 1 0 0 0 0 0
Il11ra1	ENSMUST00000142059	0 0 0 1 1 0 0 0 0 0 0 0 0 1 0 0 0 0 0 0 0 1 0 0 0 0
Il11ra2	ENSMUST00000238770	0 0 0 0 0 0 0 0 0 0 0 0 0 0 1 0 1 0 0 1 0 0 1 0 0 0
Il12a	ENSMUST00000107816	0 0 0 0 1 0 0 0 0 0 0 1 1 0 0 1 0 0 0 0 0 0 0 0 0 0
Il12b	ENSMUST00000170513	1 0 0 0 0 0 0 0 0 1 0 0 0 0 0 0 0 0 0 0 1 1 0 0 0 0
Il12rb1	ENSMUST00000212657	0 0 0 0 1 0 0 1 0 0 0 0 0 0 0 0 0 0 0 0 0 1 0 1 0 0
Il12rb2	ENSMUST00000018485	0 0 0 1 1 1 0 0 0 0 0 0 0 0 0 1 0 0 0 0 0 0 0 0 0 0
Il13	ENSMUST00000020650	0 1 0 0 0 0 1 1 0 0 0 0 0 0 0 0 0 1 0 0 0 0 0 0 0 0
Il13ra1	ENSMUST00000033418	0 0 1 1 0 0 0 0 0 0 0 0 1 0 0 0 0 0 0 0 0 0 1 0 0 0
Il13ra2	ENSMUST00000033646	0 0 0 0 0 0 0 0 0 0 0 0 1 0 0 1 0 0 0 0 0 0 1 0 1 0
Il15	ENSMUST00000209573	0 0 1 0 0 0 0 0 0 0 0 0 0 1 0 0 0 0 0 0 1 1 0 0 0 0
Il15ra	ENSMUST00000139774	0 0 1 0 0 0 0 0 0 0 0 0 0 1 0 0 1 0 0 1 0 0 0 0 0 0
Il16	ENSMUST00000145610	0 1 1 0 0 0 0 0 0 0 0 0 0 1 0 0 0 0 0 0 0 0 1 0 0 0
Il17a	ENSMUST00000027061	1 0 0 0 0 0 0 0 0 1 0 0 0 0 0 0 0 0 0 0 0 0 1 0 1 0
Il17b	ENSMUST00000237575	0 0 0 0 0 0 0 0 0 0 1 0 1 0 0 0 1 0 0 1 0 0 0 0 0 0
Il17c	ENSMUST00000050963	0 0 0 0 1 0 0 0 0 0 0 0 0 0 0 1 1 0 0 0 0 0 0 0 0 1
Il17d	ENSMUST00000089494	0 0 0 0 0 0 0 0 1 1 0 0 0 0 0 0 1 0 1 0 0 0 0 0 0 0
Il17f	ENSMUST00000039046	1 0 0 0 0 0 1 0 0 0 1 0 0 0 0 0 0 0 0 0 0 0 0 1 0 0
Il17ra	ENSMUST00000204239	0 0 0 0 1 0 1 0 0 0 0 0 0 1 0 0 0 0 1 0 0 0 0 0 0 0
Il17rb	ENSMUST00000135888	0 0 0 0 0 0 1 0 0 0 0 1 0 1 0 0 0 0 0 0 1 0 0 0 0 0
Il17rc	ENSMUST00000205208	0 0 0 0 0 0 0 0 1 0 0 0 0 1 0 1 0 0 0 0 0 1 0 0 0 0
Il17re	ENSMUST00000203661	1 0 0 0 0 0 1 1 0 0 0 0 0 0 0 0 0 0 0 0 0 1 0 0 0 0
Il18	ENSMUST00000059081	0 1 0 0 0 0 0 0 0 0 0 0 0 1 0 0 0 0 1 0 0 0 0 1 0 0
Il18r1	ENSMUST00000193793	1 0 0 0 0 0 0 0 0 0 0 0 0 1 0 0 1 0 1 0 0 0 0 0 0 0
Il18rap	ENSMUST00000027237	0 0 0 0 0 1 0 0 0 0 1 1 0 0 0 1 0 0 0 0 0 0 0 0 0 0
Il19	ENSMUST00000187410	1 0 0 0 0 0 1 0 1 0 0 0 0 0 0 0 0 0 0 0 0 0 0 0 1 0
Il1a	ENSMUST00000028882	0 0 0 0 0 0 0 0 0 0 1 0 0 0 0 0 0 0 0 0 1 1 0 1 0 0
Il1b	ENSMUST00000028881	0 0 0 0 0 0 1 0 0 0 1 0 0 0 0 0 0 0 0 1 0 0 0 0 0 1
Il1f10	ENSMUST00000058056	0 0 1 0 0 0 0 1 0 0 0 0 0 0 0 0 0 0 0 1 0 0 0 0 1 0
Il1r1	ENSMUST00000114795	1 1 0 0 0 0 1 0 0 0 0 0 0 0 0 0 0 0 0 0 0 0 1 0 0 0
Il1r2	ENSMUST00000195770	1 0 1 0 0 0 0 0 0 0 0 0 1 0 0 0 0 0 0 0 0 1 0 0 0 0
Il1rap	ENSMUST00000023156	0 0 0 0 0 0 0 1 0 0 0 0 0 0 0 1 0 0 0 0 0 0 1 1 0 0
Il1rl1	ENSMUST00000053043	0 0 0 0 0 1 0 0 0 1 0 0 0 0 0 0 1 1 0 0 0 0 0 0 0 0
Il1rl2	ENSMUST00000194296	0 0 0 0 0 0 0 0 1 0 1 0 0 0 0 0 0 0 0 0 0 1 0 0 1 0
Il1rn	ENSMUST00000114482	0 0 0 0 0 0 0 0 1 1 0 1 0 0 0 0 0 0 0 0 1 0 0 0 0 0
Il2	ENSMUST00000029275	0 0 0 0 0 0 1 0 0 0 0 0 1 1 0 0 0 0 0 0 0 1 0 0 0 0
Il20	ENSMUST00000027673	1 0 0 0 0 0 0 0 0 0 1 0 0 0 0 0 0 0 1 0 0 1 0 0 0 0
Il20ra	ENSMUST00000020185	0 0 0 0 0 0 0 0 1 0 0 1 0 0 0 0 0 1 0 0 0 1 0 0 0 0
Il20rb	ENSMUST00000125259	0 0 0 0 0 0 0 0 0 1 1 0 0 0 0 0 0 0 0 0 0 0 1 0 0 1
Il21	ENSMUST00000029273	0 0 0 0 1 0 0 0 0 0 0 0 0 0 1 0 1 0 0 0 0 1 0 0 0 0
Il21r	ENSMUST00000033000	0 0 1 0 0 0 0 0 0 0 0 1 0 0 0 0 1 0 0 0 0 0 1 0 0 0
Il22	ENSMUST00000096691	0 0 1 0 0 1 0 0 0 0 0 0 1 0 0 0 0 0 0 0 0 0 0 0 0 1
Il22ra1	ENSMUST00000102546	1 0 0 0 0 0 1 0 0 0 0 0 0 0 0 1 1 0 0 0 0 0 0 0 0 0
Il23a	ENSMUST00000026449	0 0 0 1 0 1 0 0 0 0 1 0 0 0 0 0 0 0 0 0 0 0 1 0 0 0
Il23r	ENSMUST00000118364	0 0 0 0 1 0 0 0 0 0 0 1 0 0 0 0 0 0 1 0 0 0 0 0 0 1
Il24	ENSMUST00000121040	0 0 1 0 0 0 0 0 0 0 1 0 0 1 0 0 0 0 0 0 0 0 0 1 0 0
Il25	ENSMUST00000037863	0 0 0 1 1 0 0 0 0 0 0 0 0 0 0 0 0 1 0 1 0 0 0 0 0 0
Il27	ENSMUST00000058429	0 0 0 0 1 1 0 0 0 1 1 0 0 0 0 0 0 0 0 0 0 0 0 0 0 0
Il27ra	ENSMUST00000210790	0 0 0 0 0 0 0 0 0 0 0 0 0 0 1 0 0 1 0 0 0 0 0 1 1 0
Il2ra	ENSMUST00000150890	1 0 0 0 0 0 0 1 0 0 0 0 0 0 0 0 1 0 0 0 0 0 1 0 0 0
Il2rb	ENSMUST00000089398	0 0 0 0 0 1 0 0 0 0 0 0 0 0 0 0 0 0 0 1 1 0 0 0 1 0
Il2rg	ENSMUST00000145074	0 0 1 0 0 0 0 0 0 1 0 0 0 0 0 0 0 0 0 0 0 0 0 1 1 0
Il3	ENSMUST00000019058	0 0 0 0 1 0 0 0 0 0 0 0 0 0 0 0 0 1 0 0 1 1 0 0 0 0
Il31ra	ENSMUST00000223819	0 0 0 0 0 1 0 0 0 0 0 0 0 0 0 0 0 0 0 0 1 0 0 1 0 1
Il33	ENSMUST00000120388	1 0 0 1 0 0 1 0 0 0 0 0 0 0 0 0 0 0 1 0 0 0 0 0 0 0
Il34	ENSMUST00000154803	1 0 0 0 0 0 0 0 0 0 0 0 0 0 1 1 0 0 0 0 0 0 0 0 1 0
Il36a	ENSMUST00000028361	1 1 0 0 0 0 0 0 0 0 0 0 0 1 0 0 0 0 0 0 0 0 0 0 0 1
Il36b	ENSMUST00000028363	0 0 0 0 0 0 0 0 0 0 1 1 0 0 0 0 0 0 0 0 0 1 0 0 0 1
Il36g	ENSMUST00000057567	1 0 0 0 0 0 0 0 0 0 0 0 0 0 0 0 1 0 0 0 0 1 0 1 0 0
Il36rn	ENSMUST00000147885	0 0 1 0 0 0 0 1 1 0 0 0 0 0 0 0 0 0 0 0 1 0 0 0 0 0
Il3ra	ENSMUST00000224163	0 0 0 0 0 0 0 1 0 1 0 0 0 1 0 0 0 0 0 0 0 0 0 1 0 0
Il4	ENSMUST00000000889	0 1 0 0 0 0 0 0 0 0 0 1 0 0 0 0 0 0 0 1 0 0 0 0 0 1
Il4ra	ENSMUST00000206846	0 0 0 0 0 0 0 0 0 0 0 1 0 0 0 0 0 0 0 0 0 0 0 1 1 1
Il5	ENSMUST00000048605	0 1 0 0 0 1 0 0 0 0 0 0 0 0 1 1 0 0 0 0 0 0 0 0 0 0
Il5ra	ENSMUST00000204659	0 0 0 1 0 0 0 0 0 0 0 0 0 0 0 0 0 0 0 0 1 1 0 0 0 1
Il6	ENSMUST00000026845	1 0 0 0 0 1 0 0 0 0 0 0 0 0 0 0 0 1 0 0 0 0 0 0 1 0
Il6ra	ENSMUST00000029559	0 0 0 0 0 0 0 0 0 0 0 0 0 0 1 0 0 0 0 0 1 0 0 0 1 1
Il6st	ENSMUST00000183663	0 0 0 0 1 0 0 0 0 0 1 0 0 0 0 0 0 0 0 1 0 1 0 0 0 0
Il7	ENSMUST00000192202	0 0 0 0 0 0 0 0 0 0 0 0 1 1 1 0 0 0 0 0 1 0 0 0 0 0
Il7r	ENSMUST00000228782	0 0 0 1 0 0 1 0 1 0 0 1 0 0 0 0 0 0 0 0 0 0 0 0 0 0
Il9	ENSMUST00000022019	0 0 0 0 0 0 0 0 1 0 0 0 0 1 0 0 0 0 1 0 1 0 0 0 0 0
Il9r	ENSMUST00000145401	0 0 0 0 1 0 0 1 0 0 0 0 0 0 0 0 0 1 0 0 0 0 0 0 1 0
Inha	ENSMUST00000037330	0 0 0 0 0 0 0 1 0 1 1 0 0 0 0 0 0 0 0 0 0 1 0 0 0 0
Inhba	ENSMUST00000042603	0 1 0 1 0 0 0 0 0 0 1 0 0 0 0 0 0 0 0 0 1 0 0 0 0 0
Inhbb	ENSMUST00000038765	0 0 0 0 0 0 0 0 0 0 0 0 0 0 0 1 0 1 0 1 1 0 0 0 0 0
Inhbc	ENSMUST00000026472	0 0 0 0 0 0 0 1 0 0 0 0 0 0 0 0 0 1 0 1 0 1 0 0 0 0
Inhbe	ENSMUST00000059718	1 0 0 0 0 1 0 0 0 0 0 0 0 0 0 0 0 0 0 0 0 0 1 0 0 1
Irf4	ENSMUST00000110307	0 0 1 0 0 0 0 0 0 1 0 0 0 1 1 0 0 0 0 0 0 0 0 0 0 0
Irf8	ENSMUST00000047737	0 0 0 0 0 0 0 0 0 0 0 0 0 0 0 0 0 1 1 0 1 0 0 1 0 0
Itga11	ENSMUST00000159012	0 1 0 0 0 1 0 0 0 0 1 0 0 0 0 0 0 0 0 0 0 0 0 1 0 0
Itga4	ENSMUST00000155105	0 0 1 0 0 0 1 0 0 0 0 0 0 1 0 0 0 0 0 0 0 0 0 0 0 1
Itga9	ENSMUST00000124360	0 0 0 0 0 0 0 0 1 0 0 0 0 0 0 0 1 0 0 0 1 0 0 0 1 0
Itgae	ENSMUST00000006101	0 1 0 0 0 0 0 0 1 1 0 0 0 0 0 1 0 0 0 0 0 0 0 0 0 0
Itgal	ENSMUST00000118405	0 1 0 0 0 0 1 0 0 0 0 0 0 0 0 0 0 0 0 0 0 0 0 1 1 0
Itgam	ENSMUST00000106242	1 0 0 0 0 0 0 0 0 0 0 0 0 0 0 1 0 1 0 0 0 0 0 0 0 1
Itgax	ENSMUST00000033053	1 0 0 0 0 0 0 0 0 0 0 0 0 0 0 0 0 0 1 0 0 0 0 1 0 1
Itgb1	ENSMUST00000090006	0 0 0 0 0 0 0 1 0 0 0 0 0 1 0 0 0 0 1 0 0 0 1 0 0 0
Itgb2	ENSMUST00000153541	0 0 0 1 0 0 1 0 0 1 0 0 0 0 0 0 0 0 0 0 0 0 0 1 0 0
Itgb2l	ENSMUST00000131777	0 0 0 0 0 0 0 0 0 0 0 1 0 0 1 0 0 0 0 0 1 0 0 1 0 0
Itln1	ENSMUST00000043094	1 0 0 0 1 0 0 1 0 0 0 1 0 0 0 0 0 0 0 0 0 0 0 0 0 0
Jaml	ENSMUST00000050020	1 0 0 0 1 0 0 0 1 0 0 0 0 0 0 0 0 0 0 0 0 1 0 0 0 0
Jund	ENSMUST00000095267	0 0 0 0 0 0 0 0 0 0 0 1 1 0 0 0 0 0 0 0 1 1 0 0 0 0
Kdr	ENSMUST00000113516	0 0 1 0 0 0 0 0 0 0 0 0 0 0 0 0 0 1 0 1 0 0 0 1 0 0
Kit	ENSMUST00000202167	0 0 0 0 1 1 0 0 0 0 0 0 0 0 0 0 0 0 0 0 0 1 0 0 0 1
Klk1b4	ENSMUST00000077354	0 0 0 0 0 0 0 0 0 0 0 1 1 1 0 0 0 0 0 0 0 0 0 1 0 0
Klrb1c	ENSMUST00000167691	1 0 0 0 1 0 0 0 0 0 0 0 1 1 0 0 0 0 0 0 0 0 0 0 0 0
Klrc2	ENSMUST00000145984	0 1 0 0 1 0 0 0 0 0 0 0 0 0 0 0 0 1 1 0 0 0 0 0 0 0
Klrk1	ENSMUST00000095412	0 0 0 0 0 0 0 0 0 1 0 1 0 0 0 1 0 0 0 0 0 1 0 0 0 0
Lag3	ENSMUST00000032217	0 1 0 0 0 0 0 1 1 0 0 0 0 0 0 0 0 0 1 0 0 0 0 0 0 0
Lbp	ENSMUST00000129811	0 0 0 0 0 0 0 1 0 1 0 0 1 0 1 0 0 0 0 0 0 0 0 0 0 0
Lep	ENSMUST00000169505	0 0 0 0 0 0 0 1 0 0 0 0 1 0 0 1 0 0 0 0 0 1 0 0 0 0
Lepr	ENSMUST00000106921	0 1 0 0 0 1 0 0 1 0 0 1 0 0 0 0 0 0 0 0 0 0 0 0 0 0
Lgr5	ENSMUST00000020350	0 0 1 0 0 0 1 0 0 0 0 0 0 0 0 0 0 0 0 1 0 1 0 0 0 0
Lif	ENSMUST00000040750	0 1 0 0 0 0 0 0 0 0 0 0 0 0 1 0 0 0 0 0 1 1 0 0 0 0
Lifr	ENSMUST00000227727	0 0 0 0 1 0 0 0 0 0 0 0 1 0 1 0 0 0 0 0 0 0 0 0 1 0
Lilra5	ENSMUST00000117550	0 0 1 0 0 0 1 0 0 0 0 0 0 0 0 0 1 1 0 0 0 0 0 0 0 0
Lilra6	ENSMUST00000206077	0 0 1 0 0 0 0 0 0 0 0 1 0 0 0 0 0 0 0 1 1 0 0 0 0 0
Lilrb4a	ENSMUST00000217705	0 0 0 0 0 0 0 0 0 1 0 0 0 0 1 1 0 1 0 0 0 0 0 0 0 0
Lmx1a	ENSMUST00000111377	0 1 0 0 0 1 0 0 0 0 0 0 0 0 0 0 0 0 1 1 0 0 0 0 0 0
Lrrc15	ENSMUST00000064606	0 0 0 1 0 0 0 0 0 0 0 0 0 1 0 0 0 1 0 0 0 0 1 0 0 0
Lrrc32	ENSMUST00000165205	0 0 0 0 1 0 0 0 0 0 0 0 0 0 1 1 0 0 0 0 0 0 0 1 0 0
Lta	ENSMUST00000025266	0 0 0 0 0 0 0 0 0 0 0 0 1 0 0 0 0 0 0 0 0 1 1 1 0 0
Ltb	ENSMUST00000025262	0 0 0 0 0 0 0 0 0 1 0 0 0 1 0 0 0 1 1 0 0 0 0 0 0 0
Ltbr	ENSMUST00000032489	0 1 0 0 0 0 0 0 0 0 0 0 1 0 0 1 0 1 0 0 0 0 0 0 0 0
Ly96	ENSMUST00000026881	1 0 0 0 0 0 0 1 0 0 0 0 0 1 0 0 0 0 0 1 0 0 0 0 0 0
Lyve1	ENSMUST00000033050	0 0 0 0 0 0 0 0 1 0 0 0 0 0 0 1 0 0 0 0 1 0 0 1 0 0
Madcam1	ENSMUST00000217748	0 0 1 0 0 0 0 0 0 0 1 0 1 0 0 0 0 0 0 0 1 0 0 0 0 0
Maf	ENSMUST00000109104	1 0 0 0 1 0 0 0 0 0 0 0 0 0 0 0 0 0 0 1 1 0 0 0 0 0
Map2	ENSMUST00000151423	0 0 0 0 1 0 0 0 0 1 0 0 0 0 0 0 0 0 0 0 0 0 0 1 0 1
Marco	ENSMUST00000027639	0 0 0 0 0 0 1 0 0 0 1 1 0 0 0 0 1 0 0 0 0 0 0 0 0 0
Masp1	ENSMUST00000089883	0 1 0 0 0 0 0 0 1 0 0 0 0 0 0 0 0 0 0 0 0 1 0 1 0 0
Masp2	ENSMUST00000105701	0 0 0 0 1 0 0 0 1 0 1 0 0 0 0 0 0 0 0 0 1 0 0 0 0 0
Mbl1	ENSMUST00000225792	0 0 0 1 1 0 1 1 0 0 0 0 0 0 0 0 0 0 0 0 0 0 0 0 0 0
Mbl2	ENSMUST00000025797	0 0 0 0 0 1 1 0 0 0 1 0 0 0 0 0 0 0 0 0 0 1 0 0 0 0
Mcm2	ENSMUST00000058011	0 1 0 0 0 0 1 0 0 0 0 0 0 0 0 0 1 0 0 0 0 0 0 0 0 1
Meox2	ENSMUST00000041183	0 1 0 0 0 0 1 0 1 0 0 0 0 0 0 0 0 0 0 1 0 0 0 0 0 0
Mki67	ENSMUST00000033310	0 1 1 0 1 0 1 0 0 0 0 0 0 0 0 0 0 0 0 0 0 0 0 0 0 0
Mme	ENSMUST00000194134	0 0 0 0 0 0 0 1 0 0 0 1 0 0 0 0 0 0 0 0 1 0 1 0 0 0
Mpl	ENSMUST00000106375	0 0 0 0 0 0 0 0 0 0 0 0 1 1 0 0 0 1 0 0 0 0 0 0 0 1
Mpo	ENSMUST00000020779	0 0 0 0 0 0 1 0 0 0 0 0 0 1 0 0 0 1 0 0 0 0 0 1 0 0
Mrc1	ENSMUST00000028045	0 0 0 0 0 0 0 0 0 1 0 0 1 0 0 1 0 0 0 0 0 0 0 0 0 1
Msh2	ENSMUST00000174240	0 0 0 1 1 0 0 0 1 0 0 0 0 0 0 0 0 0 0 0 0 0 0 1 0 0
Msh6	ENSMUST00000005503	0 0 0 0 0 0 0 0 0 0 0 0 0 0 0 1 1 0 1 0 0 0 0 1 0 0
Msr1	ENSMUST00000210525	0 0 0 0 0 0 1 1 0 0 0 0 0 0 0 0 0 0 0 0 0 0 1 0 0 1
Mstn	ENSMUST00000027269	0 0 0 0 1 0 0 0 0 0 0 0 0 0 0 0 0 0 0 1 0 0 0 0 1 1
Muc1	ENSMUST00000041142	0 0 0 0 0 1 0 0 0 0 0 0 0 0 0 1 0 0 0 0 1 1 0 0 0 0
Muc4	ENSMUST00000239555	0 0 1 1 0 0 1 0 0 0 1 0 0 0 0 0 0 0 0 0 0 0 0 0 0 0
Myd88	ENSMUST00000035092	0 0 0 1 0 0 0 0 0 1 1 1 0 0 0 0 0 0 0 0 0 0 0 0 0 0
Myh11	ENSMUST00000230397	0 0 1 0 0 0 0 1 0 0 1 0 0 0 0 0 1 0 0 0 0 0 0 0 0 0
Ncr1	ENSMUST00000006792	0 0 0 0 0 0 1 0 0 1 1 0 0 1 0 0 0 0 0 0 0 0 0 0 0 0
Nectin2	ENSMUST00000108450	0 0 0 0 0 1 1 0 0 0 0 0 0 0 0 0 0 0 0 0 0 0 0 0 1 1
Nectin3	ENSMUST00000121245	0 0 0 0 0 0 0 0 0 0 1 0 0 1 0 0 0 1 0 0 1 0 0 0 0 0
Neurod1	ENSMUST00000041099	0 0 1 0 1 0 0 0 0 0 1 0 0 0 0 1 0 0 0 0 0 0 0 0 0 0
Neurog3	ENSMUST00000050103	0 0 0 0 0 1 0 1 0 0 0 0 0 0 1 0 0 0 0 0 0 1 0 0 0 0
Nfatc1	ENSMUST00000035800	0 1 0 0 0 0 0 0 0 0 0 0 0 0 0 1 0 0 0 0 1 0 0 0 0 1
Ngf	ENSMUST00000035952	0 1 0 0 1 0 0 0 0 0 0 1 0 0 0 0 0 0 0 0 1 0 0 0 0 0
Ngfr	ENSMUST00000000122	1 0 1 0 0 0 0 0 0 0 0 0 0 0 1 0 0 0 0 0 0 0 0 0 0 1
Nlrp6	ENSMUST00000106045	0 0 1 0 0 0 0 0 1 0 0 0 0 0 0 0 0 0 0 0 0 1 0 0 0 1
Nod2	ENSMUST00000118370	0 0 0 0 0 0 0 1 0 0 1 0 0 0 1 1 0 0 0 0 0 0 0 0 0 0
Nodal	ENSMUST00000049339	0 0 0 0 0 0 0 0 0 0 1 0 0 0 0 0 0 0 0 1 1 0 1 0 0 0
Nos1	ENSMUST00000142742	0 0 0 0 0 0 0 0 0 1 0 0 0 0 0 0 0 0 0 0 0 1 0 0 1 1
Nos2	ENSMUST00000018610	1 0 0 1 0 1 0 0 0 0 0 0 0 0 0 0 1 0 0 0 0 0 0 0 0 0
Nt5e	ENSMUST00000034992	0 0 0 0 1 1 0 0 0 0 0 0 0 0 0 0 0 0 0 0 0 0 0 1 1 0
Ntrk1	ENSMUST00000029712	0 0 0 0 0 0 0 0 0 0 1 0 1 0 1 0 0 0 0 0 0 1 0 0 0 0
Olig2	ENSMUST00000035608	1 1 0 0 1 0 0 0 0 0 0 0 0 0 0 1 0 0 0 0 0 0 0 0 0 0
Osm	ENSMUST00000075221	0 0 0 0 0 0 0 0 0 0 1 0 0 0 0 1 0 0 1 0 0 0 1 0 0 0
Osmr	ENSMUST00000022746	0 0 1 0 0 0 0 0 0 0 1 0 0 0 1 0 0 0 0 1 0 0 0 0 0 0
P2ry6	ENSMUST00000208653	1 0 0 0 0 0 0 0 0 0 0 1 0 0 0 1 0 0 1 0 0 0 0 0 0 0
Pax5	ENSMUST00000014174	0 0 0 0 0 1 0 0 0 1 0 0 0 0 1 0 0 0 0 0 0 0 0 1 0 0
Pcna	ENSMUST00000028817	0 0 0 0 0 0 0 0 0 1 0 0 0 0 1 0 0 0 1 0 0 1 0 0 0 0
Pdcd1	ENSMUST00000027507	0 0 1 0 0 0 0 0 0 0 0 0 0 0 1 0 0 0 0 0 0 1 0 1 0 0
Pdcd1lg2	ENSMUST00000112576	0 1 1 0 0 0 0 1 0 0 0 0 0 0 0 1 0 0 0 0 0 0 0 0 0 0
Pdgfra	ENSMUST00000000476	0 0 0 0 0 0 0 0 0 0 0 0 0 0 0 0 0 0 0 1 0 0 1 1 1 0
Pdgfrb	ENSMUST00000025522	0 0 0 0 0 0 0 0 1 0 1 0 0 0 0 1 1 0 0 0 0 0 0 0 0 0
Pdpn	ENSMUST00000030317	0 0 1 0 0 1 0 0 0 1 0 0 0 0 0 0 0 0 0 0 0 0 1 0 0 0
Pecam1	ENSMUST00000184424	0 1 0 1 0 0 1 0 0 0 0 0 0 1 0 0 0 0 0 0 0 0 0 0 0 0
Pf4	ENSMUST00000031320	0 0 0 0 0 0 1 0 1 0 0 0 0 0 0 0 0 0 1 0 0 1 0 0 0 0
Pira1	ENSMUST00000118068	0 1 0 0 0 0 0 0 0 1 0 0 0 0 0 0 0 1 0 0 1 0 0 0 0 0
Pirb	ENSMUST00000078451	0 0 0 0 0 0 0 0 0 0 0 0 1 0 0 0 0 1 1 0 0 0 1 0 0 0
Plcg2	ENSMUST00000081232	1 0 0 0 0 0 0 0 0 0 0 0 0 0 0 0 0 0 0 0 1 0 0 1 1 0
Plp1	ENSMUST00000033800	1 0 0 0 0 0 0 0 1 0 0 0 0 0 1 0 0 0 0 1 0 0 0 0 0 0
Pou2af1	ENSMUST00000214322	0 0 1 0 0 1 0 0 0 0 0 0 0 0 0 0 1 0 0 0 0 1 0 0 0 0
Pou2f3	ENSMUST00000176636	0 1 0 0 0 0 0 0 0 0 0 0 0 1 0 0 1 0 0 0 1 0 0 0 0 0
Ppbp	ENSMUST00000031319	0 0 0 0 0 1 0 0 0 1 0 0 0 0 0 1 0 0 0 0 0 0 0 0 1 0
Prdm1	ENSMUST00000039174	0 0 0 0 0 0 0 0 1 0 0 0 0 0 0 0 0 0 1 0 0 0 0 1 1 0
Prf1	ENSMUST00000219375	0 0 0 0 0 0 0 0 0 0 0 0 1 1 0 1 0 0 1 0 0 0 0 0 0 0
Prkcb	ENSMUST00000206495	0 0 0 1 0 0 0 0 0 0 0 0 0 0 0 1 1 1 0 0 0 0 0 0 0 0
Prl	ENSMUST00000224627	0 0 0 0 0 0 0 0 0 1 0 1 0 0 0 0 1 0 0 1 0 0 0 0 0 0
Prl5a1	ENSMUST00000017208	0 0 0 0 0 0 0 0 1 1 0 0 1 0 0 0 0 0 0 1 0 0 0 0 0 0
Prl6a1	ENSMUST00000091679	0 0 0 0 0 1 0 0 0 0 0 0 0 1 0 1 0 1 0 0 0 0 0 0 0 0
Prlr	ENSMUST00000124470	1 0 0 0 0 0 0 1 0 0 0 0 0 0 0 0 0 0 0 0 0 0 0 0 1 1
Prox1	ENSMUST00000010319	0 0 0 0 0 0 0 1 0 0 0 0 0 0 1 0 1 0 1 0 0 0 0 0 0 0
Prrx1	ENSMUST00000075805	0 0 0 0 0 1 0 1 0 1 0 1 0 0 0 0 0 0 0 0 0 0 0 0 0 0
Ptgs2	ENSMUST00000035065	0 0 0 0 0 0 0 1 0 0 0 1 1 0 0 0 0 0 0 0 0 0 0 0 0 1
Ptprc	ENSMUST00000182283	0 1 0 0 0 0 0 0 0 0 0 0 0 0 0 1 1 0 0 0 0 0 1 0 0 0
Pttg1	ENSMUST00000117446	0 1 0 0 0 0 0 0 0 0 0 1 0 0 0 0 0 1 0 0 0 0 1 0 0 0
Pvr	ENSMUST00000159261	0 0 0 0 1 0 0 0 0 0 0 1 0 0 0 0 0 0 0 0 0 0 1 1 0 0
Rag1	ENSMUST00000078494	0 0 0 0 0 0 0 0 0 0 0 0 1 0 1 0 0 1 0 1 0 0 0 0 0 0
Rasgrp1	ENSMUST00000110898	0 1 0 0 0 1 0 0 0 1 0 0 0 0 0 0 0 0 0 0 0 0 0 0 0 1
Relt	ENSMUST00000008462	1 0 0 0 0 0 0 0 0 0 0 0 0 0 0 1 0 0 0 0 0 1 1 0 0 0
Rorc	ENSMUST00000197040	0 0 1 0 0 0 0 0 0 0 0 0 0 0 0 1 0 0 1 0 0 1 0 0 0 0
S1pr1	ENSMUST00000055676	0 0 0 0 0 0 0 1 0 0 0 0 0 1 0 1 0 0 0 0 1 0 0 0 0 0
S1pr2	ENSMUST00000054197	0 1 0 0 0 0 0 0 0 0 1 0 0 1 0 1 0 0 0 0 0 0 0 0 0 0
Sdc1	ENSMUST00000171158	0 0 0 0 0 1 1 1 0 0 0 0 0 1 0 0 0 0 0 0 0 0 0 0 0 0
Sfrp2	ENSMUST00000029625	0 1 0 0 0 0 0 0 0 1 0 0 0 0 1 0 0 0 0 0 0 0 1 0 0 0
Siglec1	ENSMUST00000110227	0 0 0 1 0 0 0 0 0 0 0 0 1 0 0 1 0 0 0 0 1 0 0 0 0 0
Siglecf	ENSMUST00000145867	0 0 1 1 0 1 0 0 0 0 0 1 0 0 0 0 0 0 0 0 0 0 0 0 0 0
Sirpa	ENSMUST00000099113	0 0 0 0 0 0 0 0 1 1 1 0 0 0 0 0 0 1 0 0 0 0 0 0 0 0
Slc12a2	ENSMUST00000115366	0 0 0 1 0 0 1 0 0 0 0 0 0 0 0 1 0 0 0 0 0 0 0 0 0 1
Slc17a6	ENSMUST00000032710	0 0 0 0 0 0 0 0 0 0 1 1 1 0 0 0 0 1 0 0 0 0 0 0 0 0
Slc17a7	ENSMUST00000085374	0 1 0 0 0 0 0 0 0 1 1 0 1 0 0 0 0 0 0 0 0 0 0 0 0 0
Slc17a8	ENSMUST00000020102	0 0 0 0 0 0 0 1 1 0 0 0 1 0 0 0 0 0 0 0 0 0 0 1 0 0
Slc18a2	ENSMUST00000026084	0 1 0 0 0 0 0 1 0 0 0 1 0 1 0 0 0 0 0 0 0 0 0 0 0 0
Slc32a1	ENSMUST00000045738	0 0 0 0 1 1 0 1 0 0 0 0 1 0 0 0 0 0 0 0 0 0 0 0 0 0
Slc5a1	ENSMUST00000011178	0 0 0 0 0 0 0 0 0 0 1 0 0 1 1 0 0 0 0 0 0 0 1 0 0 0
Slc6a1	ENSMUST00000204278	0 0 0 0 0 1 0 0 0 1 0 0 1 1 0 0 0 0 0 0 0 0 0 0 0 0
Slc6a4	ENSMUST00000108402	0 1 0 0 1 1 0 0 0 0 0 0 0 0 0 0 0 0 0 0 0 0 1 0 0 0
Slc6a5	ENSMUST00000207753	0 0 0 0 0 0 0 1 0 0 0 0 0 0 0 0 0 1 0 0 0 0 0 1 0 1
Slc7a8	ENSMUST00000022787	0 0 0 0 1 0 0 1 1 0 0 0 0 1 0 0 0 0 0 0 0 0 0 0 0 0
Socs2	ENSMUST00000172070	0 0 0 0 1 0 0 1 0 0 0 0 0 0 0 0 1 0 0 0 1 0 0 0 0 0
Sox10	ENSMUST00000230532	0 0 0 1 0 0 0 1 0 1 0 0 0 0 0 1 0 0 0 0 0 0 0 0 0 0
Spdef	ENSMUST00000025054	0 0 0 0 0 0 0 0 1 0 0 0 0 0 0 0 1 0 0 0 0 0 1 0 0 1
Spi1	ENSMUST00000002180	0 1 0 0 1 0 0 0 0 0 0 0 1 0 0 0 0 0 0 0 0 0 0 1 0 0
Spn	ENSMUST00000049931	0 0 0 0 0 0 0 1 0 0 1 0 0 0 0 0 0 0 0 0 1 0 0 0 0 1
Stat5a	ENSMUST00000107357	0 1 0 0 0 0 0 0 0 0 0 1 0 0 0 0 1 0 0 0 0 1 0 0 0 0
Syt11	ENSMUST00000107503	0 1 0 1 0 1 0 1 0 0 0 0 0 0 0 0 0 0 0 0 0 0 0 0 0 0
Tagln	ENSMUST00000034590	0 0 0 0 0 0 1 0 0 0 0 0 0 0 0 0 0 0 1 1 0 0 0 0 1 0
Tbx21	ENSMUST00000001484	0 0 0 0 0 1 0 0 0 0 0 0 0 0 1 0 0 0 1 0 0 0 1 0 0 0
Tcf21	ENSMUST00000218002	0 1 0 0 0 0 0 0 0 0 0 0 0 0 0 0 1 1 0 1 0 0 0 0 0 0
Tgfb1	ENSMUST00000206348	0 0 1 0 0 1 0 0 0 0 0 0 0 1 0 0 0 0 1 0 0 0 0 0 0 0
Tgfb2	ENSMUST00000045288	0 0 0 0 0 1 0 0 0 0 0 0 0 0 0 0 0 1 0 1 0 0 1 0 0 0
Tgfb3	ENSMUST00000003687	0 0 0 0 0 0 0 0 0 0 0 1 0 0 0 1 1 0 0 0 1 0 0 0 0 0
Tgfbr1	ENSMUST00000007757	0 0 0 0 1 0 0 0 1 0 0 0 1 0 0 0 0 0 0 0 0 0 1 0 0 0
Tgfbr2	ENSMUST00000061101	0 0 0 1 0 0 0 0 0 0 1 0 0 0 1 0 0 0 0 0 0 0 0 0 1 0
Th	ENSMUST00000123057	0 0 1 0 0 1 0 0 0 0 0 0 0 0 0 1 0 0 0 1 0 0 0 0 0 0
Thpo	ENSMUST00000115437	0 0 1 0 1 0 0 0 0 0 0 0 0 0 0 0 1 0 1 0 0 0 0 0 0 0
Thy1	ENSMUST00000114840	0 0 0 0 0 0 0 1 0 1 0 0 0 0 0 0 0 0 0 1 1 0 0 0 0 0
Tigit	ENSMUST00000096065	0 0 0 0 0 0 0 0 0 0 1 0 0 0 1 0 0 0 0 0 0 0 0 1 0 1
Tlr1	ENSMUST00000059349	0 0 0 0 0 0 0 1 0 0 0 0 0 1 1 0 0 0 0 0 0 0 0 0 1 0
Tlr11	ENSMUST00000185091	1 1 0 0 0 0 0 0 0 0 1 0 0 0 0 0 0 0 0 1 0 0 0 0 0 0
Tlr12	ENSMUST00000074829	1 1 0 1 0 0 0 0 0 0 0 0 0 0 1 0 0 0 0 0 0 0 0 0 0 0
Tlr13	ENSMUST00000040065	0 0 0 0 0 0 0 0 0 1 1 0 0 0 0 1 0 0 0 1 0 0 0 0 0 0
Tlr2	ENSMUST00000029623	0 0 0 0 0 0 0 0 1 0 1 1 0 0 1 0 0 0 0 0 0 0 0 0 0 0
Tlr3	ENSMUST00000034056	0 0 0 0 0 0 1 1 0 0 0 1 0 0 0 0 0 0 0 0 0 0 0 0 1 0
Tlr4	ENSMUST00000048096	0 0 1 0 0 0 0 0 0 0 1 0 0 0 0 0 0 1 0 0 0 0 0 0 0 1
Tlr5	ENSMUST00000191820	0 1 1 0 0 0 0 0 0 0 1 1 0 0 0 0 0 0 0 0 0 0 0 0 0 0
Tlr6	ENSMUST00000062315	0 0 0 0 0 0 1 0 1 1 0 0 0 0 1 0 0 0 0 0 0 0 0 0 0 0
Tlr7	ENSMUST00000060719	0 0 0 0 0 0 0 0 0 0 0 0 0 1 1 0 0 0 0 1 0 1 0 0 0 0
Tlr8	ENSMUST00000112170	0 0 0 0 0 0 0 0 0 0 0 0 0 0 0 0 1 0 1 0 0 1 0 0 1 0
Tlr9	ENSMUST00000062241	0 0 0 0 0 0 0 0 0 0 0 0 0 1 1 1 1 0 0 0 0 0 0 0 0 0
Tnc	ENSMUST00000030056	1 0 0 0 0 0 0 0 0 1 1 0 0 0 0 0 1 0 0 0 0 0 0 0 0 0
Tnf	ENSMUST00000025263	0 0 1 0 0 0 0 0 0 0 0 0 0 0 0 0 0 1 0 0 0 1 0 0 1 0
Tnfrsf10b	ENSMUST00000022663	0 0 1 1 0 0 0 0 1 0 0 0 0 1 0 0 0 0 0 0 0 0 0 0 0 0
Tnfrsf11a	ENSMUST00000027559	1 0 0 0 0 0 0 0 0 0 1 0 0 0 0 1 0 0 0 0 1 0 0 0 0 0
Tnfrsf11b	ENSMUST00000079772	0 0 0 0 0 0 0 0 0 0 1 0 1 1 0 0 0 0 0 0 0 0 0 0 1 0
Tnfrsf12a	ENSMUST00000024698	0 0 0 1 0 0 1 0 0 0 0 0 0 0 1 0 1 0 0 0 0 0 0 0 0 0
Tnfrsf13b	ENSMUST00000010286	1 0 1 0 1 0 0 0 0 0 0 0 0 0 0 0 0 0 0 0 0 0 0 1 0 0
Tnfrsf13c	ENSMUST00000089161	0 1 0 1 0 0 0 0 0 0 0 0 0 0 0 0 0 1 0 0 0 0 0 1 0 0
Tnfrsf14	ENSMUST00000219534	0 0 0 0 0 0 0 0 0 0 1 1 0 0 0 0 0 0 0 1 0 0 0 1 0 0
Tnfrsf17	ENSMUST00000023140	1 0 0 0 0 0 0 0 1 0 0 1 0 0 0 0 1 0 0 0 0 0 0 0 0 0
Tnfrsf18	ENSMUST00000040274	1 0 0 0 0 0 0 1 0 1 0 0 0 0 0 0 0 1 0 0 0 0 0 0 0 0
Tnfrsf19	ENSMUST00000225730	0 1 0 0 1 0 0 1 0 0 1 0 0 0 0 0 0 0 0 0 0 0 0 0 0 0
Tnfrsf1a	ENSMUST00000032491	0 1 0 0 0 0 0 0 0 0 1 0 0 0 0 0 0 1 0 0 0 1 0 0 0 0
Tnfrsf1b	ENSMUST00000030336	0 0 1 0 0 0 0 0 0 1 0 1 0 0 0 0 0 0 0 0 0 0 0 0 0 1
Tnfrsf21	ENSMUST00000233482	0 1 0 1 0 0 0 0 0 0 0 0 0 0 0 1 0 0 0 1 0 0 0 0 0 0
Tnfrsf25	ENSMUST00000035275	0 0 0 0 0 0 0 1 1 0 0 0 0 0 0 0 0 0 0 0 0 1 1 0 0 0
Tnfrsf4	ENSMUST00000030952	0 0 0 0 0 1 1 0 0 1 0 0 0 0 0 0 0 0 1 0 0 0 0 0 0 0
Tnfrsf8	ENSMUST00000123027	0 0 0 1 1 0 0 0 0 0 1 0 1 0 0 0 0 0 0 0 0 0 0 0 0 0
Tnfrsf9	ENSMUST00000105672	0 0 1 0 0 0 0 0 0 0 0 0 0 0 1 0 0 0 1 0 0 0 0 0 1 0
Tnfsf10	ENSMUST00000046383	0 1 0 0 0 0 0 0 0 0 0 0 1 0 0 0 0 0 0 0 0 1 0 0 0 1
Tnfsf11	ENSMUST00000022592	0 1 0 0 0 0 0 1 0 0 0 0 0 0 0 0 0 0 0 0 0 1 0 0 1 0
Tnfsf12	ENSMUST00000181810	0 1 0 0 0 0 0 0 0 0 0 0 0 0 0 0 0 0 0 1 0 1 1 0 0 0
Tnfsf13	ENSMUST00000018896	0 1 0 0 0 0 0 0 1 0 1 0 0 0 0 0 0 0 0 0 0 0 0 0 0 1
Tnfsf13b	ENSMUST00000208683	1 0 0 0 0 0 0 1 0 0 1 0 1 0 0 0 0 0 0 0 0 0 0 0 0 0
Tnfsf14	ENSMUST00000005976	0 1 0 0 0 0 0 1 0 0 0 0 0 0 0 0 0 0 0 1 0 0 0 1 0 0
Tnfsf15	ENSMUST00000062246	0 0 0 0 0 1 0 0 0 0 0 0 0 0 1 0 1 0 0 0 0 0 0 0 1 0
Tnfsf18	ENSMUST00000086084	0 0 0 0 0 0 1 0 0 0 0 0 0 0 0 0 0 0 0 0 0 1 0 1 0 1
Tnfsf4	ENSMUST00000028024	0 0 0 0 0 0 0 0 0 0 0 0 0 0 1 0 0 1 0 0 0 1 1 0 0 0
Tnfsf8	ENSMUST00000030047	0 0 0 0 0 1 0 0 0 0 0 0 1 0 0 0 0 0 1 0 0 0 0 0 1 0
Tnfsf9	ENSMUST00000039490	0 1 0 0 0 0 0 0 0 0 0 1 0 0 1 0 0 0 1 0 0 0 0 0 0 0
Tph1	ENSMUST00000107669	1 0 0 0 0 0 1 0 0 1 0 0 1 0 0 0 0 0 0 0 0 0 0 0 0 0
Trac	ENSMUST00000198398	0 1 0 0 0 0 0 0 0 0 1 0 0 0 0 0 1 0 1 0 0 0 0 0 0 0
Tram1	ENSMUST00000027068	0 0 0 0 0 0 1 0 0 0 0 0 0 1 0 0 0 0 0 1 0 0 1 0 0 0
Trdc	ENSMUST00000196323	0 0 0 0 0 0 0 0 0 0 0 0 1 0 0 0 1 0 0 0 0 0 0 1 1 0
Trem1	ENSMUST00000113251	0 0 0 1 0 1 0 0 1 0 0 0 0 0 0 0 0 0 0 0 0 0 0 0 1 0
Trem2	ENSMUST00000024791	1 0 0 0 0 1 0 1 0 0 0 0 0 0 0 0 0 0 1 0 0 0 0 0 0 0
Trgc1	ENSMUST00000103558	0 0 0 1 0 0 0 0 0 0 1 0 0 0 0 0 0 0 1 0 0 0 0 1 0 0
Trpa1	ENSMUST00000041447	0 0 0 1 1 0 0 0 0 1 0 0 0 0 0 0 0 0 1 0 0 0 0 0 0 0
Trpm5	ENSMUST00000126776	0 1 0 0 0 0 0 1 0 1 0 0 0 0 0 0 1 0 0 0 0 0 0 0 0 0
Trpv1	ENSMUST00000138853	0 0 0 0 1 0 0 0 0 0 0 0 0 1 0 0 0 0 0 0 1 0 0 1 0 0
Tslp	ENSMUST00000025237	0 0 0 0 0 0 0 0 0 0 0 0 0 0 0 1 0 0 1 1 0 0 0 0 0 1
Tspan13	ENSMUST00000020896	0 0 0 1 0 0 0 0 0 0 0 1 0 0 0 0 0 0 1 1 0 0 0 0 0 0
Tubb3	ENSMUST00000071134	0 0 0 0 0 0 0 1 0 0 0 0 1 0 0 0 0 0 0 0 1 0 0 0 1 0
Txndc5	ENSMUST00000160653	0 1 0 1 0 0 0 0 0 1 0 0 0 0 0 0 0 0 0 0 0 0 0 0 1 0
Ung	ENSMUST00000112275	0 0 0 0 0 0 0 0 0 0 1 0 0 0 0 0 0 1 0 1 0 0 0 0 1 0
Vcam1	ENSMUST00000196449	0 0 0 0 0 0 0 0 0 0 0 0 1 0 0 0 1 1 0 0 1 0 0 0 0 0
Vil1	ENSMUST00000027366	0 0 0 0 0 0 0 0 0 1 0 0 1 0 0 0 0 1 0 0 0 0 0 0 1 0
Vsig4	ENSMUST00000050707	0 0 0 0 0 0 1 0 1 0 0 0 0 1 0 0 1 0 0 0 0 0 0 0 0 0
Vsir	ENSMUST00000105460	0 0 0 0 1 0 0 0 1 0 0 1 0 0 0 0 0 0 0 0 0 0 0 0 1 0
Vtcn1	ENSMUST00000054791	1 0 0 0 0 0 0 0 0 1 0 1 0 1 0 0 0 0 0 0 0 0 0 0 0 0
Wif1	ENSMUST00000020439	0 0 0 0 1 0 0 0 0 0 0 0 0 0 0 1 0 0 0 1 0 0 1 0 0 0
Xbp1	ENSMUST00000063084	0 0 1 0 0 1 0 1 0 0 0 0 0 0 0 0 0 0 0 0 0 0 0 1 0 0
Xcl1	ENSMUST00000027860	1 0 0 0 0 0 1 0 0 0 0 0 0 1 1 0 0 0 0 0 0 0 0 0 0 0
Xcr1	ENSMUST00000182350	0 0 0 1 0 0 0 0 0 0 0 0 0 0 0 1 0 0 0 0 0 0 0 1 1 0
Zbtb46	ENSMUST00000029106	1 0 0 0 1 0 0 0 0 0 1 0 0 0 0 0 0 0 0 0 0 0 0 0 0 1
Blank-01		1 0 0 0 0 0 0 1 1 0 0 0 0 0 0 1 0 0 0 0 0 0 0 0 0 0
Blank-02		0 0 0 0 0 1 0 0 0 0 0 1 0 0 0 0 0 1 0 0 0 0 0 1 0 0
Blank-03		1 0 0 0 0 0 0 0 0 0 0 0 0 0 1 0 1 0 0 0 1 0 0 0 0 0
Blank-04		0 0 0 0 0 0 1 0 0 0 0 0 0 0 0 0 0 0 0 0 1 0 1 1 0 0
Blank-05		0 0 1 0 0 0 0 0 1 0 0 0 0 0 1 0 1 0 0 0 0 0 0 0 0 0
Blank-06		0 1 0 1 0 0 0 0 0 0 0 1 1 0 0 0 0 0 0 0 0 0 0 0 0 0
Blank-07		1 0 1 0 0 0 1 0 0 0 0 0 0 0 0 0 0 0 0 0 1 0 0 0 0 0
Blank-08		0 0 0 0 0 0 0 0 0 0 1 1 0 0 0 0 0 0 0 0 1 0 0 0 1 0
Blank-09		0 0 0 1 0 0 0 0 1 1 0 0 0 0 0 0 0 0 0 0 0 0 1 0 0 0
Blank-10		0 0 0 0 0 1 0 0 0 0 0 1 0 1 1 0 0 0 0 0 0 0 0 0 0 0
Blank-11		0 0 0 1 0 1 0 0 0 1 0 0 0 0 0 0 0 0 0 0 1 0 0 0 0 0
Blank-12		1 0 0 0 0 0 0 0 0 0 0 1 0 0 1 0 0 0 0 0 0 1 0 0 0 0
Blank-13		0 1 0 0 0 0 0 0 1 0 0 0 1 1 0 0 0 0 0 0 0 0 0 0 0 0
Blank-14		0 0 0 0 0 0 0 0 0 1 0 0 0 0 0 0 1 0 0 0 0 1 1 0 0 0
Blank-15		0 0 0 0 0 1 0 0 0 0 1 0 0 1 0 0 0 0 0 0 0 0 0 0 0 1
Blank-16		0 0 0 0 0 0 0 0 0 0 0 0 1 0 1 0 0 0 1 0 0 0 0 1 0 0
Blank-17		0 0 0 0 0 0 0 0 0 0 0 0 0 1 0 1 0 0 0 1 0 0 0 1 0 0
Blank-18		0 0 0 0 0 0 0 0 0 0 0 0 0 0 0 0 1 0 1 0 1 0 0 0 0 1
Blank-19		0 0 0 0 0 0 1 0 0 0 0 0 0 0 0 0 0 1 1 0 0 0 0 0 0 1
Blank-20		0 0 0 0 0 1 0 1 0 0 0 0 0 0 0 0 0 1 0 0 1 0 0 0 0 0
Blank-21		0 0 1 1 0 0 0 0 0 1 0 0 0 0 0 0 0 1 0 0 0 0 0 0 0 0
Blank-22		1 0 0 0 1 0 0 0 0 0 0 0 0 0 0 0 1 1 0 0 0 0 0 0 0 0
Blank-23		1 0 0 0 0 0 0 0 0 0 0 0 0 1 0 0 0 0 0 0 0 0 1 1 0 0
Blank-24		0 0 0 0 0 0 0 0 0 0 0 0 0 0 0 0 1 0 0 1 1 0 0 1 0 0
Blank-25		0 0 0 0 1 0 0 0 1 0 0 0 0 0 0 0 1 0 0 1 0 0 0 0 0 0
Blank-26		0 1 0 0 0 0 0 0 0 0 0 0 0 0 0 0 0 0 1 0 1 0 0 0 1 0
Blank-27		1 0 0 0 1 0 0 0 0 0 0 0 0 0 0 0 0 0 1 0 0 0 0 0 1 0
Blank-28		0 0 0 0 0 1 0 0 0 0 0 0 0 1 0 0 0 0 0 0 0 1 1 0 0 0
Blank-29		0 1 0 0 0 0 0 0 0 1 0 0 0 1 0 0 0 0 0 0 0 1 0 0 0 0
Blank-30		0 0 1 0 0 0 0 0 0 0 0 0 0 0 0 0 0 0 1 0 0 0 1 1 0 0
Blank-31		0 0 0 0 0 0 0 0 0 0 0 0 0 1 0 0 1 0 0 0 0 0 0 1 0 1
Blank-32		0 0 1 1 1 0 0 0 0 0 0 0 0 0 0 0 0 0 0 0 0 0 0 0 1 0
Blank-33		0 0 0 1 0 0 0 1 0 0 1 0 0 1 0 0 0 0 0 0 0 0 0 0 0 0
Blank-34		1 0 0 0 0 1 0 0 0 0 0 1 1 0 0 0 0 0 0 0 0 0 0 0 0 0
Blank-35		0 1 0 0 0 0 0 0 0 0 0 0 0 0 0 0 0 1 0 0 0 0 0 0 1 1
Blank-36		1 0 0 1 0 0 0 0 0 0 0 1 0 0 0 0 0 0 0 0 1 0 0 0 0 0
Blank-37		0 0 0 0 1 1 0 0 0 0 0 0 0 0 1 0 0 1 0 0 0 0 0 0 0 0
Blank-38		1 0 0 0 0 0 0 0 1 0 1 0 0 1 0 0 0 0 0 0 0 0 0 0 0 0
Blank-39		0 0 0 0 1 1 0 0 0 0 0 0 0 1 0 0 1 0 0 0 0 0 0 0 0 0
Blank-40		0 0 0 0 1 0 0 0 0 0 0 0 0 0 0 0 0 1 0 0 0 0 1 0 0 1
Blank-41		0 0 0 0 0 1 0 1 0 0 0 0 0 0 0 1 0 0 0 0 0 0 0 0 0 1
Blank-42		0 0 0 0 0 0 0 0 0 0 0 0 0 0 0 0 0 0 0 0 1 1 1 0 1 0
Blank-43		0 0 0 0 0 0 1 0 1 0 0 0 0 0 0 0 0 1 0 0 0 0 1 0 0 0
Blank-44		1 0 0 1 0 0 0 0 0 0 1 0 0 0 0 0 0 1 0 0 0 0 0 0 0 0
Blank-45		0 0 1 0 0 0 0 1 0 0 0 0 0 0 1 0 0 0 0 0 0 0 1 0 0 0
Blank-46		0 0 0 0 0 0 0 0 0 1 0 0 0 0 0 1 0 0 1 0 1 0 0 0 0 0
Blank-47		0 0 0 0 0 0 0 0 1 0 0 0 0 0 0 0 1 1 0 0 0 0 0 1 0 0
Blank-48		1 0 0 1 0 0 0 0 1 0 0 0 1 0 0 0 0 0 0 0 0 0 0 0 0 0
Blank-49		0 0 0 0 1 0 0 0 0 0 0 0 0 0 0 0 0 0 1 1 0 0 0 1 0 0
Blank-50		0 0 1 0 0 0 0 0 0 0 0 1 1 0 0 0 0 0 0 0 0 0 0 0 1 0
Blank-51		0 0 0 0 0 0 0 0 0 0 1 0 1 0 0 1 0 0 0 0 0 0 0 1 0 0
