## Supplementary Tables for "In situ profiling of plasma cell clonality with image-based single-cell transcriptomics": Table S6.xlsx

### Sheet: Public Genes
Public Gene	BCR-MERFISH Group	Putative Public Gene
IGHV1-47	IGHV1-47	-
IGHV1-12	IGHV1-12	-
IGHV6-6	IGHV6-6	-
IGHV6-3	IGHV6-3	-
IGHV11-2	IGHV11-2	-
IGHV4-1	IGHV4-1	-
IGHV1-11	IGHV1-11	-
IGHV9-4	IGHV9-4	-
IGHV2-9-1	IGHV2-9-1	-
IGHV14-3	IGHV14-A	-
IGHV1-81	IGHV1-F	-
IGHV5-6	IGHV5-B	-
IGHV8-12	IGHV8-B	-
IGKV14-111	IGKV14-111	-
IGKV1-110	IGKV1-110	-
IGKV5-43	IGKV5-43	-
IGKV6-15	IGKV6-15	-
IGKV6-15-1	IGKV6-15-1	-
-	IGKV6-32	IGKV6-32
	IGKV8-27	IGKV8-27
	IGKV5-37	IGKV5-37
