## Supplementary Tables for "In situ profiling of plasma cell clonality with image-based single-cell transcriptomics": Table S7.xlsx

### Sheet: Table S7
Clone_ID	Unique_Pair	Chi2	P-value	P-value_corrected_BH	Significant_BH	Villus Bottom	Villus Crypt	Villus Middle	Villus Tip	Submucosa	Muscle	Peyers Patch	B Cell Follicle
clone1	IGHV1-G/IGKV4-A	0.713583	0.870005	0.933958	FALSE	0.290268	0.0486577	0.411074	0.209732	0.0302013	0.00335571	0.00503356	0.00167785
clone2	IGHV1-G/IGKV14-126	10.4795	0.0149005	0.933958	FALSE	0.27907	0.0232558	0.468439	0.212625	0.00996678	0	0.00664452	0
clone4	IGHV1-G/IGKV6-B	4.52779	0.209825	0.933958	FALSE	0.250965	0.0656371	0.324324	0.274131	0.046332	0.023166	0.003861	0.011583
clone3	IGHV1-G/IGLV1	7.50084	0.0575368	0.933958	FALSE	0.241803	0.0204918	0.360656	0.340164	0.0286885	0	0.00409836	0.00409836
clone224	IGHV1-G/Blank-01	16.2241	0.00102012	0.402835	FALSE	0.428571	0.0491071	0.415179	0.0401786	0.0446429	0.0223214	0	0
clone684	IGHV1-G/IGKV1-110	6.76405	0.0798109	0.933958	FALSE	0.302885	0.0384615	0.576923	0.0673077	0.00961539	0.00480769	0	0
clone458	IGHV1-G/IGKV13-82	5.5735	0.134308	0.933958	FALSE	0.24878	0.0341463	0.565854	0.131707	0.0146341	0.00487805	0	0
clone6	IGHV1-G/IGKV5-39	8.6736	0.0339606	0.933958	FALSE	0.223958	0.0416667	0.427083	0.255208	0.0364583	0.0104167	0.00520833	0
clone5	IGHV1-G/Blank-05	1.53013	0.675335	0.933958	FALSE	0.320755	0.0628931	0.402516	0.194969	0.0125786	0	0.00628931	0
clone7	IGHV1-G/IGKV Collision43	5.90776	0.116185	0.933958	FALSE	0.299363	0.0191083	0.414013	0.248408	0.0127389	0.00636943	0	0
clone683	IGHV1-G/IGKV12-47	9.86427	0.0197558	0.933958	FALSE	0.230769	0.0128205	0.589744	0.115385	0.0448718	0.00641026	0	0
clone9	IGHV1-G/IGKV8-A	3.68594	0.297435	0.933958	FALSE	0.341935	0.0580645	0.393548	0.135484	0.0645161	0	0.00645161	0
clone8	IGHV1-G/IGKV8-27	4.62831	0.201127	0.933958	FALSE	0.177778	0.0444444	0.414815	0.288889	0.0666667	0.00740741	0	0
clone10	IGHV1-G/IGKV9-119	2.5357	0.468874	0.933958	FALSE	0.353982	0.0265487	0.40708	0.19469	0.0176991	0	0	0
clone12	IGHV1-G/Blank-18	8.28176	0.0405337	0.933958	FALSE	0.210526	0.0210526	0.547368	0.210526	0	0	0	0.0105263
clone179	IGHV1-G/IGKV Collision89	14.9144	0.00189124	0.402835	FALSE	0.180851	0.0212766	0.659574	0.138298	0	0	0	0
clone13	IGHV1-G/IGKV Collision70	1.66692	0.644313	0.933958	FALSE	0.258824	0.0470588	0.423529	0.235294	0.0235294	0	0.0117647	0
clone15	IGHV1-G/IGKV8-24	1.35844	0.715304	0.933958	FALSE	0.333333	0.0833333	0.27381	0.25	0.0357143	0.0119048	0.0119048	0
clone14	IGHV1-G/IGKV12-49	0.729523	0.866239	0.933958	FALSE	0.319444	0.111111	0.291667	0.263889	0	0.0138889	0	0
clone18	IGHV1-G/IGKV9-120	0.686421	0.876393	0.933958	FALSE	0.268657	0.0746269	0.432836	0.149254	0.0447761	0.0149254	0.0149254	0
clone17	IGHV1-G/IGKV Collision7	8.20299	0.0419976	0.933958	FALSE	0.440678	0.101695	0.20339	0.169492	0.0677966	0	0	0.0169492
clone16	IGHV1-G/IGKV12-46	0.691175	0.875278	0.933958	FALSE	0.307692	0.115385	0.288462	0.269231	0.0192308	0	0	0
clone25	IGHV1-G/IGKV Collision59	4.04407	0.256744	0.933958	FALSE	0.346939	0.0816327	0.326531	0.163265	0.0816327	0	0	0
clone30	IGHV1-G/IGKV6-15	1.77136	0.621188	0.933958	FALSE	0.217391	0.0869565	0.456522	0.130435	0.108696	0	0	0
clone65	IGHV1-G/IGKV Collision60	10.853	0.0125478	0.933958	FALSE	0.121951	0	0.585366	0.268293	0.0243902	0	0	0
clone20	IGHV1-G/Blank-10	2.25221	0.521737	0.933958	FALSE	0.225	0.05	0.35	0.25	0.125	0	0	0
clone26	IGHV1-62-2/IGKV4-A	0.794021	0.850897	0.933958	FALSE	0.315789	0.0526316	0.263158	0.236842	0.0526316	0.0526316	0.0263158	0
clone11	IGHV1-G/IGKV8-21	1.81529	0.611614	0.933958	FALSE	0.393939	0.121212	0.212121	0.212121	0.030303	0	0	0.030303
clone36	IGHV10-3/IGKV4-A	3.46382	0.325485	0.933958	FALSE	0.366667	0.133333	0.333333	0.133333	0.0333333	0	0	0
clone19	IGHV1-G/IGKV Collision72	1.17013	0.760177	0.933958	FALSE	0.206897	0.0344828	0.551724	0.206897	0	0	0	0
clone46	IGHV3-1/IGKV19-93	5.69307	0.127536	0.933958	FALSE	0.517241	0.172414	0.206897	0.0344828	0.0689655	0	0	0
clone21	IGHV1-G/IGKV Collision143	0.436198	0.932667	0.939282	FALSE	0.259259	0.0740741	0.407407	0.222222	0.037037	0	0	0
clone34	IGHV5-B/IGKV4-A	1.61898	0.655095	0.933958	FALSE	0.384615	0.0769231	0.307692	0.153846	0.0384615	0.0384615	0	0
clone29	IGHV1-G/IGKV17-121	2.28415	0.515565	0.933958	FALSE	0.346154	0.115385	0.423077	0.0769231	0	0	0	0.0384615
clone23	IGHV1-G/IGKV Collision50	2.08354	0.555249	0.933958	FALSE	0.28	0	0.28	0.36	0.08	0	0	0
clone37	IGHV1-G/IGKV2-116	7.82492	0.0497721	0.933958	FALSE	0.28	0.28	0.28	0.08	0.08	0	0	0
clone33	IGHV1-G/IGKV19-93	4.14707	0.246015	0.933958	FALSE	0.44	0.12	0.24	0.16	0.04	0	0	0
clone27	IGHV1-G/IGKV5-37	0.857567	0.835654	0.933958	FALSE	0.166667	0.0833333	0.5	0.208333	0.0416667	0	0	0
clone38	IGHV3-1/IGKV4-A	1.97902	0.576773	0.933958	FALSE	0.391304	0.0869565	0.391304	0.0869565	0.0434783	0	0	0
clone31	IGHV1-G/IGKV3-7	0.471124	0.925188	0.933958	FALSE	0.3	0	0.25	0.4	0.05	0	0	0
clone43	IGHV5-B/IGKV19-93	7.26019	0.0640512	0.933958	FALSE	0.65	0.05	0.2	0.05	0	0	0.05	0
clone32	IGHV1-G/IGKV Collision11	0.290366	0.96183	0.966367	FALSE	0.3	0.1	0.4	0.2	0	0	0	0
clone48	IGHV1-8/IGKV4-A	1.21147	0.750254	0.933958	FALSE	0.4	0.05	0.3	0.15	0.1	0	0	0
clone35	IGHV1-G/IGKV1-88	3.93625	0.26843	0.933958	FALSE	0.111111	0.166667	0.277778	0.333333	0.111111	0	0	0
clone449	IGHV1-G/IGKV Collision128	3.19905	0.361942	0.933958	FALSE	0.166667	0	0.444444	0.333333	0.0555556	0	0	0
clone22	IGHV1-G/IGKV Collision116	1.36348	0.714117	0.933958	FALSE	0.176471	0.117647	0.470588	0.117647	0.117647	0	0	0
clone24	IGHV1-G/IGKV Collision10	1.82556	0.609389	0.933958	FALSE	0.3125	0.125	0.3125	0.1875	0.0625	0	0	0
clone44	IGHV8-B/IGKV4-A	1.1865	0.756244	0.933958	FALSE	0.133333	0.0666667	0.533333	0.2	0.0666667	0	0	0
clone41	IGHV8-B/Blank-05	0.146043	0.98579	0.98579	FALSE	0.214286	0.0714286	0.142857	0.571429	0	0	0	0
clone42	IGHV14-A/IGKV6-B	0.2535	0.968523	0.970801	FALSE	0.214286	0	0.5	0.142857	0.142857	0	0	0
clone45	IGHV1-G/IGKV Collision18	1.63452	0.651588	0.933958	FALSE	0.230769	0.0769231	0.384615	0.307692	0	0	0	0
clone491	IGHV14-A/IGKV Collision89	3.07437	0.380301	0.933958	FALSE	0.25	0	0.583333	0.166667	0	0	0	0
clone70	IGHV5-B/IGKV9-119	1.19074	0.755227	0.933958	FALSE	0.416667	0	0.25	0.333333	0	0	0	0
clone62	IGHV7-4/IGKV4-A	2.94434	0.400287	0.933958	FALSE	0.0833333	0	0.333333	0.583333	0	0	0	0
clone52	IGHV1-8/IGKV8-A	2.82819	0.41888	0.933958	FALSE	0.416667	0.0833333	0.25	0.25	0	0	0	0
clone47	IGHV1-G/IGKV13-77-1	0.826653	0.843082	0.933958	FALSE	0.166667	0.0833333	0.5	0.25	0	0	0	0
clone460	IGHV2-A/IGKV1-110	2.5071	0.474009	0.933958	FALSE	0.0833333	0	0.75	0	0.166667	0	0	0
clone56	IGHV14-A/IGKV4-A	0.721078	0.868235	0.933958	FALSE	0.272727	0.0909091	0.545455	0	0	0.0909091	0	0
clone89	IGHV1-8/IGLV1	2.20563	0.530841	0.933958	FALSE	0.545455	0.181818	0.272727	0	0	0	0	0
clone40	IGHV1-G/IGKV17-127	2.65004	0.448785	0.933958	FALSE	0.1	0	0.6	0.3	0	0	0	0
clone82	IGHV5-B/IGKV1-88	0.898278	0.825843	0.933958	FALSE	0.2	0.1	0.4	0.3	0	0	0	0
clone28	IGHV1-G/IGKV13-57-2	2.53134	0.469654	0.933958	FALSE	0.444444	0	0.333333	0.222222	0	0	0	0
clone79	IGHV3-1/IGKV5-39	3.57486	0.311182	0.933958	FALSE	0.666667	0	0.222222	0.111111	0	0	0	0
clone58	IGHV14-A/IGKV Collision43	1.21311	0.749863	0.933958	FALSE	0.666667	0	0.333333	0	0	0	0	0
clone49	IGHV14-A/IGKV14-126	2.79214	0.424795	0.933958	FALSE	0.555556	0	0.222222	0	0.222222	0	0	0
clone50	IGHV1-G/IGKV Collision136	7.76841	0.0510485	0.933958	FALSE	0.625	0.375	0	0	0	0	0	0
clone51	IGHV1-G/IGKV6-A	3.79703	0.284231	0.933958	FALSE	0.5	0.125	0.125	0.25	0	0	0	0
clone105	IGHV8-B/IGKV12-49	1.0378	0.792107	0.933958	FALSE	0.375	0	0.25	0.375	0	0	0	0
clone64	IGHV9-3/IGKV4-A	2.47092	0.48057	0.933958	FALSE	0	0	0.5	0.375	0.125	0	0	0
clone87	IGHV14-A/IGKV5-39	1.00052	0.801126	0.933958	FALSE	0.571429	0.142857	0.285714	0	0	0	0	0
clone88	IGHV5-B/IGKV12-49	1.73126	0.630006	0.933958	FALSE	0.142857	0	0.857143	0	0	0	0	0
clone39	IGHV1-G/IGKV Collision35	0.923458	0.819763	0.933958	FALSE	0.142857	0	0.428571	0.285714	0.142857	0	0	0
clone128	IGHV8-B/IGKV Collision59	5.7516	0.124341	0.933958	FALSE	0.571429	0	0	0.142857	0.285714	0	0	0
clone91	IGHV14-A/IGKV Collision59	2.86892	0.412279	0.933958	FALSE	0	0.142857	0.428571	0.428571	0	0	0	0
clone104	IGHV3-6/IGKV6-B	1.71715	0.633128	0.933958	FALSE	0.166667	0	0.333333	0.333333	0.166667	0	0	0
clone60	IGHV8-B/IGKV Collision7	1.41409	0.702234	0.933958	FALSE	0.5	0	0.166667	0.333333	0	0	0	0
clone726	IGHV14-A/IGKV13-82	3.19764	0.362146	0.933958	FALSE	0	0	0.5	0.5	0	0	0	0
clone80	IGHV7-4/IGKV14-126	1.02832	0.794401	0.933958	FALSE	0.333333	0	0.5	0.166667	0	0	0	0
clone129	IGHV8-B/IGKV2-116	1.70972	0.634775	0.933958	FALSE	0.333333	0.333333	0.333333	0	0	0	0	0
clone85	IGHV1-G/Blank-16	2.39712	0.494171	0.933958	FALSE	0.4	0	0.2	0	0.4	0	0	0
clone118	IGHV9-3/IGKV5-39	0.861482	0.834712	0.933958	FALSE	0.4	0.2	0.2	0.2	0	0	0	0
clone121	IGHV1-G/IGKV Collision109	1.60147	0.659056	0.933958	FALSE	0.8	0	0.2	0	0	0	0	0
clone81	IGHV8-B/IGKV6-B	2.05796	0.560465	0.933958	FALSE	0.2	0.2	0.2	0.4	0	0	0	0
clone102	IGHV5-B/IGKV5-39	1.06472	0.785596	0.933958	FALSE	0.6	0	0.2	0.2	0	0	0	0
clone57	IGHV8-B/IGKV14-126	1.35093	0.717077	0.933958	FALSE	0.4	0	0.6	0	0	0	0	0
clone92	IGHV3-1/IGKV9-119	1.00781	0.799362	0.933958	FALSE	0.4	0	0.4	0.2	0	0	0	0
clone139	IGHV8-A/IGKV4-A	1.06472	0.785596	0.933958	FALSE	0.4	0	0	0.6	0	0	0	0
clone724	IGHV14-A/IGKV1-110	1.00781	0.799362	0.933958	FALSE	0.2	0	0.6	0.2	0	0	0	0
clone73	IGHV8-B/IGKV8-21	1.60147	0.659056	0.933958	FALSE	0.6	0	0.2	0.2	0	0	0	0
clone134	IGHV7-4/IGKV Collision143	2.2612	0.519995	0.933958	FALSE	0.2	0	0.4	0.4	0	0	0	0
clone97	IGHV5-B/Blank-18	0.718574	0.868827	0.933958	FALSE	0.2	0	0.6	0	0	0	0.2	0
clone59	IGHV8-B/IGKV Collision10	0.926641	0.818994	0.933958	FALSE	0.4	0	0.4	0.2	0	0	0	0
clone53	IGHV1-G/IGKV Collision155	4.88339	0.180538	0.933958	FALSE	0.6	0.2	0	0	0.2	0	0	0
clone69	IGHV1-G/IGKV8-16	0.926641	0.818994	0.933958	FALSE	0.4	0	0.4	0.2	0	0	0	0
clone75	IGHV1-G/IGKV12-41	2.39712	0.494171	0.933958	FALSE	0.4	0	0	0.2	0.2	0.2	0	0
clone155	IGHV6-3/IGKV6-B	1.39607	0.706456	0.933958	FALSE	0.5	0.25	0.25	0	0	0	0	0
clone101	IGHV3-1/IGKV14-126	0.94273	0.815106	0.933958	FALSE	0.5	0	0.5	0	0	0	0	0
clone86	IGHV3-1/IGKV Collision43	1.39607	0.706456	0.933958	FALSE	0.5	0	0.25	0	0.25	0	0	0
clone100	IGHV1-G/IGKV Collision123	1.39607	0.706456	0.933958	FALSE	0.5	0	0	0.25	0.25	0	0	0
clone78	IGHV1-G/IGKV Collision131	2.66886	0.445545	0.933958	FALSE	0	0	1	0	0	0	0	0
clone114	IGHV14-A/IGKV2-116	1.72852	0.630611	0.933958	FALSE	0	0	0.5	0.25	0.25	0	0	0
clone130	IGHV3-6/IGKV8-A	0.60801	0.894596	0.933958	FALSE	0.25	0	0.5	0	0.25	0	0	0
clone145	IGHV1-G/IGKV Collision158	2.08104	0.555757	0.933958	FALSE	0.5	0.25	0	0.25	0	0	0	0
clone689	IGHV1-11/IGKV12-47	0.718574	0.868827	0.933958	FALSE	0.25	0	0.5	0.25	0	0	0	0
clone123	IGHV2-A/IGKV14-126	3.82915	0.280514	0.933958	FALSE	0	0.25	0.5	0	0.25	0	0	0
clone83	IGHV1-G/IGKV Collision57	2.08104	0.555757	0.933958	FALSE	1	0	0	0	0	0	0	0
clone95	IGHV1-8/IGKV12-49	0.790563	0.851723	0.933958	FALSE	0.25	0	0.5	0.25	0	0	0	0
clone63	IGHV1-G/IGKV6-32	0.718574	0.868827	0.933958	FALSE	0.25	0	0.75	0	0	0	0	0
clone61	IGHV8-B/IGKV Collision43	1.72852	0.630611	0.933958	FALSE	0.25	0	0.25	0.5	0	0	0	0
clone72	IGHV8-B/IGKV5-39	0.94273	0.815106	0.933958	FALSE	0.25	0.25	0.5	0	0	0	0	0
clone141	IGHV14-A/IGKV17-127	2.50605	0.474199	0.933958	FALSE	0	0.5	0.25	0.25	0	0	0	0
clone143	IGHV8-B/IGLV1	0.790563	0.851723	0.933958	FALSE	0.25	0	0.5	0.25	0	0	0	0
clone729	IGHV14-A/IGKV3-25-1	2.13509	0.544846	0.933958	FALSE	0	0	1	0	0	0	0	0
clone67	IGHV10-3/IGKV Collision7	1.02832	0.794401	0.933958	FALSE	0.5	0	0.25	0.25	0	0	0	0
clone733	IGHV3-1/IGKV1-110	0.94273	0.815106	0.933958	FALSE	0.5	0.25	0.25	0	0	0	0	0
clone132	IGHV5-16/IGKV2-116	1.2439	0.742495	0.933958	FALSE	0.25	0.25	0.25	0.25	0	0	0	0
clone746	IGHV2-A/Blank-01	1.94944	0.582967	0.933958	FALSE	0.25	0	0.25	0	0.5	0	0	0
clone120	IGHV5-B/IGKV Collision7	3.49243	0.321745	0.933958	FALSE	0.75	0	0	0	0	0.25	0	0
clone723	IGHV14-A/IGKV12-47	2.66886	0.445545	0.933958	FALSE	0	0	0.75	0.25	0	0	0	0
clone156	IGHV8-B/IGKV12-46	1.19162	0.755015	0.933958	FALSE	0.333333	0	0.666667	0	0	0	0	0
clone168	IGHV8-B/IGKV12-41	3.29467	0.348385	0.933958	FALSE	0.333333	0.666667	0	0	0	0	0	0
clone119	IGHV2-A/IGKV9-119	3.04583	0.384613	0.933958	FALSE	0.666667	0	0	0.333333	0	0	0	0
clone122	IGHV5-B/IGKV Collision72	1.60132	0.659091	0.933958	FALSE	0	0	1	0	0	0	0	0
clone686	Blank-07/IGKV13-82	2.891	0.408738	0.933958	FALSE	0.666667	0.333333	0	0	0	0	0	0
clone117	IGHV14-A/Blank-18	1.60132	0.659091	0.933958	FALSE	0	0	1	0	0	0	0	0
clone112	IGHV14-A/Blank-10	2.891	0.408738	0.933958	FALSE	0.666667	0.333333	0	0	0	0	0	0
clone728	IGHV14-A/Blank-01	0.514158	0.91577	0.933958	FALSE	0.333333	0	0.666667	0	0	0	0	0
clone697	IGHV2-B/IGKV1-110	1.60132	0.659091	0.933958	FALSE	0	0	1	0	0	0	0	0
clone137	IGHV3-6/IGKV4-A	2.13381	0.545103	0.933958	FALSE	0.333333	0	0	0.333333	0	0	0.333333	0
clone183	IGHV7-4/IGKV Collision7	1.19162	0.755015	0.933958	FALSE	0.666667	0	0.333333	0	0	0	0	0
clone94	IGHV3-1/IGKV6-B	0.94273	0.815106	0.933958	FALSE	0.666667	0	0	0.333333	0	0	0	0
clone77	IGHV10-3/IGKV12-46	1.19162	0.755015	0.933958	FALSE	0.666667	0	0	0.333333	0	0	0	0
clone142	IGHV3-1/IGKV Collision70	1.60132	0.659091	0.933958	FALSE	0	0	1	0	0	0	0	0
clone829	IGHV3-1/IGKV13-82	1.19162	0.755015	0.933958	FALSE	0.666667	0	0.333333	0	0	0	0	0
clone55	IGHV14-A/IGKV8-21	0.471365	0.925136	0.933958	FALSE	0.333333	0	0.333333	0	0	0	0	0.333333
clone147	IGHV14-A/Blank-05	1.19162	0.755015	0.933958	FALSE	0.666667	0	0.333333	0	0	0	0	0
clone98	IGHV8-B/IGKV Collision143	2.52512	0.470768	0.933958	FALSE	0	0	0.333333	0	0.333333	0.333333	0	0
clone74	IGHV1-G/IGKV3-4	3.49243	0.321745	0.933958	FALSE	1	0	0	0	0	0	0	0
clone108	IGHV14-A/IGKV Collision70	1.60132	0.659091	0.933958	FALSE	0	0	0.666667	0.333333	0	0	0	0
clone116	IGHV8-B/IGKV9-120	2.891	0.408738	0.933958	FALSE	0.666667	0.333333	0	0	0	0	0	0
clone54	IGHV1-G/Blank-13	0.85486	0.836305	0.933958	FALSE	0.333333	0.333333	0.333333	0	0	0	0	0
clone131	IGHV5-B/IGKV2-116	1.59882	0.659658	0.933958	FALSE	0	0	0.666667	0.333333	0	0	0	0
clone113	Blank-03/IGKV9-120	1.16414	0.761616	0.933958	FALSE	0.333333	0	0	0	0	0	0.666667	0
clone213	IGHV7-4/IGKV5-39	0.514158	0.91577	0.933958	FALSE	0.333333	0	0.666667	0	0	0	0	0
clone140	IGHV5-17/IGKV Collision59	2.52512	0.470768	0.933958	FALSE	0	0.666667	0.333333	0	0	0	0	0
clone161	IGHV14-A/IGLV1	3.29467	0.348385	0.933958	FALSE	0.333333	0	0	0	0.666667	0	0	0
clone106	IGHV1-9/IGKV4-A	0.514158	0.91577	0.933958	FALSE	0.333333	0	0.333333	0.333333	0	0	0	0
clone810	IGHV3-8/IGKV13-82	0.514158	0.91577	0.933958	FALSE	0.333333	0	0.666667	0	0	0	0	0
clone173	IGHV8-B/IGKV8-24	1.44399	0.695257	0.933958	FALSE	0	0	0.333333	0.333333	0	0.333333	0	0
clone127	IGHV14-A/IGKV9-119	0.471365	0.925136	0.933958	FALSE	0.333333	0	0	0.333333	0	0	0	0.333333
clone187	IGHV3-6/IGKV Collision143	1.00969	0.798907	0.933958	FALSE	0.333333	0	0	0.666667	0	0	0	0
clone163	IGHV8-B/IGKV5-37	1.60132	0.659091	0.933958	FALSE	0	0	0.666667	0.333333	0	0	0	0
clone90	IGHV5-B/Blank-05	0.471365	0.925136	0.933958	FALSE	0.666667	0	0	0	0	0	0	0.333333
clone332	IGHV3-1/IGKV Collision72	1.25302	0.740317	0.933958	FALSE	0	0.5	0.5	0	0	0	0	0
clone110	IGHV8-B/IGKV Collision70	1.25302	0.740317	0.933958	FALSE	0	0	0.5	0	0.5	0	0	0
clone706	IGHV5-B/Blank-01	1.06755	0.784914	0.933958	FALSE	0	0	1	0	0	0	0	0
clone812	IGHV3-1/IGKV Collision60	1.06755	0.784914	0.933958	FALSE	0	0	1	0	0	0	0	0
clone203	IGHV5-16/IGKV12-41	2.32829	0.507123	0.933958	FALSE	0.5	0	0.5	0	0	0	0	0
clone700	IGHV3-1/IGKV Collision89	1.37071	0.712416	0.933958	FALSE	0	0	0.5	0.5	0	0	0	0
clone761	IGHV5-17/IGKV12-47	0.533773	0.911411	0.933958	FALSE	0	0	0.5	0	0	0.5	0	0
clone126	IGHV5-B/IGKV8-21	1.25302	0.740317	0.933958	FALSE	0	0.5	0.5	0	0	0	0	0
clone212	IGHV5-16/Blank-18	1.37071	0.712416	0.933958	FALSE	0	0	0.5	0.5	0	0	0	0
clone278	IGHV7-4/IGKV Collision41	1.37071	0.712416	0.933958	FALSE	0.5	0	0	0.5	0	0	0	0
clone719	IGHV3-6/Blank-01	2.32829	0.507123	0.933958	FALSE	1	0	0	0	0	0	0	0
clone713	IGHV3-6/IGKV1-110	1.06755	0.784914	0.933958	FALSE	0	0	0.5	0.5	0	0	0	0
clone190	IGHV8-B/IGKV Collision11	2.32829	0.507123	0.933958	FALSE	1	0	0	0	0	0	0	0
clone192	IGHV4-1/IGLV1	0.471365	0.925136	0.933958	FALSE	0.5	0	0.5	0	0	0	0	0
clone219	Blank-03/IGKV14-126	2.91547	0.404842	0.933958	FALSE	0	0.5	0	0.5	0	0	0	0
clone237	IGHV9-3/IGKV9-119	0.533773	0.911411	0.933958	FALSE	0	0	0	0.5	0	0	0	0.5
clone350	IGHV3-6/IGLV1	1.25302	0.740317	0.933958	FALSE	0	0	0.5	0	0.5	0	0	0
clone195	IGHV3-6/IGKV Collision43	0.471365	0.925136	0.933958	FALSE	0.5	0	0.5	0	0	0	0	0
clone256	IGHV5-B/IGKV6-B	1.16414	0.761616	0.933958	FALSE	0.5	0	0	0	0	0	0.5	0
clone167	IGHV3-6/IGKV14-126	1.06755	0.784914	0.933958	FALSE	0	0	1	0	0	0	0	0
clone306	IGHV3-8/IGKV1-88	1.25302	0.740317	0.933958	FALSE	0	0.5	0.5	0	0	0	0	0
clone159	IGHV14-A/IGKV19-93	2.32829	0.507123	0.933958	FALSE	1	0	0	0	0	0	0	0
clone440	IGHV Collision218/IGKV14-126	1.37071	0.712416	0.933958	FALSE	0	0	0.5	0.5	0	0	0	0
clone109	IGHV8-B/IGKV9-119	1.06755	0.784914	0.933958	FALSE	0	0	1	0	0	0	0	0
clone205	IGHV8-B/IGKV1-88	0.471365	0.925136	0.933958	FALSE	0.5	0	0	0.5	0	0	0	0
clone328	IGHV1-8/IGKV Collision35	1.25302	0.740317	0.933958	FALSE	0	0.5	0.5	0	0	0	0	0
clone138	IGHV1-8/IGKV Collision59	2.01613	0.569065	0.933958	FALSE	0.5	0.5	0	0	0	0	0	0
clone218	IGHV Collision150/IGKV4-A	0.471365	0.925136	0.933958	FALSE	0.5	0	0	0.5	0	0	0	0
clone730	IGHV1-11/Blank-01	2.32829	0.507123	0.933958	FALSE	1	0	0	0	0	0	0	0
clone735	IGHV1-11/IGKV1-110	0.471365	0.925136	0.933958	FALSE	0.5	0	0	0.5	0	0	0	0
clone115	IGHV1-G/IGKV Collision64	2.32829	0.507123	0.933958	FALSE	1	0	0	0	0	0	0	0
clone76	IGHV1-G/IGKV Collision61	1.06755	0.784914	0.933958	FALSE	0	0	0.5	0.5	0	0	0	0
clone734	IGHV1-11/IGKV13-82	2.32829	0.507123	0.933958	FALSE	1	0	0	0	0	0	0	0
clone99	IGHV1-G/IGKV Collision41	1.37071	0.712416	0.933958	FALSE	0	0	0	1	0	0	0	0
clone736	IGHV1-11/IGKV Collision89	2.32829	0.507123	0.933958	FALSE	1	0	0	0	0	0	0	0
clone144	IGHV1-G/IGKV Collision32	0.471365	0.925136	0.933958	FALSE	0.5	0	0	0.5	0	0	0	0
clone870	IGHV1-47/IGKV13-82	0.471365	0.925136	0.933958	FALSE	1	0	0	0	0	0	0	0
clone694	IGHV1-D/IGKV1-110	3.35006	0.340736	0.933958	FALSE	0	0	0	0	1	0	0	0
clone234	IGHV1-G/IGKV14-130	1.25302	0.740317	0.933958	FALSE	0	0	0.5	0	0.5	0	0	0
clone294	IGHV14-A/IGKV Collision50	1.06755	0.784914	0.933958	FALSE	0	0	0	1	0	0	0	0
clone687	IGHV1-G/IGKV4-56	0.471365	0.925136	0.933958	FALSE	0.5	0	0.5	0	0	0	0	0
clone93	IGHV1-G/IGKV12-89	1.44399	0.695257	0.933958	FALSE	0	0	0.5	0	0	0.5	0	0
clone111	IGHV1-G/IGKV12-38	2.32829	0.507123	0.933958	FALSE	1	0	0	0	0	0	0	0
clone68	IGHV8-B/IGKV8-A	1.59882	0.659658	0.933958	FALSE	0	0	0.5	0.5	0	0	0	0
clone231	IGHV14-A/IGKV12-46	3.35006	0.340736	0.933958	FALSE	0	1	0	0	0	0	0	0
clone171	IGHV2-A/Blank-18	1.06755	0.784914	0.933958	FALSE	0	0	1	0	0	0	0	0
clone276	IGHV2-A/IGKV Collision50	0.471365	0.925136	0.933958	FALSE	0.5	0	0	0.5	0	0	0	0
clone248	IGHV5-B/IGKV13-77-1	2.32829	0.507123	0.933958	FALSE	1	0	0	0	0	0	0	0
clone198	IGHV10-3/IGKV13-77-1	1.06755	0.784914	0.933958	FALSE	0	0	0.5	0.5	0	0	0	0
clone371	IGHV10-3/IGKV Collision70	1.25302	0.740317	0.933958	FALSE	0.5	0.5	0	0	0	0	0	0
clone184	IGHV5-B/IGKV Collision43	2.13381	0.545103	0.933958	FALSE	0.5	0	0	0.5	0	0	0	0
clone701	IGHV8-B/IGKV12-47	1.06755	0.784914	0.933958	FALSE	0	0	0.5	0.5	0	0	0	0
clone176	IGHV2-B/IGKV9-120	1.06755	0.784914	0.933958	FALSE	0	0	0.5	0.5	0	0	0	0
clone803	IGHV13-2/Blank-01	1.06755	0.784914	0.933958	FALSE	0	0	1	0	0	0	0	0
clone181	IGHV7-4/IGKV8-A	2.13381	0.545103	0.933958	FALSE	0.5	0	0	0.5	0	0	0	0
clone344	IGHV5-B/IGKV Collision70	0.471365	0.925136	0.933958	FALSE	1	0	0	0	0	0	0	0
clone814	IGHV5-17/IGKV Collision18	1.06755	0.784914	0.933958	FALSE	0	0	1	0	0	0	0	0
clone149	IGHV5-B/IGLV1	1.37071	0.712416	0.933958	FALSE	0	0	0.5	0.5	0	0	0	0
clone170	IGHV7-4/IGKV9-119	2.13381	0.545103	0.933958	FALSE	0.5	0	0	0.5	0	0	0	0
clone153	IGHV2-A/IGKV6-B	1.25302	0.740317	0.933958	FALSE	0	0.5	0.5	0	0	0	0	0
clone216	IGHV2-A/IGKV4-A	1.06755	0.784914	0.933958	FALSE	0	0	1	0	0	0	0	0
clone157	IGHV8-B/Blank-18	0.533773	0.911411	0.933958	FALSE	1	0	0	0	0	0	0	0
clone721	IGHV8-2/IGKV Collision89	0.533773	0.911411	0.933958	FALSE	0	0	1	0	0	0	0	0
clone197	IGHV8-B/IGKV20-101-2	1.16414	0.761616	0.933958	FALSE	0	0	1	0	0	0	0	0
clone359	IGHV8-B/IGKV4-56	1.67503	0.642499	0.933958	FALSE	0	0	0	0	1	0	0	0
clone685	IGHV8-B/IGKV13-82	1.16414	0.761616	0.933958	FALSE	1	0	0	0	0	0	0	0
clone253	IGHV8-B/IGKV13-57-2	0.533773	0.911411	0.933958	FALSE	0	0	0	1	0	0	0	0
clone633	IGHV8-A/Blank-05	0.533773	0.911411	0.933958	FALSE	0	0	0	1	0	0	0	0
clone191	IGHV8-B/Blank-10	0.533773	0.911411	0.933958	FALSE	0	0	1	0	0	0	0	0
clone338	IGHV8-B/IGKV Collision2	1.16414	0.761616	0.933958	FALSE	1	0	0	0	0	0	0	0
clone339	IGHV8-A/IGKV14-126	1.16414	0.761616	0.933958	FALSE	1	0	0	0	0	0	0	0
clone693	IGHV8-B/IGKV1-110	1.67503	0.642499	0.933958	FALSE	0	0	0	0	1	0	0	0
clone841	Blank-02/IGKV12-47	0.533773	0.911411	0.933958	FALSE	0	0	1	0	0	0	0	0
clone182	IGHV8-B/IGKV Collision50	0.533773	0.911411	0.933958	FALSE	0	0	1	0	0	0	0	0
clone379	IGHV14-A/IGKV8-24	1.16414	0.761616	0.933958	FALSE	1	0	0	0	0	0	0	0
clone425	IGHV14-A/IGKV8-A	1.16414	0.761616	0.933958	FALSE	1	0	0	0	0	0	0	0
clone285	IGHV14-A/IGKV9-120	0.533773	0.911411	0.933958	FALSE	0	0	1	0	0	0	0	0
clone166	IGHV14-A/IGKV12-49	0.533773	0.911411	0.933958	FALSE	0	0	1	0	0	0	0	0
clone416	IGHV14-A/IGKV13-85	1.16414	0.761616	0.933958	FALSE	1	0	0	0	0	0	0	0
clone387	IGHV14-A/IGKV17-121	1.16414	0.761616	0.933958	FALSE	1	0	0	0	0	0	0	0
clone175	IGHV14-A/IGKV Collision7	1.16414	0.761616	0.933958	FALSE	1	0	0	0	0	0	0	0
clone589	IGHV14-A/IGKV Collision35	0.533773	0.911411	0.933958	FALSE	0	0	1	0	0	0	0	0
clone199	IGHV14-A/IGKV Collision155	1.67503	0.642499	0.933958	FALSE	0	1	0	0	0	0	0	0
clone383	IGHV14-A/IGKV Collision158	1.67503	0.642499	0.933958	FALSE	0	1	0	0	0	0	0	0
clone334	IGHV16-1/IGKV Collision10	1.16414	0.761616	0.933958	FALSE	0	1	0	0	0	0	0	0
clone582	IGHV Collision58/IGKV14-126	0.533773	0.911411	0.933958	FALSE	0	0	1	0	0	0	0	0
clone889	IGHV Collision58/IGKV Collision60	0.533773	0.911411	0.933958	FALSE	0	0	1	0	0	0	0	0
clone575	IGHV Collision67/IGKV14-126	0.533773	0.911411	0.933958	FALSE	0	0	0	1	0	0	0	0
clone282	IGHV Collision150/IGKV9-120	0.533773	0.911411	0.933958	FALSE	0	0	1	0	0	0	0	0
clone605	IGHV Collision150/IGKV12-49	0.533773	0.911411	0.933958	FALSE	0	0	1	0	0	0	0	0
clone905	IGHV Collision176/IGKV Collision72	0.533773	0.911411	0.933958	FALSE	0	0	1	0	0	0	0	0
clone900	IGHV Collision176/IGKV Collision89	0.533773	0.911411	0.933958	FALSE	0	0	1	0	0	0	0	0
clone901	IGHV Collision185/IGKV Collision70	0.533773	0.911411	0.933958	FALSE	0	0	0	1	0	0	0	0
clone902	IGHV Collision186/IGKV12-38	0.533773	0.911411	0.933958	FALSE	1	0	0	0	0	0	0	0
clone615	IGHV Collision187/IGKV4-A	0.533773	0.911411	0.933958	FALSE	0	0	0	1	0	0	0	0
clone898	IGHV Collision187/IGKV Collision89	0.533773	0.911411	0.933958	FALSE	0	0	1	0	0	0	0	0
clone152	IGHV Collision218/IGKV Collision10	1.16414	0.761616	0.933958	FALSE	1	0	0	0	0	0	0	0
clone210	IGHV Collision270/IGKV4-A	0.533773	0.911411	0.933958	FALSE	0	0	1	0	0	0	0	0
clone612	IGHV Collision270/IGKV9-119	1.16414	0.761616	0.933958	FALSE	1	0	0	0	0	0	0	0
clone916	IGHV Collision327/IGKV Collision18	0.533773	0.911411	0.933958	FALSE	0	0	0	1	0	0	0	0
clone439	IGHV Collision371/Blank-18	0.533773	0.911411	0.933958	FALSE	0	0	1	0	0	0	0	0
clone313	IGHV Collision371/IGKV8-21	0.533773	0.911411	0.933958	FALSE	0	0	0	1	0	0	0	0
clone320	IGHV14-A/IGKV8-27	1.74274	0.627473	0.933958	FALSE	0	0	0	1	0	0	0	0
clone262	IGHV14-A/IGKV6-A	1.16414	0.761616	0.933958	FALSE	1	0	0	0	0	0	0	0
clone303	IGHV8-B/IGKV Collision64	1.16414	0.761616	0.933958	FALSE	1	0	0	0	0	0	0	0
clone404	IGHV14-A/IGKV6-15	1.67503	0.642499	0.933958	FALSE	0	1	0	0	0	0	0	0
clone150	IGHV8-B/IGKV Collision72	1.16414	0.761616	0.933958	FALSE	1	0	0	0	0	0	0	0
clone310	IGHV8-B/IGKV Collision116	1.16414	0.761616	0.933958	FALSE	1	0	0	0	0	0	0	0
clone468	IGHV8-B/IGLV	1.16414	0.761616	0.933958	FALSE	1	0	0	0	0	0	0	0
clone291	IGHV9-1/IGKV Collision64	1.67503	0.642499	0.933958	FALSE	0	0	0	0	1	0	0	0
clone204	IGHV9-2/IGKV4-A	1.67503	0.642499	0.933958	FALSE	0	1	0	0	0	0	0	0
clone766	IGHV9-3/Blank-01	0.533773	0.911411	0.933958	FALSE	0	0	1	0	0	0	0	0
clone365	IGHV9-3/IGKV8-21	0.533773	0.911411	0.933958	FALSE	0	0	1	0	0	0	0	0
clone366	IGHV9-3/IGKV8-27	1.16414	0.761616	0.933958	FALSE	1	0	0	0	0	0	0	0
clone269	IGHV9-3/IGKV12-46	0.533773	0.911411	0.933958	FALSE	0	0	1	0	0	0	0	0
clone498	IGHV9-3/IGKV Collision7	0.533773	0.911411	0.933958	FALSE	0	0	1	0	0	0	0	0
clone545	IGHV9-3/IGKV Collision43	1.67503	0.642499	0.933958	FALSE	0	1	0	0	0	0	0	0
clone345	IGHV9-3/IGKV Collision116	0.533773	0.911411	0.933958	FALSE	0	0	1	0	0	0	0	0
clone777	IGHV9-4/Blank-01	1.16414	0.761616	0.933958	FALSE	1	0	0	0	0	0	0	0
clone781	IGHV9-4/IGKV12-47	0.533773	0.911411	0.933958	FALSE	0	0	1	0	0	0	0	0
clone635	IGHV9-4/IGKV12-49	1.16414	0.761616	0.933958	FALSE	1	0	0	0	0	0	0	0
clone794	IGHV9-4/IGKV13-82	1.67503	0.642499	0.933958	FALSE	0	0	0	0	1	0	0	0
clone645	IGHV10-1/IGKV Collision70	0.533773	0.911411	0.933958	FALSE	0	0	0	1	0	0	0	0
clone554	IGHV10-1/IGKV Collision89	1.67503	0.642499	0.933958	FALSE	0	0	0	0	0	1	0	0
clone711	IGHV10-3/IGKV1-110	1.16414	0.761616	0.933958	FALSE	1	0	0	0	0	0	0	0
clone614	IGHV10-3/IGKV9-120	0.533773	0.911411	0.933958	FALSE	0	0	1	0	0	0	0	0
clone462	IGHV10-3/IGKV12-41	1.67503	0.642499	0.933958	FALSE	0	1	0	0	0	0	0	0
#N/A	IGHV11-2/IGKV Collision123	#N/A	#N/A	#N/A	#N/A	0	0	0	0	0	1	0	0
clone274	IGHV11-2/IGKV Collision143	0.533773	0.911411	0.933958	FALSE	0	0	1	0	0	0	0	0
clone526	IGHV12-3/IGKV3-7	0.533773	0.911411	0.933958	FALSE	0	0	1	0	0	0	0	0
clone259	IGHV13-2/IGKV9-120	1.16414	0.761616	0.933958	FALSE	1	0	0	0	0	0	0	0
clone856	IGHV14-A/IGKV4-56	0.533773	0.911411	0.933958	FALSE	0	0	0	1	0	0	0	0
clone824	IGHV8-2/IGKV12-47	0.533773	0.911411	0.933958	FALSE	0	0	1	0	0	0	0	0
clone831	IGHV8-2/IGKV13-82	1.74274	0.627473	0.933958	FALSE	0	0	0	1	0	0	0	0
clone846	IGHV5-15/Blank-01	1.67503	0.642499	0.933958	FALSE	0	1	0	0	0	0	0	0
clone663	IGHV8-2/IGKV8-A	0.533773	0.911411	0.933958	FALSE	0	0	1	0	0	0	0	0
clone136	IGHV2-A/IGKV17-121	0.533773	0.911411	0.933958	FALSE	1	0	0	0	0	0	0	0
clone211	IGHV1-G/IGKV Collision81	1.16414	0.761616	0.933958	FALSE	1	0	0	0	0	0	0	0
clone436	IGHV1-G/IGKV Collision97	0.533773	0.911411	0.933958	FALSE	0	0	0	1	0	0	0	0
clone360	IGHV1-G/IGKV Collision162	1.16414	0.761616	0.933958	FALSE	1	0	0	0	0	0	0	0
clone160	IGHV1-G/IGLV	1.74274	0.627473	0.933958	FALSE	0	0	0	1	0	0	0	0
clone230	IGHV1-G/IGLV2	1.67503	0.642499	0.933958	FALSE	0	1	0	0	0	0	0	0
clone752	IGHV2-3/IGKV1-110	0.533773	0.911411	0.933958	FALSE	0	0	1	0	0	0	0	0
clone351	IGHV2-3/IGKV4-A	1.16414	0.761616	0.933958	FALSE	1	0	0	0	0	0	0	0
clone598	IGHV2-3/IGKV8-A	0.533773	0.911411	0.933958	FALSE	0	0	1	0	0	0	0	0
clone496	IGHV2-A/IGKV5-37	0.533773	0.911411	0.933958	FALSE	0	0	1	0	0	0	0	0
clone151	IGHV2-A/IGKV8-24	1.16414	0.761616	0.933958	FALSE	1	0	0	0	0	0	0	0
clone215	IGHV2-A/IGKV8-A	0.533773	0.911411	0.933958	FALSE	0	0	1	0	0	0	0	0
clone188	IGHV2-A/IGKV12-46	1.16414	0.761616	0.933958	FALSE	1	0	0	0	0	0	0	0
clone495	IGHV2-A/IGKV13-77-1	0.533773	0.911411	0.933958	FALSE	0	0	1	0	0	0	0	0
clone776	IGHV2-A/IGKV13-82	1.67503	0.642499	0.933958	FALSE	0	0	0	0	1	0	0	0
clone341	IGHV2-A/IGKV19-93	1.16414	0.761616	0.933958	FALSE	1	0	0	0	0	0	0	0
clone217	IGHV1-G/IGKV20-101-2	1.16414	0.761616	0.933958	FALSE	1	0	0	0	0	0	0	0
clone250	IGHV2-A/IGKV Collision7	1.16414	0.761616	0.933958	FALSE	1	0	0	0	0	0	0	0
clone247	IGHV2-A/IGKV Collision43	0.533773	0.911411	0.933958	FALSE	0	0	1	0	0	0	0	0
clone265	IGHV2-A/IGKV Collision59	1.16414	0.761616	0.933958	FALSE	1	0	0	0	0	0	0	0
clone424	IGHV2-A/IGKV Collision116	1.67503	0.642499	0.933958	FALSE	0	1	0	0	0	0	0	0
clone221	IGHV2-A/IGKV Collision143	0.533773	0.911411	0.933958	FALSE	0	0	1	0	0	0	0	0
clone194	IGHV2-A/IGKV Collision155	0.533773	0.911411	0.933958	FALSE	0	0	1	0	0	0	0	0
clone307	IGHV2-A/IGLV1	0.533773	0.911411	0.933958	FALSE	0	0	1	0	0	0	0	0
clone808	IGHV2-B/Blank-01	1.16414	0.761616	0.933958	FALSE	1	0	0	0	0	0	0	0
clone290	IGHV2-B/Blank-16	1.74274	0.627473	0.933958	FALSE	0	0	0	1	0	0	0	0
clone154	IGHV2-B/IGKV4-A	0.533773	0.911411	0.933958	FALSE	0	0	1	0	0	0	0	0
clone541	IGHV2-B/IGKV20-101-2	1.16414	0.761616	0.933958	FALSE	1	0	0	0	0	0	0	0
clone732	IGHV3-1/Blank-01	1.16414	0.761616	0.933958	FALSE	1	0	0	0	0	0	0	0
clone235	IGHV3-1/Blank-05	0.533773	0.911411	0.933958	FALSE	0	0	1	0	0	0	0	0
clone162	IGHV3-1/Blank-18	0.471365	0.925136	0.933958	FALSE	1	0	0	0	0	0	0	0
clone543	IGHV1-G/IGKV Collision23	0.533773	0.911411	0.933958	FALSE	0	0	0	1	0	0	0	0
clone229	IGHV1-G/IGKV13-85	1.67503	0.642499	0.933958	FALSE	0	0	0	0	1	0	0	0
clone786	IGHV8-2/IGKV1-110	0.533773	0.911411	0.933958	FALSE	0	0	1	0	0	0	0	0
clone566	IGHV1-8/IGKV Collision18	0.533773	0.911411	0.933958	FALSE	0	0	1	0	0	0	0	0
clone658	Blank-03/IGKV5-39	1.74274	0.627473	0.933958	FALSE	0	0	0	1	0	0	0	0
clone660	Blank-03/IGKV8-21	1.67503	0.642499	0.933958	FALSE	0	1	0	0	0	0	0	0
clone476	Blank-03/IGLV1	1.16414	0.761616	0.933958	FALSE	1	0	0	0	0	0	0	0
clone688	Blank-07/IGKV1-110	0.533773	0.911411	0.933958	FALSE	0	0	0	1	0	0	0	0
clone252	IGHV1-5/IGKV4-A	0.533773	0.911411	0.933958	FALSE	0	0	1	0	0	0	0	0
clone364	IGHV1-5/IGKV17-127	1.16414	0.761616	0.933958	FALSE	1	0	0	0	0	0	0	0
clone302	IGHV1-5/IGKV Collision43	1.16414	0.761616	0.933958	FALSE	1	0	0	0	0	0	0	0
clone363	IGHV1-5/IGKV Collision142	1.67503	0.642499	0.933958	FALSE	0	1	0	0	0	0	0	0
clone228	IGHV1-8/IGKV8-21	0.533773	0.911411	0.933958	FALSE	0	0	1	0	0	0	0	0
clone268	IGHV1-8/IGKV9-120	0.533773	0.911411	0.933958	FALSE	0	0	1	0	0	0	0	0
clone864	IGHV1-8/IGKV13-82	1.16414	0.761616	0.933958	FALSE	1	0	0	0	0	0	0	0
clone125	IGHV1-8/IGKV17-121	0.533773	0.911411	0.933958	FALSE	0	0	1	0	0	0	0	0
clone652	IGHV1-8/IGKV Collision6	1.74274	0.627473	0.933958	FALSE	0	0	0	1	0	0	0	0
clone669	IGHV1-8/IGKV Collision11	0.533773	0.911411	0.933958	FALSE	0	0	1	0	0	0	0	0
clone243	IGHV1-9/IGKV9-119	1.16414	0.761616	0.933958	FALSE	1	0	0	0	0	0	0	0
clone135	IGHV1-G/IGKV12-40	1.16414	0.761616	0.933958	FALSE	1	0	0	0	0	0	0	0
clone270	IGHV1-9/IGKV9-120	1.67503	0.642499	0.933958	FALSE	0	0	0	0	1	0	0	0
clone281	IGHV1-9/IGKV Collision43	0.533773	0.911411	0.933958	FALSE	0	0	1	0	0	0	0	0
clone813	IGHV1-11/IGKV Collision18	0.533773	0.911411	0.933958	FALSE	0	0	1	0	0	0	0	0
clone651	IGHV1-11/IGKV Collision43	1.67503	0.642499	0.933958	FALSE	0	1	0	0	0	0	0	0
clone823	IGHV1-11/IGKV Collision128	1.16414	0.761616	0.933958	FALSE	1	0	0	0	0	0	0	0
clone672	IGHV1-32/IGKV Collision64	0.533773	0.911411	0.933958	FALSE	0	0	0	1	0	0	0	0
clone71	IGHV1-49/IGKV Collision10	1.16414	0.761616	0.933958	FALSE	1	0	0	0	0	0	0	0
clone690	IGHV1-62-2/IGKV12-47	0.533773	0.911411	0.933958	FALSE	0	0	1	0	0	0	0	0
clone708	IGHV1-62-2/IGKV13-82	0.533773	0.911411	0.933958	FALSE	0	0	1	0	0	0	0	0
clone671	IGHV1-G/Blank-17	1.67503	0.642499	0.933958	FALSE	0	1	0	0	0	0	0	0
clone692	IGHV1-G/IGKV3-25-1	0.533773	0.911411	0.933958	FALSE	0	0	1	0	0	0	0	0
clone480	IGHV1-G/IGKV4-83	1.67503	0.642499	0.933958	FALSE	0	0	0	0	1	0	0	0
clone165	IGHV1-G/IGKV4-91	1.16414	0.761616	0.933958	FALSE	1	0	0	0	0	0	0	0
clone489	IGHV1-G/IGKV6-14	1.16414	0.761616	0.933958	FALSE	1	0	0	0	0	0	0	0
clone880	IGHV3-1/IGKV3-25-1	1.16414	0.761616	0.933958	FALSE	1	0	0	0	0	0	0	0
clone659	IGHV3-1/IGKV8-27	1.74274	0.627473	0.933958	FALSE	0	0	0	1	0	0	0	0
clone209	IGHV3-1/IGKV9-120	1.16414	0.761616	0.933958	FALSE	1	0	0	0	0	0	0	0
clone755	IGHV7-1/IGKV1-110	1.67503	0.642499	0.933958	FALSE	0	1	0	0	0	0	0	0
clone367	IGHV5-B/IGKV3-9	1.16414	0.761616	0.933958	FALSE	1	0	0	0	0	0	0	0
clone500	IGHV5-B/IGKV6-15	1.16414	0.761616	0.933958	FALSE	1	0	0	0	0	0	0	0
clone609	IGHV5-B/IGKV8-24	0.533773	0.911411	0.933958	FALSE	0	0	1	0	0	0	0	0
clone107	IGHV5-B/IGKV8-A	1.16414	0.761616	0.933958	FALSE	1	0	0	0	0	0	0	0
clone164	IGHV5-B/IGKV9-120	1.16414	0.761616	0.933958	FALSE	0	0	1	0	0	0	0	0
clone555	IGHV5-B/IGKV12-41	1.67503	0.642499	0.933958	FALSE	0	1	0	0	0	0	0	0
clone322	IGHV5-B/IGKV12-46	1.16414	0.761616	0.933958	FALSE	1	0	0	0	0	0	0	0
clone709	IGHV5-B/IGKV Collision47	1.16414	0.761616	0.933958	FALSE	1	0	0	0	0	0	0	0
clone361	IGHV6-3/IGKV3-4	1.67503	0.642499	0.933958	FALSE	0	0	0	0	1	0	0	0
clone358	IGHV6-3/IGKV6-15	1.67503	0.642499	0.933958	FALSE	0	0	0	0	1	0	0	0
clone337	IGHV6-3/IGKV8-21	1.74274	0.627473	0.933958	FALSE	0	0	0	1	0	0	0	0
clone423	IGHV6-3/IGKV14-126	1.16414	0.761616	0.933958	FALSE	1	0	0	0	0	0	0	0
clone785	IGHV6-5/IGKV1-110	1.67503	0.642499	0.933958	FALSE	0	1	0	0	0	0	0	0
clone455	IGHV6-7/IGKV Collision43	0.533773	0.911411	0.933958	FALSE	0	0	1	0	0	0	0	0
clone657	IGHV7-1/IGKV8-A	0.533773	0.911411	0.933958	FALSE	0	0	1	0	0	0	0	0
clone324	IGHV3-1/IGKV12-46	0.533773	0.911411	0.933958	FALSE	0	0	0	1	0	0	0	0
clone850	IGHV7-3/IGKV1-110	0.533773	0.911411	0.933958	FALSE	0	0	1	0	0	0	0	0
clone172	IGHV7-3/IGKV4-A	1.16414	0.761616	0.933958	FALSE	1	0	0	0	0	0	0	0
clone390	IGHV7-3/IGKV5-37	1.67503	0.642499	0.933958	FALSE	0	1	0	0	0	0	0	0
clone251	IGHV7-4/Blank-10	1.16414	0.761616	0.933958	FALSE	1	0	0	0	0	0	0	0
clone417	IGHV7-4/Blank-18	0.533773	0.911411	0.933958	FALSE	0	0	1	0	0	0	0	0
clone804	IGHV7-4/IGKV1-110	0.533773	0.911411	0.933958	FALSE	0	0	1	0	0	0	0	0
clone401	IGHV7-4/IGKV6-A	1.16414	0.761616	0.933958	FALSE	1	0	0	0	0	0	0	0
clone309	IGHV7-4/IGKV12-49	1.74274	0.627473	0.933958	FALSE	0	0	0	1	0	0	0	0
clone146	IGHV7-4/IGKV13-57-2	0.533773	0.911411	0.933958	FALSE	1	0	0	0	0	0	0	0
clone549	IGHV7-4/IGKV13-85	1.74274	0.627473	0.933958	FALSE	0	0	0	1	0	0	0	0
clone333	IGHV7-4/IGKV17-121	1.16414	0.761616	0.933958	FALSE	1	0	0	0	0	0	0	0
clone289	IGHV7-4/IGKV Collision43	0.533773	0.911411	0.933958	FALSE	0	0	1	0	0	0	0	0
clone426	IGHV7-4/IGKV Collision59	0.533773	0.911411	0.933958	FALSE	0	0	1	0	0	0	0	0
clone193	IGHV7-4/IGKV Collision72	1.74274	0.627473	0.933958	FALSE	0	0	0	1	0	0	0	0
clone311	IGHV5-B/IGKV3-7	1.16414	0.761616	0.933958	FALSE	1	0	0	0	0	0	0	0
clone704	IGHV5-B/IGKV1-110	0.533773	0.911411	0.933958	FALSE	0	0	1	0	0	0	0	0
clone884	IGHV5-A/Blank-01	1.16414	0.761616	0.933958	FALSE	0	1	0	0	0	0	0	0
#N/A	IGHV5-17/IGKV8-A	#N/A	#N/A	#N/A	#N/A	0	0	0	0	0	0	0	1
clone695	IGHV3-1/IGKV12-47	1.74274	0.627473	0.933958	FALSE	0	0	0	1	0	0	0	0
clone377	IGHV3-1/IGKV12-49	0.533773	0.911411	0.933958	FALSE	0	0	1	0	0	0	0	0
clone400	IGHV3-1/IGKV Collision128	1.16414	0.761616	0.933958	FALSE	1	0	0	0	0	0	0	0
clone641	IGHV3-4/Blank-12	1.16414	0.761616	0.933958	FALSE	1	0	0	0	0	0	0	0
clone524	IGHV3-5/IGKV13-85	1.16414	0.761616	0.933958	FALSE	1	0	0	0	0	0	0	0
clone680	IGHV3-5/IGKV Collision43	0.533773	0.911411	0.933958	FALSE	0	0	1	0	0	0	0	0
clone737	IGHV3-6/IGKV12-38	1.67503	0.642499	0.933958	FALSE	0	1	0	0	0	0	0	0
clone177	IGHV3-6/IGKV13-77-1	1.16414	0.761616	0.933958	FALSE	0	1	0	0	0	0	0	0
clone727	IGHV3-6/IGKV13-82	0.533773	0.911411	0.933958	FALSE	0	0	1	0	0	0	0	0
clone323	IGHV3-6/IGKV17-121	1.67503	0.642499	0.933958	FALSE	0	0	0	0	1	0	0	0
clone196	IGHV3-6/IGKV Collision7	1.16414	0.761616	0.933958	FALSE	1	0	0	0	0	0	0	0
clone402	IGHV3-6/IGKV Collision18	1.74274	0.627473	0.933958	FALSE	0	0	0	1	0	0	0	0
#N/A	IGHV3-6/IGKV Collision136	#N/A	#N/A	#N/A	#N/A	0	0	0	0	0	0	1	0
clone249	IGHV3-8/IGKV5-39	1.16414	0.761616	0.933958	FALSE	1	0	0	0	0	0	0	0
clone801	IGHV4-1/IGKV1-110	0.533773	0.911411	0.933958	FALSE	0	0	1	0	0	0	0	0
clone257	IGHV4-1/IGKV4-A	0.533773	0.911411	0.933958	FALSE	0	0	1	0	0	0	0	0
clone492	IGHV4-2/IGKV12-46	0.533773	0.911411	0.933958	FALSE	0	0	1	0	0	0	0	0
clone741	IGHV4-2/IGKV Collision59	1.16414	0.761616	0.933958	FALSE	1	0	0	0	0	0	0	0
clone789	IGHV5-2/IGKV1-110	1.16414	0.761616	0.933958	FALSE	1	0	0	0	0	0	0	0
clone246	IGHV5-12/IGKV4-A	0.533773	0.911411	0.933958	FALSE	0	0	1	0	0	0	0	0
clone550	IGHV5-12/IGKV12-46	1.16414	0.761616	0.933958	FALSE	1	0	0	0	0	0	0	0
clone842	Blank-03/Blank-01	0.533773	0.911411	0.933958	FALSE	0	0	0	1	0	0	0	0
clone775	IGHV5-15/IGKV1-110	0.533773	0.911411	0.933958	FALSE	0	0	0	1	0	0	0	0
clone667	IGHV5-15/IGKV8-27	0.533773	0.911411	0.933958	FALSE	0	0	1	0	0	0	0	0
clone769	IGHV5-15/IGKV17-121	0.533773	0.911411	0.933958	FALSE	0	0	1	0	0	0	0	0
clone586	IGHV5-16/IGKV8-24	0.533773	0.911411	0.933958	FALSE	0	0	1	0	0	0	0	0
clone591	IGHV5-16/IGKV Collision123	1.67503	0.642499	0.933958	FALSE	0	0	0	0	1	0	0	0
clone321	IGHV5-16/IGKV Collision155	0.533773	0.911411	0.933958	FALSE	0	0	0	1	0	0	0	0
clone787	IGHV5-17/IGKV1-110	1.67503	0.642499	0.933958	FALSE	0	1	0	0	0	0	0	0
clone618	IGHV Collision371/IGKV9-120	0.533773	0.911411	0.933958	FALSE	0	0	1	0	0	0	0	0
