## Supplementary Tables for "In situ profiling of plasma cell clonality with image-based single-cell transcriptomics": Table S8.xlsx

### Sheet: Strip 1
Clone_ID	Unique_Pair	Chi2	P_value	P-value_corrected_BH	Significant_BH	Proximal	Medial	Distal
clone99	IGHV1-G/IGKV Collision41	14.3382	0.000769997	0.00794007	TRUE	0.72	0.24	0.04
clone87	IGHV14-A/IGKV5-39	22.5643	1.25958e-05	0.000249323	TRUE	0.290323	0.709677	0
clone8	IGHV1-G/IGKV8-27	18.2849	0.000107027	0.00163703	TRUE	0.43039	0.305603	0.264007
clone78	IGHV1-G/IGKV Collision131	14.0279	0.000899232	0.00889975	TRUE	0.636364	0.333333	0.030303
clone73	IGHV8-B/IGKV8-21	30.4583	2.43262e-07	5.45719e-06	TRUE	0.0487805	0.292683	0.658537
clone71	IGHV1-49/IGKV Collision10	53.4368	2.49088e-12	9.86096e-11	TRUE	0.906977	0.0930233	0
clone7	IGHV1-G/IGKV Collision43	73.8	9.43068e-17	6.34685e-15	TRUE	0.357585	0.434985	0.20743
clone6	IGHV1-G/IGKV5-39	54.887	1.20624e-12	5.07374e-11	TRUE	0.327364	0.426934	0.245702
clone58	IGHV14-A/IGKV Collision43	18.5643	9.30722e-05	0.00145669	TRUE	0.310345	0.586207	0.103448
clone55	IGHV14-A/IGKV8-21	16.6795	0.000238829	0.00295557	TRUE	0.359375	0.140625	0.5
clone54	IGHV1-G/Blank-13	91.629	1.2677e-20	1.21881e-18	TRUE	0.0461538	0.123077	0.830769
clone53	IGHV1-G/IGKV Collision155	25.3219	3.17257e-06	6.67231e-05	TRUE	0.52459	0.47541	0
clone5	IGHV1-G/Blank-05	83.9852	5.79223e-19	4.87272e-17	TRUE	0.374745	0.241684	0.383571
clone47	IGHV1-G/IGKV13-77-1	17.0294	0.000200497	0.00264577	TRUE	0.514563	0.368932	0.116505
clone40	IGHV1-G/IGKV17-127	14.5902	0.000678841	0.00748951	TRUE	0.54386	0.245614	0.210526
clone4	IGHV1-G/IGKV6-B	38.9415	3.49916e-09	9.62555e-08	TRUE	0.397797	0.376989	0.225214
clone38	IGHV3-1/IGKV4-A	20.0716	4.38027e-05	0.000719006	TRUE	0.565574	0.213115	0.221311
clone37	IGHV1-G/IGKV2-116	67.5565	2.13937e-15	1.19983e-13	TRUE	0.221374	0.160305	0.618321
clone35	IGHV1-G/IGKV1-88	59.5437	1.17558e-13	6.08589e-12	TRUE	0.685714	0.171429	0.142857
clone31	IGHV1-G/IGKV3-7	17.2192	0.000182348	0.00245441	TRUE	0.22905	0.374302	0.396648
clone30	IGHV1-G/IGKV6-15	44.7047	1.96105e-10	6.28469e-09	TRUE	0.606557	0.240437	0.153005
clone3	IGHV1-G/IGLV1	43.5422	3.50694e-10	1.0728e-08	TRUE	0.439435	0.318848	0.241716
clone27	IGHV1-G/IGKV5-37	22.0975	1.59067e-05	0.000289329	TRUE	0.466346	0.182692	0.350962
clone26	IGHV1-62-2/IGKV4-A	22.319	1.42394e-05	0.000266198	TRUE	0.518987	0.253165	0.227848
clone24	IGHV1-G/IGKV Collision10	102.87	4.5927e-23	5.15148e-21	TRUE	0.685106	0.123404	0.191489
clone23	IGHV1-G/IGKV Collision50	27.6943	9.68834e-07	2.10331e-05	TRUE	0.281633	0.493878	0.22449
clone22	IGHV1-G/IGKV Collision116	72.812	1.54551e-16	9.45571e-15	TRUE	0.613169	0.292181	0.0946502
clone21	IGHV1-G/IGKV Collision143	51.3702	7.00001e-12	2.61723e-10	TRUE	0.568	0.308	0.124
clone20	IGHV1-G/Blank-10	35.6279	1.83444e-08	4.40921e-07	TRUE	0.390909	0.19697	0.412121
clone2	IGHV1-G/IGKV14-126	172.707	3.14181e-38	7.04813e-36	TRUE	0.321557	0.277217	0.401226
clone19	IGHV1-G/IGKV Collision72	57.4012	3.43157e-13	1.6496e-11	TRUE	0.523669	0.357988	0.118343
clone184	IGHV5-B/IGKV Collision43	17.8132	0.000135492	0.00194013	TRUE	0	1	0
clone18	IGHV1-G/IGKV9-120	17.5233	0.000156623	0.00219598	TRUE	0.265363	0.385475	0.349162
clone17	IGHV1-G/IGKV Collision7	77.9568	1.18003e-17	8.82399e-16	TRUE	0.241848	0.258152	0.5
clone16	IGHV1-G/IGKV12-46	45.0568	1.64454e-10	5.53388e-09	TRUE	0.216667	0.395238	0.388095
clone153	IGHV2-A/IGKV6-B	20.3236	3.86186e-05	0.000649758	TRUE	1	0	0
clone151	IGHV2-A/IGKV8-24	20.3236	3.86186e-05	0.000649758	TRUE	1	0	0
clone15	IGHV1-G/IGKV8-24	111.933	4.94453e-25	6.65533e-23	TRUE	0.455577	0.457467	0.0869565
clone14	IGHV1-G/IGKV12-49	125.624	5.262e-28	8.85331e-26	TRUE	0.188908	0.327556	0.483536
clone138	IGHV1-8/IGKV Collision59	15.2412	0.000490238	0.00559203	TRUE	1	0	0
clone13	IGHV1-G/IGKV Collision70	17.8265	0.000134592	0.00194013	TRUE	0.375	0.267628	0.357372
clone113	Blank-03/IGKV9-120	14.2929	0.000787639	0.00794007	TRUE	0.142857	0.190476	0.666667
clone11	IGHV1-G/IGKV8-21	388.749	3.83983e-85	2.58421e-82	TRUE	0.0711785	0.589265	0.339557
clone106	IGHV1-9/IGKV4-A	16.8019	0.00022465	0.00285263	TRUE	0.782609	0.0869565	0.130435
clone104	IGHV3-6/IGKV6-B	16.8295	0.00022158	0.00285263	TRUE	0.130435	0.73913	0.130435
clone10	IGHV1-G/IGKV9-119	173.814	1.80591e-38	6.0769e-36	TRUE	0.222334	0.523139	0.254527
clone1	IGHV1-G/IGKV4-A	14.2858	0.000790467	0.00794007	TRUE	0.397596	0.324038	0.278365
clone98	IGHV8-B/IGKV Collision143	8.72078	0.0127734	0.0817175	FALSE	0.304348	0.608696	0.0869565
clone92	IGHV3-1/IGKV9-119	6.46507	0.0394573	0.182068	FALSE	0.148148	0.518519	0.333333
clone91	IGHV14-A/IGKV Collision59	5.14196	0.0764607	0.278802	FALSE	0.5	0.416667	0.0833333
clone9	IGHV1-G/IGKV8-A	1.39272	0.498396	0.562787	FALSE	0.377798	0.319606	0.302596
clone86	IGHV3-1/IGKV Collision43	1.08617	0.580954	0.630874	FALSE	0.3125	0.3125	0.375
clone85	IGHV1-G/Blank-16	8.41959	0.0148494	0.0876637	FALSE	0.566667	0.366667	0.0666667
clone83	IGHV1-G/IGKV Collision57	5.5411	0.0626276	0.255445	FALSE	0.34375	0.1875	0.46875
clone81	IGHV8-B/IGKV6-B	12.3455	0.00208551	0.0194937	FALSE	0.666667	0.181818	0.151515
clone76	IGHV1-G/IGKV Collision61	4.84607	0.0886523	0.278802	FALSE	0.209302	0.418605	0.372093
clone75	IGHV1-G/IGKV12-41	0.0219522	0.989084	0.990556	FALSE	0.375	0.325	0.3
clone74	IGHV1-G/IGKV3-4	12.3057	0.00212741	0.019613	FALSE	0.634146	0.170732	0.195122
clone69	IGHV1-G/IGKV8-16	5.93357	0.0514685	0.22204	FALSE	0.543478	0.26087	0.195652
clone660	Blank-03/IGKV8-21	2.41364	0.299146	0.501	FALSE	0	0	1
clone659	IGHV3-1/IGKV8-27	1.97875	0.371809	0.501	FALSE	0	1	0
clone65	IGHV1-G/IGKV Collision60	11.4091	0.00333078	0.0277632	FALSE	0.571429	0.326531	0.102041
clone64	IGHV9-3/IGKV4-A	3.18835	0.203076	0.476203	FALSE	0.489796	0.244898	0.265306
clone63	IGHV1-G/IGKV6-32	0.429128	0.806893	0.827803	FALSE	0.395833	0.354167	0.25
clone61	IGHV8-B/IGKV Collision43	5.77916	0.0555997	0.233866	FALSE	0.5	0.346154	0.153846
clone60	IGHV8-B/IGKV Collision7	10.5187	0.00519878	0.0397589	FALSE	0.226415	0.283019	0.490566
clone59	IGHV8-B/IGKV Collision10	12.9856	0.0015143	0.0145589	FALSE	0.596491	0.175439	0.22807
clone56	IGHV14-A/IGKV4-A	5.26497	0.0718997	0.278802	FALSE	0.349206	0.460317	0.190476
clone541	IGHV2-B/IGKV20-101-2	2.41364	0.299146	0.501	FALSE	0	0	1
clone51	IGHV1-G/IGKV6-A	1.78269	0.410105	0.501	FALSE	0.361111	0.402778	0.236111
clone495	IGHV2-A/IGKV13-77-1	1.69305	0.428903	0.501	FALSE	1	0	0
clone491	IGHV14-A/IGKV Collision89	1.97875	0.371809	0.501	FALSE	0	1	0
clone489	IGHV1-G/IGKV6-14	1.69305	0.428903	0.501	FALSE	1	0	0
clone480	IGHV1-G/IGKV4-83	1.69305	0.428903	0.501	FALSE	1	0	0
clone48	IGHV1-8/IGKV4-A	4.40395	0.110584	0.33524	FALSE	0.461538	0.241758	0.296703
clone460	IGHV2-A/IGKV1-110	1.69305	0.428903	0.501	FALSE	1	0	0
clone46	IGHV3-1/IGKV19-93	5.46301	0.0651211	0.264015	FALSE	0.281553	0.330097	0.38835
clone458	IGHV1-G/IGKV13-82	1.69305	0.428903	0.501	FALSE	1	0	0
clone45	IGHV1-G/IGKV Collision18	11.0306	0.00402477	0.0322461	FALSE	0.233645	0.46729	0.299065
clone449	IGHV1-G/IGKV Collision128	3.3862	0.183948	0.438196	FALSE	1	0	0
clone44	IGHV8-B/IGKV4-A	2.65821	0.264713	0.501	FALSE	0.416667	0.361111	0.222222
clone424	IGHV2-A/IGKV Collision116	3.3862	0.183948	0.438196	FALSE	1	0	0
clone42	IGHV14-A/IGKV6-B	0.456901	0.795766	0.817634	FALSE	0.345455	0.363636	0.290909
clone410	IGHV2-B/IGKV Collision143	1.05335	0.590566	0.630874	FALSE	0.5	0	0.5
clone41	IGHV8-B/Blank-05	11.4798	0.00321512	0.0277407	FALSE	0.431034	0.189655	0.37931
clone404	IGHV14-A/IGKV6-15	3.95763	0.138233	0.378175	FALSE	0	1	0
clone39	IGHV1-G/IGKV Collision35	2.29794	0.316963	0.501	FALSE	0.377049	0.278689	0.344262
clone369	IGHV14-A/IGKV Collision60	1.1962	0.549854	0.60466	FALSE	0	0.5	0.5
clone364	IGHV1-5/IGKV17-127	3.3862	0.183948	0.438196	FALSE	1	0	0
clone34	IGHV5-B/IGKV4-A	3.67643	0.159101	0.424901	FALSE	0.428571	0.344156	0.227273
clone338	IGHV8-B/IGKV Collision2	5.07947	0.0788875	0.278802	FALSE	1	0	0
clone337	IGHV6-3/IGKV8-21	7.24139	0.0267641	0.13442	FALSE	0	0	1
clone332	IGHV3-1/IGKV Collision72	0.0284216	0.98589	0.988828	FALSE	0.333333	0.333333	0.333333
clone33	IGHV1-G/IGKV19-93	5.59656	0.0609146	0.249973	FALSE	0.28125	0.38125	0.3375
clone320	IGHV14-A/IGKV8-27	1.72868	0.421329	0.501	FALSE	0.666667	0	0.333333
clone32	IGHV1-G/IGKV Collision11	10.2463	0.00595728	0.0445472	FALSE	0.430233	0.22093	0.348837
clone311	IGHV5-B/IGKV3-7	1.58371	0.453004	0.516863	FALSE	0.666667	0.333333	0
clone310	IGHV8-B/IGKV Collision116	1.86943	0.392698	0.501	FALSE	0.333333	0.666667	0
clone285	IGHV14-A/IGKV9-120	4.42576	0.109385	0.333106	FALSE	0	0.25	0.75
clone28	IGHV1-G/IGKV13-57-2	9.02061	0.0109951	0.0725462	FALSE	0.378109	0.248756	0.373134
clone269	IGHV9-3/IGKV12-46	2.39256	0.302317	0.501	FALSE	0	0.5	0.5
clone265	IGHV2-A/IGKV Collision59	4.35432	0.113363	0.337581	FALSE	0.25	0	0.75
clone259	IGHV13-2/IGKV9-120	9.65548	0.00800459	0.0533375	FALSE	0	0	1
clone257	IGHV4-1/IGKV4-A	9.65548	0.00800459	0.0533375	FALSE	0	0	1
clone256	IGHV5-B/IGKV6-B	4.35432	0.113363	0.337581	FALSE	0.25	0	0.75
clone252	IGHV1-5/IGKV4-A	2.57865	0.275456	0.501	FALSE	0.6	0	0.4
clone25	IGHV1-G/IGKV Collision59	6.26639	0.0435783	0.196833	FALSE	0.439655	0.331897	0.228448
clone247	IGHV2-A/IGKV Collision43	0.220098	0.89579	0.909301	FALSE	0.4	0.4	0.2
clone246	IGHV5-12/IGKV4-A	3.52793	0.171364	0.438196	FALSE	0	0.4	0.6
clone234	IGHV1-G/IGKV14-130	8.4663	0.0145066	0.0863977	FALSE	1	0	0
clone230	IGHV1-G/IGLV2	12.0697	0.00239382	0.0214806	FALSE	0	0	1
clone224	IGHV1-G/Blank-01	1.6719	0.433464	0.502967	FALSE	0.5	0.5	0
clone221	IGHV2-A/IGKV Collision143	2.80426	0.246072	0.501	FALSE	0.75	0.25	0
clone218	IGHV Collision150/IGKV4-A	0.83245	0.659532	0.682112	FALSE	0.333333	0.5	0.166667
clone217	IGHV1-G/IGKV20-101-2	0.83245	0.659532	0.682112	FALSE	0.333333	0.5	0.166667
clone216	IGHV2-A/IGKV4-A	5.79083	0.0552761	0.233866	FALSE	0.833333	0	0.166667
clone215	IGHV2-A/IGKV8-A	1.4124	0.493516	0.558213	FALSE	0.333333	0.166667	0.5
clone210	IGHV Collision270/IGKV4-A	1.83534	0.399448	0.501	FALSE	0.285714	0.571429	0.142857
clone209	IGHV3-1/IGKV9-120	10.9834	0.00412079	0.032627	FALSE	0	0.142857	0.857143
clone199	IGHV14-A/IGKV Collision155	4.3209	0.115273	0.341024	FALSE	0.714286	0.285714	0
clone196	IGHV3-6/IGKV Collision7	4.2658	0.118493	0.348236	FALSE	0.428571	0	0.571429
clone192	IGHV4-1/IGLV1	2.22965	0.327972	0.501	FALSE	0.375	0.125	0.5
clone179	IGHV1-G/IGKV Collision89	3.76758	0.152013	0.40891	FALSE	0.625	0.375	0
clone175	IGHV14-A/IGKV Collision7	5.7792	0.0555983	0.233866	FALSE	0	0.444444	0.555556
clone172	IGHV7-3/IGKV4-A	2.49285	0.287531	0.501	FALSE	0.5	0.1	0.4
clone169	IGHV5-B/IGKV Collision59	4.86049	0.0880151	0.278802	FALSE	0.7	0.1	0.2
clone165	IGHV1-G/IGKV4-91	5.03364	0.0807157	0.278802	FALSE	0.4	0.6	0
clone163	IGHV8-B/IGKV5-37	3.32167	0.18998	0.448619	FALSE	0.636364	0.181818	0.181818
clone162	IGHV3-1/Blank-18	11.3017	0.00351445	0.0288442	FALSE	0	0.272727	0.727273
clone161	IGHV14-A/IGLV1	1.6901	0.429535	0.501	FALSE	0.545455	0.181818	0.272727
clone157	IGHV8-B/Blank-18	2.57002	0.276648	0.501	FALSE	0.5	0.416667	0.0833333
clone156	IGHV8-B/IGKV12-46	1.18888	0.551872	0.604902	FALSE	0.5	0.333333	0.166667
clone154	IGHV2-B/IGKV4-A	0.936634	0.626055	0.664566	FALSE	0.333333	0.25	0.416667
clone152	IGHV Collision218/IGKV Collision10	6.19287	0.0452101	0.199763	FALSE	0.25	0.666667	0.0833333
clone147	IGHV14-A/Blank-05	6.69876	0.0351061	0.168292	FALSE	0.153846	0.230769	0.615385
clone145	IGHV1-G/IGKV Collision158	3.77705	0.151295	0.40891	FALSE	0.555556	0.444444	0
clone144	IGHV1-G/IGKV Collision32	0.244123	0.885094	0.901162	FALSE	0.307692	0.384615	0.307692
clone143	IGHV8-B/IGLV1	7.64622	0.0218597	0.121677	FALSE	0.714286	0.0714286	0.214286
clone142	IGHV3-1/IGKV Collision70	7.06513	0.0292298	0.145716	FALSE	0.714286	0.142857	0.142857
clone141	IGHV14-A/IGKV17-127	4.85814	0.0881188	0.278802	FALSE	0.153846	0.615385	0.230769
clone140	IGHV5-17/IGKV Collision59	11.4388	0.00328166	0.0277632	FALSE	0.833333	0.166667	0
clone137	IGHV3-6/IGKV4-A	5.79848	0.0550651	0.233866	FALSE	0.666667	0.133333	0.2
clone132	IGHV5-16/IGKV2-116	4.42908	0.109204	0.333106	FALSE	0.625	0.1875	0.1875
clone129	IGHV8-B/IGKV2-116	5.28798	0.071077	0.278802	FALSE	0.294118	0.588235	0.117647
clone121	IGHV1-G/IGKV Collision109	3.99757	0.1355	0.378175	FALSE	0.277778	0.555556	0.166667
clone12	IGHV1-G/Blank-18	6.24415	0.0440656	0.197708	FALSE	0.342273	0.376756	0.280971
clone117	IGHV14-A/Blank-18	5.13296	0.0768056	0.278802	FALSE	0.263158	0.578947	0.157895
clone116	IGHV8-B/IGKV9-120	1.2454	0.536493	0.602771	FALSE	0.35	0.25	0.4
clone115	IGHV1-G/IGKV Collision64	3.65532	0.160789	0.427712	FALSE	0.45	0.45	0.1
clone111	IGHV1-G/IGKV12-38	12.8613	0.0016114	0.0152743	FALSE	0	0.47619	0.52381
clone110	IGHV8-B/IGKV Collision70	0.00934581	0.995338	0.995338	FALSE	0.380952	0.333333	0.285714
clone108	IGHV14-A/IGKV Collision70	7.64526	0.0218702	0.121677	FALSE	0.238095	0.619048	0.142857
clone102	IGHV5-B/IGKV5-39	4.3579	0.11316	0.337581	FALSE	0.478261	0.130435	0.391304
clone100	IGHV1-G/IGKV Collision123	10.4467	0.00538935	0.0407532	FALSE	0.608696	0.391304	0

### Sheet: Strip 2
Clone_ID	Unique_Pair	Chi2	P_value	P-value_corrected_BH	Significant_BH	Proximal	Medial	Distal
clone829	IGHV3-1/IGKV13-82	35.9377	1.5712e-08	6.73372e-07	TRUE	0.172414	0.724138	0.103448
clone752	IGHV2-3/IGKV1-110	30.0134	3.03855e-07	9.87859e-06	TRUE	0	0.133333	0.866667
clone733	IGHV3-1/IGKV1-110	16.3864	0.000276521	0.00553042	TRUE	0.291667	0.430556	0.277778
clone684	IGHV1-G/IGKV1-110	156.147	1.23937e-34	3.71812e-32	TRUE	0.390182	0.32755	0.282268
clone683	IGHV1-G/IGKV12-47	35.9556	1.55721e-08	6.73372e-07	TRUE	0.575665	0.206084	0.218251
clone65	IGHV1-G/IGKV Collision60	39.2199	3.04448e-09	1.91259e-07	TRUE	0.693227	0.151394	0.155378
clone491	IGHV14-A/IGKV Collision89	17.6763	0.000145092	0.0031091	TRUE	0.72619	0.130952	0.142857
clone224	IGHV1-G/Blank-01	29.8527	3.29286e-07	9.87859e-06	TRUE	0.490887	0.220266	0.288848
clone179	IGHV1-G/IGKV Collision89	39.128	3.18765e-09	1.91259e-07	TRUE	0.624555	0.199288	0.176157
clone152	IGHV Collision218/IGKV Collision10	30.7372	2.11592e-07	7.93472e-06	TRUE	0	1	0
clone850	IGHV7-3/IGKV1-110	0.289781	0.865117	0.876808	FALSE	0.5	0.166667	0.333333
clone824	IGHV8-2/IGKV12-47	2.01907	0.364389	0.575351	FALSE	1	0	0
clone813	IGHV1-11/IGKV Collision18	0.952637	0.621066	0.642482	FALSE	0.5	0	0.5
clone812	IGHV3-1/IGKV Collision60	1.95635	0.375997	0.584452	FALSE	0.666667	0	0.333333
clone78	IGHV1-G/IGKV Collision131	13.909	0.000954347	0.0159058	FALSE	0.75	0.1875	0.0625
clone775	IGHV5-15/IGKV1-110	2.83715	0.242058	0.484117	FALSE	0.5	0.416667	0.0833333
clone74	IGHV1-G/IGKV3-4	5.04893	0.0801011	0.338455	FALSE	1	0	0
clone728	IGHV14-A/Blank-01	5.87389	0.0530276	0.282335	FALSE	0.607143	0.169643	0.223214
clone700	IGHV3-1/IGKV Collision89	1.2501	0.535235	0.635444	FALSE	0.470588	0.352941	0.176471
clone7	IGHV1-G/IGKV Collision43	8.98031	0.0112189	0.116057	FALSE	0.634921	0.269841	0.0952381
clone695	IGHV3-1/IGKV12-47	0.171503	0.917822	0.927093	FALSE	0.533333	0.2	0.266667
clone694	IGHV1-D/IGKV1-110	10.1791	0.00616069	0.0710849	FALSE	0.266667	0.6	0.133333
clone693	IGHV8-B/IGKV1-110	3.53208	0.171009	0.480697	FALSE	0.142857	0.428571	0.428571
clone692	IGHV1-G/IGKV3-25-1	4.44163	0.108521	0.403509	FALSE	0.684211	0.263158	0.0526316
clone687	IGHV1-G/IGKV4-56	5.81616	0.0545805	0.282335	FALSE	0.181818	0.272727	0.545455
clone64	IGHV9-3/IGKV4-A	2.03935	0.360712	0.575351	FALSE	0.75	0.125	0.125
clone61	IGHV8-B/IGKV Collision43	6.14335	0.0463435	0.272609	FALSE	0	1	0
clone58	IGHV14-A/IGKV Collision43	1.00945	0.603672	0.635444	FALSE	1	0	0
clone56	IGHV14-A/IGKV4-A	1.95635	0.375997	0.584452	FALSE	0.666667	0	0.333333
clone48	IGHV1-8/IGKV4-A	3.02313	0.220564	0.480697	FALSE	0.833333	0	0.166667
clone460	IGHV2-A/IGKV1-110	12.4733	0.00195638	0.0293456	FALSE	0.4375	0.125	0.4375
clone458	IGHV1-G/IGKV13-82	0.0851693	0.958309	0.964741	FALSE	0.499749	0.243094	0.257157
clone45	IGHV1-G/IGKV Collision18	6.5118	0.0385461	0.272609	FALSE	0.666667	0.037037	0.296296
clone449	IGHV1-G/IGKV Collision128	5.33137	0.0695517	0.321008	FALSE	0.620253	0.21519	0.164557
clone44	IGHV8-B/IGKV4-A	2.01907	0.364389	0.575351	FALSE	1	0	0
clone40	IGHV1-G/IGKV17-127	2.01907	0.364389	0.575351	FALSE	1	0	0
clone4	IGHV1-G/IGKV6-B	3.02313	0.220564	0.480697	FALSE	0.833333	0	0.166667
clone38	IGHV3-1/IGKV4-A	4.03881	0.132734	0.442448	FALSE	1	0	0
clone37	IGHV1-G/IGKV2-116	0.646921	0.723641	0.735906	FALSE	0.55814	0.209302	0.232558
clone369	IGHV14-A/IGKV Collision60	3.02885	0.219934	0.480697	FALSE	1	0	0
clone34	IGHV5-B/IGKV4-A	1.00945	0.603672	0.635444	FALSE	1	0	0
clone30	IGHV1-G/IGKV6-15	5.44795	0.0656133	0.307735	FALSE	0.595238	0.222222	0.18254
clone25	IGHV1-G/IGKV Collision59	4.84704	0.0886093	0.359227	FALSE	0.636364	0.113636	0.25
clone234	IGHV1-G/IGKV14-130	1.49547	0.473438	0.635444	FALSE	0.75	0	0.25
clone230	IGHV1-G/IGLV2	0.686445	0.70948	0.726431	FALSE	0.666667	0.166667	0.166667
clone23	IGHV1-G/IGKV Collision50	11.1132	0.00386188	0.0503723	FALSE	1	0	0
clone22	IGHV1-G/IGKV Collision116	1.00945	0.603672	0.635444	FALSE	1	0	0
clone19	IGHV1-G/IGKV Collision72	1.49547	0.473438	0.635444	FALSE	0.75	0	0.25
clone169	IGHV5-B/IGKV Collision59	1.00945	0.603672	0.635444	FALSE	1	0	0
clone165	IGHV1-G/IGKV4-91	2.89583	0.23506	0.480697	FALSE	0	0	1
clone142	IGHV3-1/IGKV Collision70	1.00945	0.603672	0.635444	FALSE	1	0	0
clone140	IGHV5-17/IGKV Collision59	2.01907	0.364389	0.575351	FALSE	1	0	0
clone13	IGHV1-G/IGKV Collision70	7.59094	0.0224723	0.187269	FALSE	0.782609	0.130435	0.0869565
clone121	IGHV1-G/IGKV Collision109	6.19911	0.0450693	0.272609	FALSE	0.333333	0.666667	0
clone1	IGHV1-G/IGKV4-A	2.39382	0.302127	0.575351	FALSE	0.586667	0.2	0.213333
